# Predicting substrates for orphan Solute Carrier Proteins using multi-omics datasets

**DOI:** 10.1101/2024.06.24.600425

**Authors:** Y. Zhang, S. Newstead, P. Sarkies

## Abstract

Solute carriers (SLC) are integral membrane proteins responsible for transporting a wide variety of metabolites, signaling molecules and drugs across cellular membranes. Despite key roles in metabolism, signaling and pharmacology, around one third of SLC proteins are ‘orphans’ whose substrates are unknown. Experimental determination of SLC substrates is technically challenging given the wide range of possible physiological candidates. Here, we develop a predictive algorithm to identify correlations between SLC expression levels and intracellular metabolite concentrations by leveraging existing cancer multi-omics datasets. Our predictions recovered known SLC-substrate pairs with high sensitivity and specificity compared to simulated random pairs. CRISPR loss-of-function screen data and metabolic pathway adjacency data further improved the performance of our algorithm. In parallel, we combined drug sensitivity data with SLC expression profiles to predict new SLC-drug interactions. Together, we provide a novel bioinformatic pipeline to predict new substrate predictions for SLCs, offering new opportunities to de-orphanise SLCs with important implications for understanding their roles in health and disease.
