## Supplementary Tables for "Predicting substrates for orphan Solute Carrier Proteins using multi-omics datasets": Table S5.xlsx

### Sheet: Sheet1
HGNC_symbol	Gene_type	Localisation	Substrate	Formula	KEGG_ID	Status
ANKH	SLC	PM	ATP	C10H16N5O13P3 (ATP)		Direct
ANKH	SLC	PM	Citrate	C6H8O7 (citrate)		Direct
CTNS	SLC	IC	Cystine	C6H12N2O4S2 (L-Cystine)		Direct
CTNS	SLC	IC	Selenocystine	C6H12N2O4Se2 (Selenocystine)		Direct
CTNS	SLC	IC	Cystathionine	C7H14N2O4S (cystathionine)		Direct
FLVCR1	SLC	PM	Heme	NA	C00032	Direct
FLVCR2	SLC	Unknown	Heme	NA	C00032	Direct
LAPTM4A	SLC-like	IC	Thymidine	C10H14N2O5 (thymidine)		Direct
LAPTM4A	SLC-like	IC	Uridine	C9H12N2O6 (uridine)		Direct
LAPTM4B	SLC-like	IC	Ceramide	NA	C00195	Direct
MFSD1	SLC	PM	Anserine	C10H16N4O3 (anserine)		Direct
MFSD1	SLC	PM	Lys-Ala	C9H19N3O3 (Gamma-glutamyl-L-putrescine)		Direct
MFSD1	SLC	PM	Lys-Pro	NA	NA	NA
MFSD1	SLC	PM	Lys-Val	C11H23N3O3 (Lysyl-Valine)		Direct
MFSD1	SLC	PM	His-Glu	C11H17N5O4 (Glutaminyl-Histidine)		Direct
MFSD1	SLC	PM	His-Ser	NA	NA	NA
MFSD1	SLC	PM	Leu-Ala	C9H18N2O3 (Alanyl-Isoleucine)		Direct
MFSD1	SLC	PM	Arg-Ala	NA	C05340	Direct
MFSD1	SLC	PM	Arg-Pro	NA	NA	NA
MFSD12	SLC	IC	Cysteine	C3H7NO2S (cysteine)		Direct
MFSD2A	SLC	PM	Docosahexaenoic acid	NA	C06429	Direct
MFSD2B	SLC	Unknown	Sphingosine 1-phosphate	C18H38NO5P (Sphingosine 1-phosphate)		Direct
MPC1	SLC	IC	Pyruvate	NA	C00022	Direct
MPC1L	SLC	IC	Pyruvate	NA	C00022	Direct
MPC2	SLC	IC	Pyruvate	NA	C00022	Direct
NPC1	SLC	IC	Cholesterol	C27H46O (cholesterol)		Direct
NPC1L1	SLC	PM	Cholesterol	C27H46O (cholesterol)		Direct
NPC1L1	SLC	PM	Sitosterol	NA	C01753	Direct
PTCH1	SLC-like	PM	Cholesterol	C27H46O (cholesterol)		Direct
PTCH2	SLC-like	PM	Cholesterol	C27H46O (cholesterol)		Direct
SFXN1	SLC	IC	Alanine	C3H7NO2 (alanine)		Direct
SFXN1	SLC	IC	Cysteine	C3H7NO2S (cysteine)		Direct
SFXN1	SLC	IC	Glycine	C2H5NO2 (glycine)		Direct
SFXN1	SLC	IC	Serine	C3H7NO3 (serine)		Direct
SFXN3	SLC	IC	Serine	C3H7NO3 (serine)		Direct
SIDT1	SLC-like	Unknown	Cholesterol	C27H46O (cholesterol)		Direct
SIDT2	SLC-like	Unknown	Cholesterol	C27H46O (cholesterol)		Direct
SLC10A1	SLC	PM	Taurocholate	C26H45NO7S (taurocholate)		Direct
SLC10A1	SLC	PM	Taurochenodeoxycholate	C26H45NO6S (taurochenodeoxycholate)		Direct
SLC10A1	SLC	PM	Estrone-3-sulfate	NA	C02538	Direct
SLC10A2	SLC	PM	Cholate	C24H40O5 (Cholate)		Direct
SLC10A2	SLC	PM	Taurocholate	C26H45NO7S (taurocholate)		Direct
SLC10A2	SLC	PM	Taurochenodeoxycholate	C26H45NO6S (taurochenodeoxycholate)		Direct
SLC10A6	SLC	PM	Estrone-3-sulfate	NA	C02538	Direct
SLC10A6	SLC	PM	β-estradiol-3-sulfate	NA	C08357	Direct
SLC10A6	SLC	PM	Dehydroepiandrosterone sulfate	NA	C04555	Direct
SLC10A6	SLC	PM	Androstenediol-3-sulfate	C19H26O2 (Androstenedione)		Derivative
SLC13A2	SLC	PM	Citrate	C6H8O7 (citrate)		Direct
SLC13A2	SLC	PM	Succinate	C4H6O4 (succinate)		Direct
SLC13A3	SLC	PM	2-oxoglutarate	C5H6O5 (alpha-ketoglutarate)		Direct
SLC13A3	SLC	PM	2,2-dimethylsuccinate	NA	NA	NA
SLC13A3	SLC	PM	2,3-dimercaptosuccinate	NA	NA	NA
SLC13A3	SLC	PM	2,3-dimethylsuccinate	NA	NA	NA
SLC13A3	SLC	PM	Carglumic acid	C6H10N2O5 (Carbamyl-Glu)		Direct
SLC13A3	SLC	PM	Fumarate	C4H4O4 (fumarate)		Direct
SLC13A3	SLC	PM	Glutarate	C5H8O4 (ethylmalonate)		Direct
SLC13A3	SLC	PM	Glutathione	C10H17N3O6S (glutathione red)		Direct
SLC13A3	SLC	PM	Glutathione	C20H32N6O12S2 (glutathione oxi)		Direct
SLC13A3	SLC	PM	Malate	C4H6O5 (malate)		Direct
SLC13A3	SLC	PM	Oxaloacetate	NA	C00036	Direct
SLC13A3	SLC	PM	Succinate	C4H6O4 (succinate)		Direct
SLC13A5	SLC	PM	Citrate	C6H8O7 (citrate)		Direct
SLC13A5	SLC	PM	Pyruvate	NA	C00022	Direct
SLC13A5	SLC	PM	Succinate	C4H6O4 (succinate)		Direct
SLC14A1	SLC	PM	Urea	CH4N2O (urea)		Direct
SLC14A2	SLC	PM	Urea	CH4N2O (urea)		Direct
SLC15A1	SLC	PM	Ala-Pro	NA	NA	NA
SLC15A1	SLC	PM	Ala-Pro-Gly	NA	NA	NA
SLC15A1	SLC	PM	Gly-Gly-Ile	NA	NA	NA
SLC15A1	SLC	PM	Gly-Gly-Pro	NA	NA	NA
SLC15A1	SLC	PM	Gly-Pro	C7H12N2O3 (Glycylproline)		Direct
SLC15A1	SLC	PM	Leu-Pro	NA	NA	NA
SLC15A2	SLC	PM	Ala-Ala	C6H12N2O3 (Ala-Ala)		Direct
SLC15A2	SLC	PM	Ala-Asp	C7H12N2O5 (L-beta-aspartyl-L-alanine)		Direct
SLC15A2	SLC	PM	Ala-Lys	NA	NA	NA
SLC15A2	SLC	PM	Asp-Lys	NA	NA	NA
SLC15A2	SLC	PM	Glycylsarcosine	NA	NA	NA
SLC15A2	SLC	PM	Lys-Ala	C9H19N3O3 (Gamma-glutamyl-L-putrescine)		Direct
SLC15A3	SLC	IC	Gly-Gly-Gly	NA	NA	NA
SLC15A3	SLC	IC	Glycylsarcosine	NA	NA	NA
SLC15A3	SLC	IC	Histidine	C6H9N3O2 (histidine)		Direct
SLC15A4	SLC	IC	Gly-Gly-Gly	NA	NA	NA
SLC15A4	SLC	IC	Histidine	C6H9N3O2 (histidine)		Direct
SLC16A1	SLC	PM	Acetoacetate	NA	C00164	Direct
SLC16A1	SLC	PM	D-beta-hydroxybutyrate	C4H8O3 (alpha-hydroxybutyrate)		Direct
SLC16A1	SLC	PM	Lactate	C3H6O3 (lactate)		Direct
SLC16A1	SLC	PM	Pyruvate	NA	C00022	Direct
SLC16A10	SLC	PM	Phenylalanine	C9H11NO2 (phenylalanine)		Direct
SLC16A10	SLC	PM	Tryptophan	C11H12N2O2 (tryptophan)		Direct
SLC16A10	SLC	PM	Tyrosine	C9H11NO3 (tyrosine)		Direct
SLC16A10	SLC	PM	Thyroxine	C15H11I4NO4 (thyroxine)		Direct
SLC16A10	SLC	PM	Triiodothyronine	C15H14INO4 (Monoiodothyronine)		Derivative
SLC16A11	SLC	PM	Pyruvate	NA	C00022	Direct
SLC16A12	SLC	PM	Creatine	C4H9N3O2 (creatine)		Direct
SLC16A13	SLC	PM	Lactate	C3H6O3 (lactate)		Direct
SLC16A2	SLC	PM	3,3',5'-triiodothyronine; Diiodothyronine; Triiodothyronine	C15H14INO4 (Monoiodothyronine)		Derivative
SLC16A2	SLC	PM	Thyroxine	C15H11I4NO4 (thyroxine)		Direct
SLC16A3	SLC	PM	Acetate	C2H4O2 (Acetatic acid)		Direct
SLC16A3	SLC	PM	Acetoacetate	NA	C00164	Direct
SLC16A3	SLC	PM	Beta-hydroxybutyrate	C4H8O3 (alpha-hydroxybutyrate)		Direct
SLC16A3	SLC	PM	Lactate	C3H6O3 (lactate)		Direct
SLC16A6	SLC	PM	Taurine	C2H7NO3S (taurine)		Direct
SLC16A7	SLC	PM	Lactate	C3H6O3 (lactate)		Direct
SLC16A7	SLC	PM	Pyruvate	NA	C00022	Direct
SLC16A8	SLC	PM	Lactate	C3H6O3 (lactate)		Direct
SLC16A9	SLC	PM	Carnitine	C7H15NO3 (carnitine)		Direct
SLC17A1	SLC	PM	Urate	C5H4N4O3 (urate)		Direct
SLC17A2	SLC	PM	Urate	C5H4N4O3 (urate)		Direct
SLC17A2	SLC	PM	Aminohippuric acid	C9H9NO3 (hippurate)		Derivative
SLC17A3	SLC	PM	Estrone-3-sulfate	NA	C02538	Direct
SLC17A3	SLC	PM	Estradiol-17-beta-glucuronide	C24H32O8 (2-Methoxyestrone 3-glucuronide)		Direct
SLC17A3	SLC	PM	Urate	C5H4N4O3 (urate)		Direct
SLC17A3	SLC	PM	Aminohippuric acid	C9H9NO3 (hippurate)		Derivative
SLC17A4	SLC	PM	Urate	C5H4N4O3 (urate)		Direct
SLC17A4	SLC	PM	Aminohippuric acid	C9H9NO3 (hippurate)		Derivative
SLC17A4	SLC	PM	Salicylate	C9H9NO4 (Salicyluric acid)		Derivative
SLC17A4	SLC	PM	Triiodothyronine	C15H14INO4 (Monoiodothyronine)		Derivative
SLC17A5	SLC	PM	Glucuronic acid	C6H10O7 (glucuronate)		Direct
SLC17A5	SLC	PM	Gluconic acid	C6H12O7 (gluconic acid)		Direct
SLC17A5	SLC	PM	Lactate	C3H6O3 (lactate)		Direct
SLC17A5	SLC	PM	Pyruvate	NA	C00022	Direct
SLC17A5	SLC	PM	Sialic acid	C11H19NO9 (acetylneuraminate)		Direct
SLC17A6	SLC	IC	Glutamate	C5H9NO4 (glutamate)		Direct
SLC17A8	SLC	IC	Glutamate	C5H9NO4 (glutamate)		Direct
SLC17A9	SLC	IC	ATP	C10H16N5O13P3 (ATP)		Direct
SLC18A1	SLC	IC	Dopamine	C8H11NO2 (octopamine)		Direct
SLC18A1	SLC	IC	Epinephrine	NA	C00788	Direct
SLC18A1	SLC	IC	Noradrenaline	C8H11NO6S (Norepinephrine sulfate)		Derivative
SLC18A1	SLC	IC	Serotonin	C10H12N2O (serotonin)		Direct
SLC18A2	SLC	IC	Dopamine	C8H11NO2 (octopamine)		Direct
SLC18A2	SLC	IC	Epinephrine	NA	C00788	Direct
SLC18A2	SLC	IC	Histamine	NA	C00388	Direct
SLC18A2	SLC	IC	Noradrenaline	C8H11NO6S (Norepinephrine sulfate)		Derivative
SLC18A2	SLC	IC	Serotonin	C10H12N2O (serotonin)		Direct
SLC18A3	SLC	IC	Acetylcholine	C7H16NO2 (acetylcholine)		Direct
SLC18A3	SLC	IC	Serotonin	C10H12N2O (serotonin)		Direct
SLC18B1	SLC	IC	Serotonin	C10H12N2O (serotonin)		Direct
SLC18B1	SLC	IC	Spermidine	C7H19N3 (Spermidine)		Direct
SLC18B1	SLC	IC	Spermine	NA	C00750	Direct
SLC19A1	SLC	PM	Folate	C19H19N7O6 (Folate)		Direct
SLC19A1	SLC	PM	Thiamine	C12H17N4OS (thiamine)		Direct
SLC19A1	SLC	PM	2'-3'-cGAMP	NA	C20640	Direct
SLC19A2	SLC	PM	Thiamine	C12H17N4OS (thiamine)		Direct
SLC19A3	SLC	PM	Thiamine	C12H17N4OS (thiamine)		Direct
SLC19A3	SLC	PM	Pyridoxine	NA	C00314	Direct
SLC1A1	SLC	PM	Aspartate	C4H7NO4 (aspartate)		Direct
SLC1A1	SLC	PM	Glutamate	C5H9NO4 (glutamate)		Direct
SLC1A2	SLC	PM	Aspartate	C4H7NO4 (aspartate)		Direct
SLC1A2	SLC	PM	Glutamate	C5H9NO4 (glutamate)		Direct
SLC1A3	SLC	PM	Aspartate	C4H7NO4 (aspartate)		Direct
SLC1A3	SLC	PM	Glutamate	C5H9NO4 (glutamate)		Direct
SLC1A4	SLC	PM	Alanine	C3H7NO2 (alanine)		Direct
SLC1A4	SLC	PM	Cysteine	C3H7NO2S (cysteine)		Direct
SLC1A4	SLC	PM	Proline	C5H9NO2 (proline)		Direct
SLC1A4	SLC	PM	Serine	C3H7NO3 (serine)		Direct
SLC1A4	SLC	PM	Threonine	C4H9NO3 (threonine)		Direct
SLC1A5	SLC	PM	Alanine	C3H7NO2 (alanine)		Direct
SLC1A5	SLC	PM	Asparagine	C4H8N2O3 (asparagine)		Direct
SLC1A5	SLC	PM	Cysteine	C3H7NO2S (cysteine)		Direct
SLC1A5	SLC	PM	Glutamate	C5H9NO4 (glutamate)		Direct
SLC1A5	SLC	PM	Glutamine	C5H9NO4 (glutamate)		Direct
SLC1A5	SLC	PM	Glycine	C2H5NO2 (glycine)		Direct
SLC1A5	SLC	PM	Leucine	C6H13NO2 (leucine)		Direct
SLC1A5	SLC	PM	Methionine	C5H11NO2S (methionine)		Direct
SLC1A5	SLC	PM	Serine	C3H7NO3 (serine)		Direct
SLC1A5	SLC	PM	Threonine	C4H9NO3 (threonine)		Direct
SLC1A5	SLC	PM	Valine	C5H11NO2 (valine)		Direct
SLC1A6	SLC	PM	Aspartate	C4H7NO4 (aspartate)		Direct
SLC1A6	SLC	PM	Glutamate	C5H9NO4 (glutamate)		Direct
SLC1A7	SLC	PM	Glutamate	C5H9NO4 (glutamate)		Direct
SLC22A1	SLC	PM	Acetylcholine	C7H16NO2 (acetylcholine)		Direct
SLC22A1	SLC	PM	Choline	C5H14NO (choline)		Direct
SLC22A1	SLC	PM	Dopamine	C8H11NO2 (octopamine)		Direct
SLC22A1	SLC	PM	N1-methylnicotinamide	C7H9N2O (1-methylnicotinamide)		Direct
SLC22A1	SLC	PM	Agmatine	NA	C00179	Direct
SLC22A1	SLC	PM	Serotonin	C10H12N2O (serotonin)		Direct
SLC22A11	SLC	PM	Estrone-3-sulfate	NA	C02538	Direct
SLC22A11	SLC	PM	Dehydroepiandrosterone sulfate	NA	C04555	Direct
SLC22A11	SLC	PM	Prostaglandin E2	C20H32O5 (Prostaglandin E2)		Direct
SLC22A11	SLC	PM	Prostaglandin F2 alpha	C20H34O5 (Prostaglandin F2a)		Direct
SLC22A11	SLC	PM	Urate	C5H4N4O3 (urate)		Direct
SLC22A12	SLC	PM	Urate	C5H4N4O3 (urate)		Direct
SLC22A13	SLC	PM	Nicotinate	C6H5NO2 (picolinic acid)		Direct
SLC22A13	SLC	PM	Urate	C5H4N4O3 (urate)		Direct
SLC22A13	SLC	PM	Aminohippuric acid	C9H9NO3 (hippurate)		Derivative
SLC22A14	SLC	IC	Riboflavin	NA	C00255	Direct
SLC22A15	SLC	PM	Ergothioneine	NA	C05570	Direct
SLC22A15	SLC	PM	Carnitine	C7H15NO3 (carnitine)		Direct
SLC22A15	SLC	PM	Carnosine	C9H14N4O3 (carnosine)		Direct
SLC22A15	SLC	PM	Thiamine	C12H17N4OS (thiamine)		Direct
SLC22A16	SLC	PM	Carnitine	C7H15NO3 (carnitine)		Direct
SLC22A16	SLC	PM	Dopamine	C8H11NO2 (octopamine)		Direct
SLC22A16	SLC	PM	Nicotinamide mononucleotide	NA	C00455	Direct
SLC22A16	SLC	PM	Spermidine	C7H19N3 (Spermidine)		Direct
SLC22A2	SLC	PM	Acetylcholine	C7H16NO2 (acetylcholine)		Direct
SLC22A2	SLC	PM	Agmatine	NA	C00179	Direct
SLC22A2	SLC	PM	Choline	C5H14NO (choline)		Direct
SLC22A2	SLC	PM	Cyclo(His-Pro)	NA	NA	NA
SLC22A2	SLC	PM	Dopamine	C8H11NO2 (octopamine)		Direct
SLC22A2	SLC	PM	Epinephrine	NA	C00788	Direct
SLC22A2	SLC	PM	Histamine	NA	C00388	Direct
SLC22A2	SLC	PM	N1-methylnicotinamide	C7H9N2O (1-methylnicotinamide)		Direct
SLC22A2	SLC	PM	Noradrenaline	C8H11NO6S (Norepinephrine sulfate)		Derivative
SLC22A2	SLC	PM	Prostaglandin E2	C20H32O5 (Prostaglandin E2)		Direct
SLC22A2	SLC	PM	Prostaglandin F2 alpha	C20H34O5 (Prostaglandin F2a)		Direct
SLC22A2	SLC	PM	Salsolinol	C10H13NO2 (2(N)-Methyl-norsalsolinol)		Direct
SLC22A2	SLC	PM	Serotonin	C10H12N2O (serotonin)		Direct
SLC22A24	SLC	PM	Estrone-3-sulfate	NA	C02538	Direct
SLC22A24	SLC	PM	Taurocholate	C26H45NO7S (taurocholate)		Direct
SLC22A24	SLC	PM	Glycocholate	NA	C01921	Direct
SLC22A24	SLC	PM	Estradiol-17-beta-glucuronide	C24H32O8 (2-Methoxyestrone 3-glucuronide)		Direct
SLC22A24	SLC	PM	Androstanediol glucuronide	C25H38O8 (Androsterone glucuronide)		Direct
SLC22A24	SLC	PM	Succinate	C4H6O4 (succinate)		Direct
SLC22A3	SLC	PM	Epinephrine	NA	C00788	Direct
SLC22A3	SLC	PM	Histamine	NA	C00388	Direct
SLC22A3	SLC	PM	Noradrenaline	C8H11NO6S (Norepinephrine sulfate)		Derivative
SLC22A4	SLC	PM	2' deoxycytidine	C9H13N3O4 (2-deoxycytidine)		Direct
SLC22A4	SLC	PM	Acetylcholine	C7H16NO2 (acetylcholine)		Direct
SLC22A4	SLC	PM	Carnitine	C7H15NO3 (carnitine)		Direct
SLC22A4	SLC	PM	Ergothioneine	NA	C05570	Direct
SLC22A5	SLC	PM	Acetyl-L-carnitine	C9H18NO4 (acetylcarnitine)		Direct
SLC22A5	SLC	PM	Butyryl-l-carnitine	C11H21NO4 (butyrylcarnitine/isobutyrylcarnitine)		Direct
SLC22A5	SLC	PM	Carnitine	C7H15NO3 (carnitine)		Direct
SLC22A6	SLC	PM	2-oxoglutarate	C5H6O5 (alpha-ketoglutarate)		Direct
SLC22A6	SLC	PM	Cysteinyl-glycine	C5H10N2O3S (Cys-Gly)		Direct
SLC22A6	SLC	PM	Glutarate	C5H8O4 (ethylmalonate)		Direct
SLC22A6	SLC	PM	Indoxyl sulfate	C8H7NO4S (Indoxyl sulfate)		Direct
SLC22A6	SLC	PM	Indole acetate	NA	C00954	Direct
SLC22A6	SLC	PM	Kynurenate	C10H7NO3 (kynurenate)		Direct
SLC22A6	SLC	PM	Kynurenine	C10H12N2O3 (kynurenine)		Direct
SLC22A6	SLC	PM	N-acetyl glutamate	C7H11NO5 (Acetyl-Glu)		Direct
SLC22A6	SLC	PM	N-carbamoylglutamate	C6H10N2O5 (Carbamyl-Glu)		Direct
SLC22A6	SLC	PM	Aminohippuric acid	C9H9NO3 (hippurate)		Derivative
SLC22A6	SLC	PM	Thiamine	C12H17N4OS (thiamine)		Direct
SLC22A6	SLC	PM	Xanthurenate	NA	C02470	Direct
SLC22A7	SLC	PM	cGMP	NA	C00942	Direct
SLC22A7	SLC	PM	Creatinine	C4H7N3O (creatinine)		Direct
SLC22A7	SLC	PM	Estrone-3-sulfate	NA	C02538	Direct
SLC22A7	SLC	PM	Glutamate	C5H9NO4 (glutamate)		Direct
SLC22A7	SLC	PM	Aminohippuric acid	C9H9NO3 (hippurate)		Derivative
SLC22A7	SLC	PM	Urate	C5H4N4O3 (urate)		Direct
SLC22A8	SLC	PM	Estrone-3-sulfate	NA	C02538	Direct
SLC22A8	SLC	PM	Aminohippuric acid	C9H9NO3 (hippurate)		Derivative
SLC22A8	SLC	PM	Prostaglandin E2	C20H32O5 (Prostaglandin E2)		Direct
SLC22A8	SLC	PM	Prostaglandin F2 alpha	C20H34O5 (Prostaglandin F2a)		Direct
SLC22A8	SLC	PM	Urate	C5H4N4O3 (urate)		Direct
SLC22A9	SLC	PM	Butyrate	C4H8O2 (C4:0 (Butyric acid))		Direct
SLC22A9	SLC	PM	Dehydroepiandrosterone	C19H28O2 (Dehydroepiandrosterone)		Direct
SLC22A9	SLC	PM	Estrone-3-sulfate	NA	C02538	Direct
SLC23A1	SLC	PM	Ascorbate	C6H8O6 (Hexuronic acid); C6H8O6 (Ascorbate)		Direct
SLC23A2	SLC	PM	Ascorbate	C6H8O6 (Hexuronic acid); C6H8O6 (Ascorbate)		Direct
SLC23A3	SLC	PM	Hypoxanthine	C5H4N4O (hypoxanthine)		Direct
SLC25A1	SLC	IC	Citrate	C6H8O7 (citrate)		Direct
SLC25A1	SLC	IC	Isocitrate	C6H8O7 (isocitrate)		Direct
SLC25A1	SLC	IC	Malate	C4H6O5 (malate)		Direct
SLC25A10	SLC	IC	Malate	C4H6O5 (malate)		Direct
SLC25A10	SLC	IC	Succinate	C4H6O4 (succinate)		Direct
SLC25A11	SLC	IC	2-oxoglutarate	C5H6O5 (alpha-ketoglutarate)		Direct
SLC25A11	SLC	IC	Malate	C4H6O5 (malate)		Direct
SLC25A12	SLC	IC	Aspartate	C4H7NO4 (aspartate)		Direct
SLC25A12	SLC	IC	Glutamate	C5H9NO4 (glutamate)		Direct
SLC25A13	SLC	IC	Aspartate	C4H7NO4 (aspartate)		Direct
SLC25A13	SLC	IC	Glutamate	C5H9NO4 (glutamate)		Direct
SLC25A14	SLC	IC	Oxalate	C2H2O4 (oxalate)		Direct
SLC25A14	SLC	IC	Malonate	C3H4O4 (malonate)		Direct
SLC25A14	SLC	IC	Maleate	NA	C01384	Direct
SLC25A14	SLC	IC	Malate	C4H6O5 (malate)		Direct
SLC25A14	SLC	IC	Citramalate	NA	C00815	Direct
SLC25A14	SLC	IC	Aspartate	C4H7NO4 (aspartate)		Direct
SLC25A14	SLC	IC	Succinate	C4H6O4 (succinate)		Direct
SLC25A14	SLC	IC	Tartrate	C4H6O6 (tartarate)		Direct
SLC25A14	SLC	IC	Glutamate	C5H9NO4 (glutamate)		Direct
SLC25A14	SLC	IC	Citrate	C6H8O7 (citrate)		Direct
SLC25A14	SLC	IC	Aconitate	C6H6O6 (aconitate)		Direct
SLC25A14	SLC	IC	Isocitrate	C6H8O7 (isocitrate)		Direct
SLC25A15	SLC	IC	Arginine	C6H14N4O2 (arginine)		Direct
SLC25A15	SLC	IC	Citrulline	C6H13N3O3 (citrulline)		Direct
SLC25A15	SLC	IC	Lysine	C6H14N2O2 (lysine)		Direct
SLC25A15	SLC	IC	Ornithine	C5H12N2O2 (ornithine)		Direct
SLC25A16	SLC	IC	CoA	C21H36N7O16P3S (Coenzyme A)		Direct
SLC25A17	SLC	IC	Adenine	C5H5N5 (adenine)		Direct
SLC25A17	SLC	IC	CoA	C21H36N7O16P3S (Coenzyme A)		Direct
SLC25A17	SLC	IC	FAD	C27H33N9O15P2 (FAD (ox))		Direct
SLC25A17	SLC	IC	NAD+	C21H28N7O14P2 (NAD)		Direct
SLC25A18	SLC	IC	Glutamate	C5H9NO4 (glutamate)		Direct
SLC25A19	SLC	IC	Thiamine	C12H17N4OS (thiamine)		Direct
SLC25A2	SLC	IC	Ornithine	C5H12N2O2 (ornithine)		Direct
SLC25A20	SLC	IC	Acylcarnitine	C10H17NO6 (malonylcarnitine)		Direct
SLC25A20	SLC	IC	Carnitine	C7H15NO3 (carnitine)		Direct
SLC25A21	SLC	IC	2-oxoadipate	C6H8O5 (Oxoadipate)		Direct
SLC25A21	SLC	IC	2-oxoglutarate	C5H6O5 (alpha-ketoglutarate)		Direct
SLC25A22	SLC	IC	Glutamate	C5H9NO4 (glutamate)		Direct
SLC25A23	SLC	IC	AMP	C10H14N5O7P (AMP)		Direct
SLC25A23	SLC	IC	ADP	C10H15N5O10P2 (ADP)		Direct
SLC25A23	SLC	IC	ATP	C10H16N5O13P3 (ATP)		Direct
SLC25A24	SLC	IC	AMP	C10H14N5O7P (AMP)		Direct
SLC25A24	SLC	IC	ADP	C10H15N5O10P2 (ADP)		Direct
SLC25A24	SLC	IC	ATP	C10H16N5O13P3 (ATP)		Direct
SLC25A25	SLC	IC	ATP	C10H16N5O13P3 (ATP)		Direct
SLC25A26	SLC	IC	S-adenosyl homocysteine	C14H20N6O5S (S-adenosyl-l-homocysteine)		Direct
SLC25A26	SLC	IC	S-adenosyl methionine	C15H22N6O5S (adenosyl-methionine)		Direct
SLC25A27	SLC	IC	Aspartate	C4H7NO4 (aspartate)		Direct
SLC25A29	SLC	IC	Arginine	C6H14N4O2 (arginine)		Direct
SLC25A29	SLC	IC	Lysine	C6H14N2O2 (lysine)		Direct
SLC25A30	SLC	IC	Oxalate	C2H2O4 (oxalate)		Direct
SLC25A30	SLC	IC	Malonate	C3H4O4 (malonate)		Direct
SLC25A30	SLC	IC	Maleate	NA	C01384	Direct
SLC25A30	SLC	IC	Malate	C4H6O5 (malate)		Direct
SLC25A30	SLC	IC	Citramalate	NA	C00815	Direct
SLC25A30	SLC	IC	Aspartate	C4H7NO4 (aspartate)		Direct
SLC25A30	SLC	IC	Succinate	C4H6O4 (succinate)		Direct
SLC25A30	SLC	IC	Tartrate	C4H6O6 (tartarate)		Direct
SLC25A31	SLC	IC	ADP	C10H15N5O10P2 (ADP)		Direct
SLC25A31	SLC	IC	ATP	C10H16N5O13P3 (ATP)		Direct
SLC25A32	SLC	IC	Tetrahydrofolate	NA	C00101	Direct
SLC25A32	SLC	IC	FAD	C27H33N9O15P2 (FAD (ox))		Direct
SLC25A33	SLC	IC	TDP	NA	C00363	Direct
SLC25A33	SLC	IC	TTP	NA	C00459	Direct
SLC25A33	SLC	IC	UDP	C9H14N2O12P2 (UDP)		Direct
SLC25A33	SLC	IC	UTP	C9H15N2O15P3 (UTP)		Direct
SLC25A36	SLC	IC	CDP	C9H15N3O11P2 (CDP)		Direct
SLC25A36	SLC	IC	CMP	C9H14N3O8P (CMP)		Direct
SLC25A36	SLC	IC	CTP	C9H16N3O14P3 (CTP)		Direct
SLC25A36	SLC	IC	GDP	C10H15N5O11P2 (GDP)		Direct
SLC25A36	SLC	IC	GMP	C10H14N5O8P (GMP)		Direct
SLC25A36	SLC	IC	GTP	C10H16N5O14P3 (GTP)		Direct
SLC25A36	SLC	IC	IDP	NA	C00104	Direct
SLC25A36	SLC	IC	IMP	NA	C00130	Direct
SLC25A36	SLC	IC	ITP	NA	C00081	Direct
SLC25A36	SLC	IC	UMP	C9H13N2O9P (UMP)		Direct
SLC25A36	SLC	IC	UDP	C9H14N2O12P2 (UDP)		Direct
SLC25A36	SLC	IC	UTP	C9H15N2O15P3 (UTP)		Direct
SLC25A38	SLC	IC	Glycine	C2H5NO2 (glycine)		Direct
SLC25A39	SLC	IC	Glutathione	C10H17N3O6S (glutathione red)		Direct
SLC25A39	SLC	IC	Glutathione	C20H32N6O12S2 (glutathione oxi)		Direct
SLC25A4	SLC	IC	ADP	C10H15N5O10P2 (ADP)		Direct
SLC25A4	SLC	IC	ATP	C10H16N5O13P3 (ATP)		Direct
SLC25A40	SLC	IC	Glutathione	C10H17N3O6S (glutathione red)		Direct
SLC25A40	SLC	IC	Glutathione	C20H32N6O12S2 (glutathione oxi)		Direct
SLC25A41	SLC	IC	ADP	C10H15N5O10P2 (ADP)		Direct
SLC25A41	SLC	IC	ATP	C10H16N5O13P3 (ATP)		Direct
SLC25A42	SLC	IC	ADP	C10H15N5O10P2 (ADP)		Direct
SLC25A42	SLC	IC	CoA	C21H36N7O16P3S (Coenzyme A)		Direct
SLC25A44	SLC	IC	Leucine	C6H13NO2 (leucine)		Direct
SLC25A44	SLC	IC	Valine	C5H11NO2 (valine)		Direct
SLC25A47	SLC	IC	Malate	C4H6O5 (malate)		Direct
SLC25A47	SLC	IC	NAD	C21H28N7O14P2 (NAD)		Direct
SLC25A48	SLC	IC	Choline	C5H14NO (choline)		Direct
SLC25A5	SLC	IC	ADP	C10H15N5O10P2 (ADP)		Direct
SLC25A5	SLC	IC	ATP	C10H16N5O13P3 (ATP)		Direct
SLC25A51	SLC	IC	NAD+	C21H28N7O14P2 (NAD)		Direct
SLC25A52	SLC	IC	NAD+	C21H28N7O14P2 (NAD)		Direct
SLC25A53	SLC	IC	NAD+	C21H28N7O14P2 (NAD)		Direct
SLC25A6	SLC	IC	ADP	C10H15N5O10P2 (ADP)		Direct
SLC25A6	SLC	IC	ATP	C10H16N5O13P3 (ATP)		Direct
SLC26A1	SLC	PM	Formate	NA	C00058	Direct
SLC26A1	SLC	PM	Oxalate	C2H2O4 (oxalate)		Direct
SLC26A6	SLC	PM	Oxalate	C2H2O4 (oxalate)		Direct
SLC26A8	SLC	Unknown	Oxalate	C2H2O4 (oxalate)		Direct
SLC26A9	SLC	PM	Oxalate	C2H2O4 (oxalate)		Direct
SLC27A1	SLC	PM	Oleate	C18H34O2 (oleate)		Direct
SLC27A1	SLC	PM	Palmitate	C16H30O2 (palmitoleate)		Direct
SLC27A1	SLC	PM	Myristate	C14H28O2 (tetradecanoate)		Direct
SLC27A1	SLC	PM	Arachidonate	C20H32O2 (Arachidonic acid)		Direct
SLC27A2	SLC	Unknown	Linoleate	C18H30O2 (Alpha-Linolenic acid)		Direct
SLC27A2	SLC	Unknown	Oleate	C18H34O2 (oleate)		Direct
SLC27A2	SLC	Unknown	Palmitate	C16H30O2 (palmitoleate)		Direct
SLC27A4	SLC	PM	Oleate	C18H34O2 (oleate)		Direct
SLC27A4	SLC	PM	Palmitate	C16H30O2 (palmitoleate)		Direct
SLC27A6	SLC	PM	Linoleate	C18H30O2 (Alpha-Linolenic acid)		Direct
SLC27A6	SLC	PM	Oleate	C18H34O2 (oleate)		Direct
SLC27A6	SLC	PM	Palmitate	C16H30O2 (palmitoleate)		Direct
SLC28A1	SLC	PM	Adenosine	C10H13N5O4 (adenosine)		Direct
SLC28A1	SLC	PM	Cytidine	C9H13N3O5 (cytidine)		Direct
SLC28A1	SLC	PM	Thymidine	C10H14N2O5 (thymidine)		Direct
SLC28A1	SLC	PM	Uridine	C9H12N2O6 (uridine)		Direct
SLC28A2	SLC	PM	Adenosine	C10H13N5O4 (adenosine)		Direct
SLC28A2	SLC	PM	Guanosine	C10H13N5O5 (guanosine)		Direct
SLC28A2	SLC	PM	Inosine	C10H12N4O5 (inosine)		Direct
SLC28A2	SLC	PM	Uridine	C9H12N2O6 (uridine)		Direct
SLC28A3	SLC	PM	Adenosine	C10H13N5O4 (adenosine)		Direct
SLC28A3	SLC	PM	Cytidine	C9H13N3O5 (cytidine)		Direct
SLC28A3	SLC	PM	Guanosine	C10H13N5O5 (guanosine)		Direct
SLC28A3	SLC	PM	Inosine	C10H12N4O5 (inosine)		Direct
SLC28A3	SLC	PM	Thymidine	C10H14N2O5 (thymidine)		Direct
SLC28A3	SLC	PM	Uridine	C9H12N2O6 (uridine)		Direct
SLC29A1	SLC	PM	Adenine	C5H5N5 (adenine)		Direct
SLC29A1	SLC	PM	Adenosine	C10H13N5O4 (adenosine)		Direct
SLC29A1	SLC	PM	Cytidine	C9H13N3O5 (cytidine)		Direct
SLC29A1	SLC	PM	Guanine	C5H5N5O (guanine)		Direct
SLC29A1	SLC	PM	Guanosine	C10H13N5O5 (guanosine)		Direct
SLC29A1	SLC	PM	Hypoxanthine	C5H4N4O (hypoxanthine)		Direct
SLC29A1	SLC	PM	Inosine	C10H12N4O5 (inosine)		Direct
SLC29A1	SLC	PM	Thymidine	C10H14N2O5 (thymidine)		Direct
SLC29A1	SLC	PM	Thymine	C5H6N2O2 (thymine)		Direct
SLC29A1	SLC	PM	Uracil	C4H4N2O2 (uracil)		Direct
SLC29A1	SLC	PM	Uridine	C9H12N2O6 (uridine)		Direct
SLC29A2	SLC	PM	Adenine	C5H5N5 (adenine)		Direct
SLC29A2	SLC	PM	Adenosine	C10H13N5O4 (adenosine)		Direct
SLC29A2	SLC	PM	Cytidine	C9H13N3O5 (cytidine)		Direct
SLC29A2	SLC	PM	Cytosine	NA	C00380	Direct
SLC29A2	SLC	PM	Guanine	C5H5N5O (guanine)		Direct
SLC29A2	SLC	PM	Guanosine	C10H13N5O5 (guanosine)		Direct
SLC29A2	SLC	PM	Hypoxanthine	C5H4N4O (hypoxanthine)		Direct
SLC29A2	SLC	PM	Inosine	C10H12N4O5 (inosine)		Direct
SLC29A2	SLC	PM	Thymidine	C10H14N2O5 (thymidine)		Direct
SLC29A2	SLC	PM	Thymine	C5H6N2O2 (thymine)		Direct
SLC29A2	SLC	PM	Uracil	C4H4N2O2 (uracil)		Direct
SLC29A2	SLC	PM	Uridine	C9H12N2O6 (uridine)		Direct
SLC29A3	SLC	PM	Adenine	C5H5N5 (adenine)		Direct
SLC29A3	SLC	PM	Adenosine	C10H13N5O4 (adenosine)		Direct
SLC29A3	SLC	PM	ATP	C10H16N5O13P3 (ATP)		Direct
SLC29A3	SLC	PM	Cytidine	C9H13N3O5 (cytidine)		Direct
SLC29A3	SLC	PM	Guanosine	C10H13N5O5 (guanosine)		Direct
SLC29A3	SLC	PM	Inosine	C10H12N4O5 (inosine)		Direct
SLC29A3	SLC	PM	Thymidine	C10H14N2O5 (thymidine)		Direct
SLC29A3	SLC	PM	Thymine	C5H6N2O2 (thymine)		Direct
SLC29A3	SLC	PM	Uridine	C9H12N2O6 (uridine)		Direct
SLC29A4	SLC	PM	Serotonin	C10H12N2O (serotonin)		Direct
SLC29A4	SLC	PM	Epinephrine	NA	C00788	Direct
SLC29A4	SLC	PM	Histamine	NA	C00388	Direct
SLC29A4	SLC	PM	Tyramine	C8H11NO (tyramine)		Direct
SLC29A4	SLC	PM	Noradrenaline	C8H11NO6S (Norepinephrine sulfate)		Derivative
SLC29A4	SLC	PM	Dopamine	C8H11NO2 (octopamine)		Direct
SLC29A4	SLC	PM	Adenosine	C10H13N5O4 (adenosine)		Direct
SLC2A1	SLC	PM	Glucose	NA	C00031	Direct
SLC2A10	SLC	IC	Glucose	NA	C00031	Direct
SLC2A11	SLC	PM	Fructose	NA	C00095	Direct
SLC2A11	SLC	PM	Glucose	NA	C00031	Direct
SLC2A12	SLC	PM	Glucose	NA	C00031	Direct
SLC2A13	SLC	PM	Myo-inositol	C6H12O6 (inositol)		Direct
SLC2A14	SLC	PM	Dehydroascorbic acid	NA	C05422	Direct
SLC2A14	SLC	PM	Glucose	NA	C00031	Direct
SLC2A2	SLC	PM	Fructose	NA	C00095	Direct
SLC2A2	SLC	PM	Galactose	NA	C00124	Direct
SLC2A2	SLC	PM	Glucose	NA	C00031	Direct
SLC2A3	SLC	PM	Galactose	NA	C00124	Direct
SLC2A3	SLC	PM	Glucose	NA	C00031	Direct
SLC2A3	SLC	PM	Xylose	C5H10O5 (generic pentose)		Direct
SLC2A4	SLC	PM	Glucose	NA	C00031	Direct
SLC2A5	SLC	PM	Fructose	NA	C00095	Direct
SLC2A7	SLC	PM	Glucose	NA	C00031	Direct
SLC2A7	SLC	PM	Fructose	NA	C00095	Direct
SLC2A8	SLC	PM	Trehalose	C12H22O11 (generic disaccharide)		Direct
SLC2A9	SLC	PM	Glucose	NA	C00031	Direct
SLC2A9	SLC	PM	Urate	C5H4N4O3 (urate)		Direct
SLC32A1	SLC	PM	GABA	C4H9NO2 (GABA)		Direct
SLC32A1	SLC	PM	Glycine	C2H5NO2 (glycine)		Direct
SLC33A1	SLC	IC	Acetyl-CoA	C23H38N7O17P3S (Acetyl-CoA)		Direct
SLC35A1	SLC	IC	CMP-N-acetyl-beta-neuraminic acid	C11H19NO9 (acetylneuraminate)		Derivative
SLC35A1	SLC	IC	CMP	C9H14N3O8P (CMP)		Direct
SLC35A2	SLC	IC	UDP-galactose	C15H24N2O17P2 (UDP-hexose)		Direct
SLC35A2	SLC	IC	UMP	C9H13N2O9P (UMP)		Direct
SLC35A3	SLC	IC	UDP-N-acetyl-D-galactosamine	C17H27N3O17P2 (UDP-acetyl-hexosamine)		Direct
SLC35A3	SLC	IC	UMP	C9H13N2O9P (UMP)		Direct
SLC35B1	SLC	IC	ADP	C10H15N5O10P2 (ADP)		Direct
SLC35B1	SLC	IC	ATP	C10H16N5O13P3 (ATP)		Direct
SLC35B2	SLC	IC	3'-Phosphoadenosine-5'-phosphosulfate (PAPS)	NA	C00053	Direct
SLC35B3	SLC	IC	3'-Phosphoadenosine-5'-phosphosulfate (PAPS)	NA	C00053	Direct
SLC35B4	SLC	IC	UDP-N-acetylglucosamine	C17H27N3O17P2 (UDP-acetyl-hexosamine)		Direct
SLC35B4	SLC	IC	UDP-Xylose	C14H22N2O16P2 (UDP-pentose)		Direct
SLC35C1	SLC	IC	GDP-fucose	C16H25N5O15P2 (GDP-L-fucose)		Direct
SLC35C1	SLC	IC	GMP	C10H14N5O8P (GMP)		Direct
SLC35D1	SLC	IC	UDP-glucuronic acid	C15H22N2O18P2 (Uridine diphosphate glucuronic acid)		Direct
SLC35D1	SLC	IC	UDP-N-acetyl-D-galactosamine	C17H27N3O17P2 (UDP-acetyl-hexosamine)		Direct
SLC35D2	SLC	IC	UDP-glucose	C15H24N2O17P2 (UDP-hexose)		Direct
SLC35D2	SLC	IC	UDP-N-acetylglucosamine	C17H27N3O17P2 (UDP-acetyl-hexosamine)		Direct
SLC35F3	SLC	Unknown	Thiamine	C12H17N4OS (thiamine)		Direct
SLC36A1	SLC	PM	homotarine	NA	C03349	Direct
SLC36A1	SLC	PM	Alanine	C3H7NO2 (alanine)		Direct
SLC36A1	SLC	PM	alpha-aminoisobutyrate	NA	C01205; C03284	Direct
SLC36A1	SLC	PM	Beta-guanidinopropionic acid	NA	C03065	Direct
SLC36A1	SLC	PM	Hydroxyproline	C5H9NO3 (4-hydroxyproline)		Direct
SLC36A1	SLC	PM	D-alanine	C3H7NO2 (alanine)		Direct
SLC36A1	SLC	PM	D-cysteine	C3H7NO2S (cysteine)		Direct
SLC36A1	SLC	PM	D-serine	C3H7NO3 (serine)		Direct
SLC36A1	SLC	PM	GABA	C4H9NO2 (GABA)		Direct
SLC36A1	SLC	PM	Glycine	C2H5NO2 (glycine)		Direct
SLC36A1	SLC	PM	Proline	C5H9NO2 (proline)		Direct
SLC36A2	SLC	PM	Glycine	C2H5NO2 (glycine)		Direct
SLC36A2	SLC	PM	Proline	C5H9NO2 (proline)		Direct
SLC36A4	SLC	IC	Alanine	C3H7NO2 (alanine)		Direct
SLC36A4	SLC	IC	Glutamine	C5H10N2O3 (glutamine)		Direct
SLC36A4	SLC	IC	Isoleucine	C6H13NO2 (isoleucine)		Direct
SLC36A4	SLC	IC	Methionine	C5H11NO2S (methionine)		Direct
SLC36A4	SLC	IC	Proline	C5H9NO2 (proline)		Direct
SLC36A4	SLC	IC	Sarcosine	C3H7NO2 (sarcosine)		Direct
SLC36A4	SLC	IC	Tryptophan	C11H12N2O2 (tryptophan)		Direct
SLC37A1	SLC	IC	Glucose	NA	C00031	Direct
SLC37A1	SLC	IC	Glucose-6-phosphate	C6H13O9P (generic hexose P)		Direct
SLC37A2	SLC	IC	Glucose-6-phosphate	C6H13O9P (generic hexose P)		Direct
SLC37A4	SLC	IC	Glucose-6-phosphate	C6H13O9P (generic hexose P)		Direct
SLC38A1	SLC	PM	Alanine	C3H7NO2 (alanine)		Direct
SLC38A1	SLC	PM	Asparagine	C4H8N2O3 (asparagine)		Direct
SLC38A1	SLC	PM	Glutamine	C5H10N2O3 (glutamine)		Direct
SLC38A1	SLC	PM	2-(methylamino)isobutyric acid	NA	NA	NA
SLC38A1	SLC	PM	Methionine	C5H11NO2S (methionine)		Direct
SLC38A1	SLC	PM	Serine	C3H7NO3 (serine)		Direct
SLC38A2	SLC	PM	2-(methylamino)isobutyric acid	NA	NA	NA
SLC38A2	SLC	PM	Alanine	C3H7NO2 (alanine)		Direct
SLC38A2	SLC	PM	Asparagine	C4H8N2O3 (asparagine)		Direct
SLC38A2	SLC	PM	Glutamine	C5H10N2O3 (glutamine)		Direct
SLC38A2	SLC	PM	Glycine	C2H5NO2 (glycine)		Direct
SLC38A2	SLC	PM	Methionine	C5H11NO2S (methionine)		Direct
SLC38A2	SLC	PM	Phenylalanine	C9H11NO2 (phenylalanine)		Direct
SLC38A2	SLC	PM	Proline	C5H9NO2 (proline)		Direct
SLC38A2	SLC	PM	Serine	C3H7NO3 (serine)		Direct
SLC38A2	SLC	PM	Threonine	C4H9NO3 (threonine)		Direct
SLC38A3	SLC	PM	Alanine	C3H7NO2 (alanine)		Direct
SLC38A3	SLC	PM	Asparagine	C4H8N2O3 (asparagine)		Direct
SLC38A3	SLC	PM	Glutamine	C5H10N2O3 (glutamine)		Direct
SLC38A3	SLC	PM	Histidine	C6H9N3O2 (histidine)		Direct
SLC38A4	SLC	PM	Alanine	C3H7NO2 (alanine)		Direct
SLC38A4	SLC	PM	Arginine	C6H14N4O2 (arginine)		Direct
SLC38A4	SLC	PM	Asparagine	C4H8N2O3 (asparagine)		Direct
SLC38A4	SLC	PM	Cysteine	C3H7NO2S (cysteine)		Direct
SLC38A4	SLC	PM	Glutamine	C5H10N2O3 (glutamine)		Direct
SLC38A4	SLC	PM	Glycine	C2H5NO2 (glycine)		Direct
SLC38A4	SLC	PM	Histidine	C6H9N3O2 (histidine)		Direct
SLC38A4	SLC	PM	Lysine	C6H14N2O2 (lysine)		Direct
SLC38A4	SLC	PM	Proline	C5H9NO2 (proline)		Direct
SLC38A4	SLC	PM	Serine	C3H7NO3 (serine)		Direct
SLC38A4	SLC	PM	Threonine	C4H9NO3 (threonine)		Direct
SLC38A5	SLC	PM	Alanine	C3H7NO2 (alanine)		Direct
SLC38A5	SLC	PM	Asparagine	C4H8N2O3 (asparagine)		Direct
SLC38A5	SLC	PM	Glutamine	C5H10N2O3 (glutamine)		Direct
SLC38A5	SLC	PM	Glycine	C2H5NO2 (glycine)		Direct
SLC38A5	SLC	PM	Histidine	C6H9N3O2 (histidine)		Direct
SLC38A5	SLC	PM	Serine	C3H7NO3 (serine)		Direct
SLC38A6	SLC	PM	Glutamine	C5H10N2O3 (glutamine)		Direct
SLC38A6	SLC	PM	Glutamate	C5H9NO4 (glutamate)		Direct
SLC38A7	SLC	IC	Asparagine	C4H8N2O3 (asparagine)		Direct
SLC38A7	SLC	IC	Glutamine	C5H10N2O3 (glutamine)		Direct
SLC38A9	SLC	IC	Arginine	C6H14N4O2 (arginine)		Direct
SLC38A9	SLC	IC	Glutamine	C5H10N2O3 (glutamine)		Direct
SLC38A9	SLC	IC	Leucine	C6H13NO2 (leucine)		Direct
SLC38A9	SLC	IC	Tyrosine	C9H11NO3 (tyrosine)		Direct
SLC3A1	SLC	PM	Arginine	C6H14N4O2 (arginine)		Direct
SLC3A1	SLC	PM	Aspartate	C4H7NO4 (aspartate)		Direct
SLC3A1	SLC	PM	Cystine	C6H12N2O4S2 (L-Cystine)		Direct
SLC3A1	SLC	PM	Cysteine	C3H7NO2S (cysteine)		Direct
SLC3A1	SLC	PM	Glutamate	C5H9NO4 (glutamate)		Direct
SLC3A1	SLC	PM	Histidine	C6H9N3O2 (histidine)		Direct
SLC3A1	SLC	PM	Leucine	C6H13NO2 (leucine)		Direct
SLC3A1	SLC	PM	Lysine	C6H14N2O2 (lysine)		Direct
SLC3A1	SLC	PM	Phenylalanine	C9H11NO2 (phenylalanine)		Direct
SLC3A2	SLC	PM	Arginine	C6H14N4O2 (arginine)		Direct
SLC3A2	SLC	PM	Asparagine	C4H8N2O3 (asparagine)		Direct
SLC3A2	SLC	PM	Aspartate	C4H7NO4 (aspartate)		Direct
SLC3A2	SLC	PM	Arginine	C6H14N4O2 (arginine)		Direct
SLC3A2	SLC	PM	Alanine	C3H7NO2 (alanine)		Direct
SLC3A2	SLC	PM	Glutamine	C5H10N2O3 (glutamine)		Direct
SLC3A2	SLC	PM	Glutamate	C5H9NO4 (glutamate)		Direct
SLC3A2	SLC	PM	Glycine	C2H5NO2 (glycine)		Direct
SLC3A2	SLC	PM	Histidine	C6H9N3O2 (histidine)		Direct
SLC3A2	SLC	PM	Isoleucine	C6H13NO2 (isoleucine)		Direct
SLC3A2	SLC	PM	Leucine	C6H13NO2 (leucine)		Direct
SLC3A2	SLC	PM	Methionine	C5H11NO2S (methionine)		Direct
SLC3A2	SLC	PM	Phenylalanine	C9H11NO2 (phenylalanine)		Direct
SLC3A2	SLC	PM	Serine	C3H7NO3 (serine)		Direct
SLC3A2	SLC	PM	Tryptophan	C11H12N2O2 (tryptophan)		Direct
SLC3A2	SLC	PM	Tyrosine	C9H11NO3 (tyrosine)		Direct
SLC3A2	SLC	PM	Threonine	C4H9NO3 (threonine)		Direct
SLC3A2	SLC	PM	Valine	C5H11NO2 (valine)		Direct
SLC43A1	SLC	PM	Leucine	C6H13NO2 (leucine)		Direct
SLC43A1	SLC	PM	Isoleucine	C6H13NO2 (isoleucine)		Direct
SLC43A1	SLC	PM	Methionine	C5H11NO2S (methionine)		Direct
SLC43A1	SLC	PM	Phenylalanine	C9H11NO2 (phenylalanine)		Direct
SLC43A1	SLC	PM	Valine	C5H11NO2 (valine)		Direct
SLC43A2	SLC	PM	Isoleucine	C6H13NO2 (isoleucine)		Direct
SLC43A2	SLC	PM	Leucine	C6H13NO2 (leucine)		Direct
SLC43A2	SLC	PM	Methionine	C5H11NO2S (methionine)		Direct
SLC43A2	SLC	PM	Phenylalanine	C9H11NO2 (phenylalanine)		Direct
SLC43A3	SLC	PM	Adenine	C5H5N5 (adenine)		Direct
SLC43A3	SLC	PM	Guanine	C5H5N5O (guanine)		Direct
SLC43A3	SLC	PM	Hypoxanthine	C5H4N4O (hypoxanthine)		Direct
SLC44A1	SLC	PM	Choline	C5H14NO (choline)		Direct
SLC44A2	SLC	PM	Choline	C5H14NO (choline)		Direct
SLC44A4	SLC	PM	Choline	C5H14NO (choline)		Direct
SLC44A4	SLC	PM	Thiamine pyrophosphate	NA	C00068	Direct
SLC45A1	SLC	PM	Glucose	NA	C00031	Direct
SLC45A1	SLC	PM	Galactose	NA	C00124	Direct
SLC45A2	SLC	IC	Sucrose	C12H22O11 (sucrose)		Direct
SLC46A1	SLC	PM	Folate	C19H19N7O6 (Folate)		Direct
SLC46A1	SLC	PM	Heme	NA	C00032	Direct
SLC46A2	SLC	PM	cGAMP	NA	C20640	Direct
SLC46A3	SLC	IC	Estrone 3 sulfate	NA	C02538	Direct
SLC46A3	SLC	IC	Estradiol-17-beta-glucuronide	C24H32O8 (2-Methoxyestrone 3-glucuronide)		Direct
SLC46A3	SLC	IC	Dehydroepiandrosterone sulfate	NA	C04555	Direct
SLC46A3	SLC	IC	25-hydroxyvitamin D3 sulfate	C27H44O2 (7-Ketocholesterol)		Direct
SLC46A3	SLC	IC	25-hydroxyvitamin D3 glucuronide	NA	NA	NA
SLC46A3	SLC	IC	Pregnenolone sulfate	NA	C18044	Direct
SLC46A3	SLC	IC	Cholate	C24H40O5 (Cholate)		Direct
SLC46A3	SLC	IC	Glycocholate	NA	C01921	Direct
SLC46A3	SLC	IC	Taurocholate	C26H45NO7S (taurocholate)		Direct
SLC47A1	SLC	PM	Estrone-3-sulfate	NA	C02538	Direct
SLC47A1	SLC	PM	Guanidine	NA	C17349	Direct
SLC47A2	SLC	PM	Estrone-3-sulfate	NA	C02538	Direct
SLC47A2	SLC	PM	Guanidine	NA	C17349	Direct
SLC48A1	SLC	IC	Heme	NA	C00032	Direct
SLC49A4	SLC	IC	Pyridoxine	NA	C00314	Direct
SLC50A1	SLC	PM	Glucose	NA	C00031	Direct
SLC51A	SLC	PM	Dehydroepiandrosterone sulfate	NA	C04555	Direct
SLC51A	SLC	PM	Estrone-3-sulfate	NA	C02538	Direct
SLC51A	SLC	PM	Taurocholate	C26H45NO7S (taurocholate)		Direct
SLC51B	SLC	PM	Dehydroepiandrosterone sulfate	NA	C04555	Direct
SLC51B	SLC	PM	Estrone-3-sulfate	NA	C02538	Direct
SLC51B	SLC	PM	Taurocholate	C26H45NO7S (taurocholate)		Direct
SLC52A1	SLC	PM	Riboflavin	NA	C00255	Direct
SLC52A2	SLC	PM	Riboflavin	NA	C00255	Direct
SLC52A3	SLC	PM	Riboflavin	NA	C00255	Direct
SLC5A1	SLC	PM	Galactose	NA	C00124	Direct
SLC5A1	SLC	PM	Glucose	NA	C00031	Direct
SLC5A10	SLC	PM	Fructose	NA	C00095	Direct
SLC5A10	SLC	PM	Galactose	NA	C00124	Direct
SLC5A10	SLC	PM	Glucose	NA	C00031	Direct
SLC5A10	SLC	PM	Mannose	C6H12O6 (mannose)		Direct
SLC5A11	SLC	PM	Myo-inositol	C6H12O6 (inositol)		Direct
SLC5A12	SLC	PM	Acetoacetate	NA	C00164	Direct
SLC5A12	SLC	PM	Beta-hydroxybutyrate	C4H8O3 (alpha-hydroxybutyrate)		Direct
SLC5A12	SLC	PM	Lactate	C3H6O3 (lactate)		Direct
SLC5A12	SLC	PM	Nicotinate	C6H5NO2 (picolinic acid)		Direct
SLC5A2	SLC	PM	Glucose	NA	C00031	Direct
SLC5A2	SLC	PM	Galactose	NA	C00124	Direct
SLC5A3	SLC	PM	Myo-inositol	C6H12O6 (inositol)		Direct
SLC5A6	SLC	PM	Biotin	C10H16N2O3S (biotin)		Direct
SLC5A6	SLC	PM	Lipoate	C7H10O7 (2-Methylcitric acid); C8H14O2S2 (Lipoate)		Direct
SLC5A6	SLC	PM	Pantothenate	C9H17NO5 (pantothenate)		Direct
SLC5A7	SLC	PM	Choline	C5H14NO (choline)		Direct
SLC5A8	SLC	PM	Acetate	C2H4O2 (Acetatic acid)		Direct
SLC5A8	SLC	PM	Acetoacetate	NA	C00164	Direct
SLC5A8	SLC	PM	Butyrate	C4H8O2 (C4:0 (Butyric acid))		Direct
SLC5A8	SLC	PM	Lactate	C3H6O3 (lactate)		Direct
SLC5A8	SLC	PM	Nicotinate	C6H5NO2 (picolinic acid)		Direct
SLC5A8	SLC	PM	Propionate	C3H6O2 (C3:0 (Propionic acid))		Direct
SLC5A8	SLC	PM	Pyruvate	NA	C00022	Direct
SLC5A9	SLC	Unknown	1,5-Anhydroglucitol	NA	C07326	Direct
SLC5A9	SLC	Unknown	Fructose	NA	C00095	Direct
SLC5A9	SLC	Unknown	Glucose	NA	C00031	Direct
SLC5A9	SLC	Unknown	Mannose	C6H12O6 (mannose)		Direct
SLC6A1	SLC	PM	GABA	C4H9NO2 (GABA)		Direct
SLC6A11	SLC	PM	GABA	C4H9NO2 (GABA)		Direct
SLC6A12	SLC	PM	Betaine	C5H11NO2 (betaine)		Direct
SLC6A12	SLC	PM	GABA	C4H9NO2 (GABA)		Direct
SLC6A13	SLC	PM	GABA	C4H9NO2 (GABA)		Direct
SLC6A14	SLC	PM	Alanine	C3H7NO2 (alanine)		Direct
SLC6A14	SLC	PM	Asparagine	C4H8N2O3 (asparagine)		Direct
SLC6A14	SLC	PM	Beta-alanine	C3H7NO2 (beta-alanine)		Direct
SLC6A14	SLC	PM	Carnitine	C7H15NO3 (carnitine)		Direct
SLC6A14	SLC	PM	Cysteine	C3H7NO2S (cysteine)		Direct
SLC6A14	SLC	PM	Glutamate	C5H9NO4 (glutamate)		Direct
SLC6A14	SLC	PM	Glycine	C2H5NO2 (glycine)		Direct
SLC6A14	SLC	PM	Histidine	C6H9N3O2 (histidine)		Direct
SLC6A14	SLC	PM	Hydroxyproline	C5H9NO3 (4-hydroxyproline)		Direct
SLC6A14	SLC	PM	Isoleucine	C6H13NO2 (isoleucine)		Direct
SLC6A14	SLC	PM	Methionine	C5H11NO2S (methionine)		Direct
SLC6A14	SLC	PM	Phenylalanine	C9H11NO2 (phenylalanine)		Direct
SLC6A14	SLC	PM	Proline	C5H9NO2 (proline)		Direct
SLC6A14	SLC	PM	Serine	C3H7NO3 (serine)		Direct
SLC6A14	SLC	PM	Threonine	C4H9NO3 (threonine)		Direct
SLC6A14	SLC	PM	Tryptophan	C11H12N2O2 (tryptophan)		Direct
SLC6A14	SLC	PM	Tyrosine	C9H11NO3 (tyrosine)		Direct
SLC6A14	SLC	PM	Valine	C5H11NO2 (valine)		Direct
SLC6A15	SLC	PM	Alanine	C3H7NO2 (alanine)		Direct
SLC6A15	SLC	PM	Asparagine	C4H8N2O3 (asparagine)		Direct
SLC6A15	SLC	PM	Cysteine	C3H7NO2S (cysteine)		Direct
SLC6A15	SLC	PM	Glutamine	C5H10N2O3 (glutamine)		Direct
SLC6A15	SLC	PM	Hydroxyproline	C5H9NO3 (4-hydroxyproline)		Direct
SLC6A15	SLC	PM	Isoleucine	C6H13NO2 (isoleucine)		Direct
SLC6A15	SLC	PM	Leucine	C6H13NO2 (leucine)		Direct
SLC6A15	SLC	PM	Methionine	C5H11NO2S (methionine)		Direct
SLC6A15	SLC	PM	Proline	C5H9NO2 (proline)		Direct
SLC6A15	SLC	PM	Serine	C3H7NO3 (serine)		Direct
SLC6A15	SLC	PM	Threonine	C4H9NO3 (threonine)		Direct
SLC6A15	SLC	PM	Valine	C5H11NO2 (valine)		Direct
SLC6A17	SLC	IC	Glutamine	C5H10N2O3 (glutamine)		Direct
SLC6A18	SLC	PM	Alanine	C3H7NO2 (alanine)		Direct
SLC6A18	SLC	PM	Arginine	C6H14N4O2 (arginine)		Direct
SLC6A18	SLC	PM	Asparagine	C4H8N2O3 (asparagine)		Direct
SLC6A18	SLC	PM	Cysteine	C3H7NO2S (cysteine)		Direct
SLC6A18	SLC	PM	Glutamine	C5H10N2O3 (glutamine)		Direct
SLC6A18	SLC	PM	Glycine	C2H5NO2 (glycine)		Direct
SLC6A18	SLC	PM	Isoleucine	C6H13NO2 (isoleucine)		Direct
SLC6A18	SLC	PM	Leucine	C6H13NO2 (leucine)		Direct
SLC6A18	SLC	PM	Methionine	C5H11NO2S (methionine)		Direct
SLC6A18	SLC	PM	Phenylalanine	C9H11NO2 (phenylalanine)		Direct
SLC6A18	SLC	PM	Serine	C3H7NO3 (serine)		Direct
SLC6A18	SLC	PM	Tryptophan	C11H12N2O2 (tryptophan)		Direct
SLC6A18	SLC	PM	Tyrosine	C9H11NO3 (tyrosine)		Direct
SLC6A18	SLC	PM	Valine	C5H11NO2 (valine)		Direct
SLC6A19	SLC	PM	Alanine	C3H7NO2 (alanine)		Direct
SLC6A19	SLC	PM	Cysteine	C3H7NO2S (cysteine)		Direct
SLC6A19	SLC	PM	Glutamine	C5H10N2O3 (glutamine)		Direct
SLC6A19	SLC	PM	Isoleucine	C6H13NO2 (isoleucine)		Direct
SLC6A19	SLC	PM	Leucine	C6H13NO2 (leucine)		Direct
SLC6A19	SLC	PM	Phenylalanine	C9H11NO2 (phenylalanine)		Direct
SLC6A19	SLC	PM	Serine	C3H7NO3 (serine)		Direct
SLC6A19	SLC	PM	Threonine	C4H9NO3 (threonine)		Direct
SLC6A19	SLC	PM	Tryptophan	C11H12N2O2 (tryptophan)		Direct
SLC6A19	SLC	PM	Tyrosine	C9H11NO3 (tyrosine)		Direct
SLC6A19	SLC	PM	Valine	C5H11NO2 (valine)		Direct
SLC6A2	SLC	PM	Dopamine	C8H11NO2 (octopamine)		Direct
SLC6A2	SLC	PM	Noradrenaline	C8H11NO6S (Norepinephrine sulfate)		Derivative
SLC6A20	SLC	PM	Proline	C5H9NO2 (proline)		Direct
SLC6A3	SLC	PM	Dopamine	C8H11NO2 (octopamine)		Direct
SLC6A4	SLC	PM	Serotonin	C10H12N2O (serotonin)		Direct
SLC6A5	SLC	PM	Glycine	C2H5NO2 (glycine)		Direct
SLC6A6	SLC	PM	Beta-alanine	C3H7NO2 (beta-alanine)		Direct
SLC6A6	SLC	PM	Taurine	C2H7NO3S (taurine)		Direct
SLC6A7	SLC	PM	Proline	C5H9NO2 (proline)		Direct
SLC6A8	SLC	PM	Creatine	C4H9N3O2 (creatine)		Direct
SLC6A9	SLC	PM	Glycine	C2H5NO2 (glycine)		Direct
SLC66A1	SLC-like	IC	Arginine	C6H14N4O2 (arginine)		Direct
SLC66A1	SLC-like	IC	Lysine	C6H14N2O2 (lysine)		Direct
SLC66A1	SLC-like	IC	Histidine	C6H9N3O2 (histidine)		Direct
SLC66A1	SLC-like	IC	Canavanine	NA	C00308	Direct
SLC66A1	SLC-like	IC	Ornithine	C5H12N2O2 (ornithine)		Direct
SLC7A1	SLC	PM	Arginine	C6H14N4O2 (arginine)		Direct
SLC7A1	SLC	PM	Histidine	C6H9N3O2 (histidine)		Direct
SLC7A1	SLC	PM	Lysine	C6H14N2O2 (lysine)		Direct
SLC7A1	SLC	PM	Ornithine	C5H12N2O2 (ornithine)		Direct
SLC7A10	SLC	PM	Alanine	C3H7NO2 (alanine)		Direct
SLC7A10	SLC	PM	Glycine	C2H5NO2 (glycine)		Direct
SLC7A10	SLC	PM	Isoleucine	C6H13NO2 (isoleucine)		Direct
SLC7A10	SLC	PM	Leucine	C6H13NO2 (leucine)		Direct
SLC7A10	SLC	PM	Serine	C3H7NO3 (serine)		Direct
SLC7A10	SLC	PM	Threonine	C4H9NO3 (threonine)		Direct
SLC7A10	SLC	PM	Tyrosine	C9H11NO3 (tyrosine)		Direct
SLC7A10	SLC	PM	Valine	C5H11NO2 (valine)		Direct
SLC7A11	SLC	PM	Aspartate	C4H7NO4 (aspartate)		Direct
SLC7A11	SLC	PM	Cystine	C6H12N2O4S2 (L-Cystine)		Direct
SLC7A11	SLC	PM	Glutamate	C5H9NO4 (glutamate)		Direct
SLC7A2	SLC	PM	Arginine	C6H14N4O2 (arginine)		Direct
SLC7A3	SLC	PM	Arginine	C6H14N4O2 (arginine)		Direct
SLC7A3	SLC	PM	Lysine	C6H14N2O2 (lysine)		Direct
SLC7A3	SLC	PM	Ornithine	C5H12N2O2 (ornithine)		Direct
SLC7A5	SLC	PM	Asparagine	C4H8N2O3 (asparagine)		Direct
SLC7A5	SLC	PM	Glutamine	C5H10N2O3 (glutamine)		Direct
SLC7A5	SLC	PM	Histidine	C6H9N3O2 (histidine)		Direct
SLC7A5	SLC	PM	Isoleucine	C6H13NO2 (isoleucine)		Direct
SLC7A5	SLC	PM	Leucine	C6H13NO2 (leucine)		Direct
SLC7A5	SLC	PM	Methionine	C5H11NO2S (methionine)		Direct
SLC7A5	SLC	PM	Phenylalanine	C9H11NO2 (phenylalanine)		Direct
SLC7A5	SLC	PM	Tryptophan	C11H12N2O2 (tryptophan)		Direct
SLC7A5	SLC	PM	Tyrosine	C9H11NO3 (tyrosine)		Direct
SLC7A6	SLC	Unknown	Arginine	C6H14N4O2 (arginine)		Direct
SLC7A6	SLC	Unknown	Glutamine	C5H10N2O3 (glutamine)		Direct
SLC7A6	SLC	Unknown	Isoleucine	C6H13NO2 (isoleucine)		Direct
SLC7A6	SLC	Unknown	Leucine	C6H13NO2 (leucine)		Direct
SLC7A7	SLC	PM	Arginine	C6H14N4O2 (arginine)		Direct
SLC7A7	SLC	PM	Leucine	C6H13NO2 (leucine)		Direct
SLC7A8	SLC	PM	Arginine	C6H14N4O2 (arginine)		Direct
SLC7A8	SLC	PM	Glutamine	C5H10N2O3 (glutamine)		Direct
SLC7A8	SLC	PM	Isoleucine	C6H13NO2 (isoleucine)		Direct
SLC7A8	SLC	PM	Leucine	C6H13NO2 (leucine)		Direct
SLC7A8	SLC	PM	Valine	C5H11NO2 (valine)		Direct
SLC7A9	SLC	PM	Cystine	C6H12N2O4S2 (L-Cystine)		Direct
SLC7A9	SLC	PM	Arginine	C6H14N4O2 (arginine)		Direct
SLC7A9	SLC	PM	Cysteine	C3H7NO2S (cysteine)		Direct
SLC7A9	SLC	PM	Histidine	C6H9N3O2 (histidine)		Direct
SLC7A9	SLC	PM	Leucine	C6H13NO2 (leucine)		Direct
SLC7A9	SLC	PM	Lysine	C6H14N2O2 (lysine)		Direct
SLC7A9	SLC	PM	Phenylalanine	C9H11NO2 (phenylalanine)		Direct
SLCO1A2	SLC	PM	Retinol	C20H30O (Vitamin A)		Direct
SLCO1A2	SLC	PM	Cholate	C24H40O5 (Cholate)		Direct
SLCO1A2	SLC	PM	Taurocholate	C26H45NO7S (taurocholate)		Direct
SLCO1A2	SLC	PM	Taurochenodeoxycholate; Tauroursodeoxycholate	C26H45NO6S (taurochenodeoxycholate)		Direct
SLCO1A2	SLC	PM	Glycocholate	NA	C01921	Direct
SLCO1A2	SLC	PM	Bilirubin	NA	C00486	Direct
SLCO1A2	SLC	PM	Estrone-3-sulfate	NA	C02538	Direct
SLCO1A2	SLC	PM	Thyroxine	C15H11I4NO4 (thyroxine)		Direct
SLCO1A2	SLC	PM	Triiodothyronine	C15H14INO4 (Monoiodothyronine)		Derivative
SLCO1A2	SLC	PM	Dehydroepiandrosterone sulfate	NA	C04555	Direct
SLCO1B1	SLC	PM	Bilirubin	NA	C00486	Direct
SLCO1B1	SLC	PM	Monoglucuronosyl bilirubin	NA	C03374	Direct
SLCO1B1	SLC	PM	Bisglucuronosyl bilirubin	NA	C05787	Direct
SLCO1B1	SLC	PM	Estrone-3-sulfate	NA	C02538	Direct
SLCO1B1	SLC	PM	Thromboxane B2	C20H34O6 (6-Keto-prostaglandin F1a)		Direct
SLCO1B1	SLC	PM	Leukotriene C4	C30H47N3O9S (Leukotriene C4)		Direct
SLCO1B1	SLC	PM	Leukotriene E4	NA	C03577	Direct
SLCO1B1	SLC	PM	Prostaglandin E2	C20H32O5 (Prostaglandin E2)		Direct
SLCO1B1	SLC	PM	Taurocholate	C26H45NO7S (taurocholate)		Direct
SLCO1B1	SLC	PM	Thyroxine	C15H11I4NO4 (thyroxine)		Direct
SLCO1B1	SLC	PM	Triiodothyronine	C15H14INO4 (Monoiodothyronine)		Derivative
SLCO1B1	SLC	PM	Dehydroepiandrosterone sulfate	NA	C04555	Direct
SLCO1B1	SLC	PM	17-beta-glucuronosyl estradiol	C24H32O8 (2-Methoxyestrone 3-glucuronide)		Direct
SLCO1B3	SLC	PM	17-beta-glucuronosyl estradiol	C24H32O8 (2-Methoxyestrone 3-glucuronide)		Direct
SLCO1B3	SLC	PM	Estrone-3-sulfate	NA	C02538	Direct
SLCO1B3	SLC	PM	Taurocholate	C26H45NO7S (taurocholate)		Direct
SLCO1B3	SLC	PM	Dehydroepiandrosterone sulfate	NA	C04555	Direct
SLCO1B3	SLC	PM	Monoglucuronosyl bilirubin	NA	C03374	Direct
SLCO1B3	SLC	PM	Bisglucuronosyl bilirubin	NA	C05787	Direct
SLCO1B7	SLC	PM	Estradiol-17-beta-glucuronide	C24H32O8 (2-Methoxyestrone 3-glucuronide)		Direct
SLCO1B7	SLC	PM	Dehydroepiandrosterone sulfate	NA	C04555	Direct
SLCO1C1	SLC	PM	Estradiol-17-beta-glucuronide	C24H32O8 (2-Methoxyestrone 3-glucuronide)		Direct
SLCO1C1	SLC	PM	Estrone-3-sulfate	NA	C02538	Direct
SLCO1C1	SLC	PM	Thyroxine	C15H11I4NO4 (thyroxine)		Direct
SLCO1C1	SLC	PM	Triiodothyronine	C15H14INO4 (Monoiodothyronine)		Derivative
SLCO2A1	SLC	PM	Prostaglandin E1	C20H34O5 (Prostaglandin F2a)		Direct
SLCO2A1	SLC	PM	Prostaglandin D2; E2; H2	C20H32O5 (Prostaglandin E2)		Direct
SLCO2A1	SLC	PM	Prostaglandin E3	C20H30O5 (8-iso-15-keto-PGE2)		Direct
SLCO2A1	SLC	PM	Thromboxane B2	C20H34O6 (6-Keto-prostaglandin F1a)		Direct
SLCO2B1	SLC	PM	3,3',5-triiodo-L-thyronine	C15H14INO4 (Monoiodothyronine)		Derivative
SLCO2B1	SLC	PM	Dehydroepiandrosterone sulfate	NA	C04555	Direct
SLCO2B1	SLC	PM	Estrone-3-sulfate	NA	C02538	Direct
SLCO2B1	SLC	PM	Pregnenolone sulfate	NA	C18044	Direct
SLCO2B1	SLC	PM	Prostaglandin E2	C20H32O5 (Prostaglandin E2)		Direct
SLCO2B1	SLC	PM	Thyroxine	C15H11I4NO4 (thyroxine)		Direct
SLCO2B1	SLC	PM	Thyroxine 4-O-beta-D-glucuronide	NA	NA	NA
SLCO3A1	SLC	PM	Prostaglandin E2	C20H32O5 (Prostaglandin E2)		Direct
SLCO3A1	SLC	PM	Prostaglandin E1; F2 alpha	C20H34O5 (Prostaglandin F2a)		Direct
SLCO3A1	SLC	PM	Taurocholate	C26H45NO7S (taurocholate)		Direct
SLCO3A1	SLC	PM	Thyroxine	C15H11I4NO4 (thyroxine)		Direct
SLCO4A1	SLC	PM	Estrone-3-sulfate	NA	C02538	Direct
SLCO4A1	SLC	PM	Taurocholate	C26H45NO7S (taurocholate)		Direct
SLCO4A1	SLC	PM	Thyroxine	C15H11I4NO4 (thyroxine)		Direct
SLCO4A1	SLC	PM	Triiodothyronine	C15H14INO4 (Monoiodothyronine)		Derivative
SLCO4C1	SLC	PM	3',5'-cyclic AMP	C10H12N5O6P (cAMP)		Direct
SLCO4C1	SLC	PM	Asymmetrical dimethylarginine	C8H18N4O2 (N,N-dimethylarginine)		Direct
SLCO4C1	SLC	PM	Estrone-3-sulfate	NA	C02538	Direct
SLCO4C1	SLC	PM	L-homoarginine	NA	C01924	Direct
SLCO4C1	SLC	PM	Thyroxine	C15H11I4NO4 (thyroxine)		Direct
SLCO4C1	SLC	PM	Triiodothyronine	C15H14INO4 (Monoiodothyronine)		Derivative
SPNS2	SLC	PM	Sphingosine 1-phosphate	C18H38NO5P (Sphingosine 1-phosphate)		Direct
STARD3	SLC-like	IC	Cholesterol	C27H46O (cholesterol)		Direct
STRA6	SLC-like	PM	Retinol	C20H30O (Vitamin A)		Direct
TMEM14C	SLC-like	IC	Protoporphyrinogen IX	NA	C01079	Direct
TMEM41B	SLC-like	IC	Cholesterol	C27H46O (cholesterol)		Direct
TSPO	SLC-like	IC	Protoporphyrinogen IX	NA	C01079	Direct
TSPO	SLC-like	IC	Cholesterol	C27H46O (cholesterol)		Direct
TSPO2	SLC-like	Unknown	5-aminolevulinic acid	C5H9NO3 (5-aminolevulinate)		Direct
UCP2	SLC	IC	Malate	C4H6O5 (malate)		Direct
UCP2	SLC	IC	Oxaloacetate	NA	C00036	Direct
UCP2	SLC	IC	Aspartate	C4H7NO4 (aspartate)		Direct
XKR4	SLC	PM	Phosphatidylserine	C13H24NO10P (Phosphatidylserine)		Direct
XKR8	SLC	PM	Phosphatidylserine	C13H24NO10P (Phosphatidylserine)		Direct
XKR9	SLC	PM	Phosphatidylserine	C13H24NO10P (Phosphatidylserine)		Direct
