## Supplementary Tables for "Predicting substrates for orphan Solute Carrier Proteins using multi-omics datasets": Table S9.xlsx

### Sheet: Pathways
Pathway name	Pathway id	Class
Glycolysis / Gluconeogenesis	hsa00010	Carbohydrate metabolism
Citrate cycle (TCA cycle)	hsa00020	Carbohydrate metabolism
Pentose phosphate pathway	hsa00030	Carbohydrate metabolism
Pentose and glucuronate interconversions	hsa00040	Carbohydrate metabolism
Fructose and mannose metabolism	hsa00051	Carbohydrate metabolism
Galactose metabolism	hsa00052	Carbohydrate metabolism
Ascorbate and aldarate metabolism	hsa00053	Carbohydrate metabolism
Fatty acid metabolism	hsa00071	Lipid metabolism
Steroid biosynthesis	hsa00100	Lipid metabolism
Primary bile acid biosynthesis	hsa00120	Lipid metabolism
Steroid hormone biosynthesis	hsa00140	Lipid metabolism
Oxidative phosphorylation	hsa00190	Energy metabolism
Purine metabolism	hsa00230	Nucleotide metabolism
Pyrimidine metabolism	hsa00240	Nucleotide metabolism
Alanine, aspartate and glutamate metabolism	hsa00250	Amino acid metabolism
Glycine, serine and threonine metabolism	hsa00260	Amino acid metabolism
Cysteine and methionine metabolism	hsa00270	Amino acid metabolism
Valine, leucine and isoleucine biosynthesis	hsa00290	Amino acid metabolism
Valine, leucine and isoleucine degradation	hsa00280	Amino acid metabolism
Lysine degradation	hsa00310	Amino acid metabolism
Arginine and proline metabolism	hsa00330	Amino acid metabolism
Histidine metabolism	hsa00340	Amino acid metabolism
Tyrosine metabolism	hsa00350	Amino acid metabolism
Phenylalanine metabolism	hsa00360	Amino acid metabolism
Tryptophan metabolism	hsa00380	Amino acid metabolism
beta-Alanine metabolism	hsa00410	Metabolism of other amino acid
Taurine and hypotaurine metabolism	hsa00430	Metabolism of other amino acid
Selenoamino acid metabolism	hsa00450	Metabolism of other amino acid
Glutathione metabolism	hsa00480	Metabolism of other amino acid
Starch and sucrose metabolism	hsa00500	Carbohydrate metabolism
N-glycan biosynthesis	hsa00510	Glycan metabolism
O-glycan biosynthesis	hsa00512	Glycan metabolism
Amino sugar and nucleotide sugar metabolism	hsa00520	Glycan metabolism
Glycerolipid metabolism	hsa00561	Lipid metabolism
Inositol phosphate metabolism	hsa00562	Carbohydrate metabolism
Glycosylphosphatidylinositol (GPI)-anchor biosynthesis	hsa00563	Glycan metabolism
Glycerophospholipid metabolism	hsa00564	Lipid metabolism
Ether lipid metabolism	hsa00565	Lipid metabolism
Arachidonic acid metabolism	hsa00590	Lipid metabolism
Linoleic acid metabolism	hsa00591	Lipid metabolism
alpha-Linolenic acid metabolism	hsa00592	Lipid metabolism
Sphingolipid metabolism	hsa00600	Lipid metabolism
Pyruvate metabolism	hsa00620	Carbohydrate metabolism
Propanoate metabolism	hsa00640	Carbohydrate metabolism
Butanoate metabolism	hsa00650	Carbohydrate metabolism
Riboflavin metabolism	hsa00740	Metabolism of cofactors & vitamins
Nicotinate and nicotinamide metabolism	hsa00760	Metabolism of cofactors & vitamins
Pantothenate and CoA biosynthesis	hsa00770	Metabolism of cofactors & vitamins
Folate biosynthesis	hsa00790	Metabolism of cofactors & vitamins
Retinol metabolism	hsa00830	Metabolism of cofactors & vitamins
Terpenoid backbone biosynthesis	hsa00900	Metabolism of terpenoids and polyketides
Nitrogen metabolism	hsa00910	Energy metabolism
Sulfur metabolism	hsa00920	Energy metabolism
Aminoacyl-tRNA biosynthesis	hsa00970	Translation
Drug metabolism - cytochrome P450	hsa00982	Xenobiotics biodegradation & metabolism
Drug metabolism - other enzymes	hsa00983	Xenobiotics biodegradation & metabolism
Biosynthesis of unsaturated fatty acids	hsa01040	Lipid metabolism
