## Supplementary Tables for "Predicting substrates for orphan Solute Carrier Proteins using multi-omics datasets": Table S11.xlsx

### Sheet: Sheet1
SYMBOL	Localisation	Compartment	Compound	Name
MFSD10	PM		Diclofenac	diclofenac
MFSD10	PM		Indomethacin	indomethacin
MFSD10	PM		Mefenamic acid	NA
MFSD10	PM		Etodolac	NA
SLC15A1	PM		Cefadroxil	cefadroxil
SLC15A1	PM		Cephalexin	NA
SLC15A1	PM		Cyclacillin	NA
SLC15A2	PM		Amoxicillin	amoxicillin
SLC15A2	PM		Ampicillin	ampicillin
SLC15A2	PM		Cefaclor	cefaclor
SLC15A2	PM		Cefadroxil	cefadroxil
SLC15A2	PM		Cephalexin	NA
SLC15A3	IC	Lysosome	Cefadroxil	cefadroxil
SLC15A3	IC	Lysosome	Valacyclovir	valaciclovir
SLC16A5	PM		Bumetanide	bumetanide
SLC16A5	PM		Probenecid	NA
SLC16A5	PM		Nateglinide	NA
SLC17A3	PM		Bumetanide	bumetanide
SLC17A3	PM		Ochratoxin A	NA
SLC17A4	PM		Aspirin	aspirin
SLC17A4	PM		Ibuprofen	ibuprofen
SLC17A4	PM		Pravastatin	pravastatin
SLC22A1	PM		Aciclovir	acyclovir
SLC22A1	PM		Aflatoxin B1	NA
SLC22A1	PM		Agmatine	agmatine
SLC22A1	PM		Cimetidine	cimetidine
SLC22A1	PM		Ganciclovir	ganciclovir
SLC22A1	PM		Imatinib	imatinib
SLC22A1	PM		Metformin	metformin
SLC22A1	PM		Oxaliplatin	oxaliplatin
SLC22A1	PM		Sorafenib	sorafenib
SLC22A1	PM		Tramadol	tramadol
SLC22A11	PM		Bumetanide	bumetanide
SLC22A11	PM		Methotrexate	methotrexate
SLC22A11	PM		Ochratoxin A	NA
SLC22A11	PM		Pravastatin	pravastatin
SLC22A11	PM		Tetracycline	tetracycline
SLC22A11	PM		Zidovudine	zidovudine
SLC22A15	PM		Gabapentin	gabapentin
SLC22A15	PM		Cimetidine	cimetidine
SLC22A16	PM		Bleomycin-A5	NA
SLC22A16	PM		Doxorubicin	doxorubicin
SLC22A16	PM		Lidocaine	lidocaine
SLC22A2	PM		Agmatine	agmatine
SLC22A2	PM		Aminoguanidine	NA
SLC22A3	PM		Cisplatin	cisplatin
SLC22A3	PM		Etilefrine	etilefrine
SLC22A3	PM		Lamivudine	lamivudine
SLC22A3	PM		Metformin	metformin
SLC22A3	PM		Oxaliplatin	oxaliplatin
SLC22A3	PM		Pramipexole	pramipexole
SLC22A4	PM	Mitochondria	Cytarabine	cytarabine
SLC22A4	PM	Mitochondria	Gabapentin	gabapentin
SLC22A4	PM	Mitochondria	Gemcitabine	gemcitabine
SLC22A4	PM	Mitochondria	Ipratropium	ipratropium
SLC22A4	PM	Mitochondria	Pyrilamine	mepyramine
SLC22A4	PM	Mitochondria	Quinidine	quinidine
SLC22A4	PM	Mitochondria	Verapamil	verapamil
SLC22A5	PM		Ipratropium	ipratropium
SLC22A5	PM		Quinidine	quinidine
SLC22A6	PM		3'-azido-3'-deoxythymidine (AZT)	zidovudine
SLC22A6	PM		9-(2-Phosphonylmethoxy-oxyethyl)guanidine (PMEG)	NA
SLC22A6	PM		9-(2-Phosphonylmethoxyethyl) diaminopurine (PMEDAP)	NA
SLC22A6	PM		Adefovir	adefovir
SLC22A6	PM		Cidofovir	cidofovir
SLC22A6	PM		Edaravone	NA
SLC22A6	PM		Ganciclovir	ganciclovir
SLC22A6	PM		Ochratoxin A	NA
SLC22A6	PM		Tetrahydrobiopterin	NA
SLC22A7	PM		Aciclovir	acyclovir
SLC22A7	PM		Ganciclovir	ganciclovir
SLC22A7	PM		Penciclovir	penciclovir
SLC22A7	PM		Tolbutamide	tolbutamide
SLC22A8	PM		Bumetanide	bumetanide
SLC22A8	PM		Cefaclor	cefaclor
SLC22A8	PM		Ceftizoxime	NA
SLC22A8	PM		Cimetidine	cimetidine
SLC22A8	PM		Cortisol	NA
SLC22A8	PM		Dimesna	dimesna
SLC22A8	PM		Edavarone sulfate	NA
SLC22A8	PM		Fexofenadine	fexofenadine
SLC22A8	PM		Furosemide	furosemide
SLC22A8	PM		Methotrexate	methotrexate
SLC22A8	PM		Ochratoxin A	NA
SLC22A8	PM		Olmesartan	olmesartan
SLC22A8	PM		Pitavastatin	pitavastatin
SLC22A8	PM		Rosuvastatin	rosuvastatin
SLC22A8	PM		Sitagliptin	sitagliptin
SLC22A8	PM		Tetracycline	tetracycline
SLC22A8	PM		Zidovudine	zidovudine
SLC28A1	PM	Nucleus	3'-azido-3'-deoxythymidine (AZT)	zidovudine
SLC28A1	PM	Nucleus	5'-DFUR	doxifluridine
SLC28A1	PM	Nucleus	d4T (Stavudine)	stavudine
SLC28A1	PM	Nucleus	Gemcitabine	gemcitabine
SLC28A2	PM		Clofarabine	clofarabine
SLC28A2	PM		Ribavirin	ribavirin
SLC28A3	PM		Clofarabine	clofarabine
SLC28A3	PM		Ribavirin	ribavirin
SLC29A1	PM	Nucleus; Endocytic vesicles	Clofarabine	clofarabine
SLC29A1	PM	Nucleus; Endocytic vesicles	Gemcitabine	gemcitabine
SLC29A1	PM	Nucleus; Endocytic vesicles	5-Fluorouracil	5-fluorouracil
SLC29A1	PM	Nucleus; Endocytic vesicles	6-Mercaptopurine	mercaptopurine
SLC29A1	PM	Nucleus; Endocytic vesicles	Ribavirin	ribavirin
SLC29A2	PM	Nucleus	Clofarabine	clofarabine
SLC29A2	PM	Nucleus	Gemcitabine	gemcitabine
SLC29A2	PM	Nucleus	5-Fluorouracil	5-fluorouracil
SLC29A2	PM	Nucleus	6-Mercaptopurine	mercaptopurine
SLC29A2	PM	Nucleus	Didanosine	NA
SLC29A4	PM		Metformin	metformin
SLC29A4	PM		Atenolol	atenolol-(+/-)
SLC31A1	PM	Golgi; Perinuclear compartment; Vesicles	Cisplatin	cisplatin
SLC31A2	PM	Endosome; Lysosome	Cisplatin	cisplatin
SLC35F2	PM		YM155	YM-155
SLC37A3	IC	ER; Lysosome	Alendronate	alendronate
SLC37A3	IC	ER; Lysosome	Zoledronate	NA
SLC3A1	PM		Cystine	L-Cystine
SLC43A3	PM		6-mercaptopurine	6-mercaptopurine
SLC43A3	PM		6-thioguanine	6-thioguanine
SLC43A3	PM		Ganciclovir	ganciclovir
SLC46A1	PM	Perinuclear compartment	Methotrexate	methotrexate
SLC46A3	IC	Lysosome	T-DM1 (Lys-SMCC-DM1)
SLC47A1	PM		Aciclovir	acyclovir
SLC47A1	PM		Cimetidine	cimetidine
SLC47A1	PM		Ganciclovir	ganciclovir
SLC47A1	PM		Metformin	metformin
SLC47A1	PM		Paraquat	NA
SLC47A1	PM		Procainamide	procainamide
SLC47A1	PM		Topotecan	topotecan
SLC47A2	PM		Aciclovir	acyclovir
SLC47A2	PM		Cimetidine	cimetidine
SLC47A2	PM		Ganciclovir	ganciclovir
SLC47A2	PM		Metformin	metformin
SLC47A2	PM		Procainamide	procainamide
SLC47A2	PM		Topotecan	topotecan
SLC5A12	PM		Pyrazionate	NA
SLCO1A2	PM		Deltorphin II	NA
SLCO1A2	PM		Doxorubicin	doxorubicin
SLCO1A2	PM		Enkephalin	metenkephalin
SLCO1A2	PM		Fexofenadine	fexofenadine
SLCO1A2	PM		Imatinib	imatinib
SLCO1A2	PM		Methotrexate	methotrexate
SLCO1A2	PM		Pravastatin	pravastatin
SLCO1A2	PM		Rocuronium	NA
SLCO1B1	PM		Atorvastatin	atorvastatin
SLCO1B1	PM		Atrasentan	atrasentan
SLCO1B1	PM		Benzylpenicillin	benzylpenicillin
SLCO1B1	PM		Bosentan	bosentan
SLCO1B1	PM		Caspofungin	caspofungin-acetate
SLCO1B1	PM		Cerivastatin	NA
SLCO1B1	PM		Enalaprilat	enalaprilat
SLCO1B1	PM		Enalapril	NA
SLCO1B1	PM		Irinotecan	irinotecan
SLCO1B1	PM		Lovastatin	lovastatin
SLCO1B1	PM		Methotrexate	methotrexate
SLCO1B1	PM		Olmesartan	olmesartan
SLCO1B1	PM		Pitavastatin	pitavastatin
SLCO1B1	PM		Pravastatin	pravastatin
SLCO1B1	PM		Repaglinide	repaglinide
SLCO1B1	PM		Rifampicin	rifampin
SLCO1B1	PM		Rosuvastatin	rosuvastatin
SLCO1B1	PM		SN-38	SN-38
SLCO1B1	PM		Temocapril	temocapril
SLCO1B1	PM		Troglitazone sulfate	troglitazone
SLCO1B1	PM		Valsartan	valsartan
SLCO1B3	PM		Bosentan	bosentan
SLCO1B3	PM		Enalapril	NA
SLCO1B7	PM	ER	Ezetimibe	ezetimibe
SLCO2B1	PM		Atorvastatin	atorvastatin
SLCO2B1	PM		Rosuvastatin	rosuvastatin
SLCO3A1	PM		BQ123	BQ-123
SLCO4C1	PM		Digoxin	digoxin
SLCO4C1	PM		Methotrexate	methotrexate
SLCO4C1	PM		Ouabain	ouabain
SLCO4C1	PM		Uremic toxin	NA
SPNS2	PM		phosphorylated Fingolimod (FTY720-P)	fingolimod
SPNS2	PM		dihydrosphingosine-1-phosphate (DH-S1P)	NA
SPNS2	PM		phyto-S1P	NA
SV2A	IC	Granules; Vesicles	levetiracetam	levetiracetam
SV2A	IC	Granules; Vesicles	brivaracetam	brivaracetam
TMEM205	PM		Cisplatin	cisplatin
