## Supplementary Tables for "Predicting substrates for orphan Solute Carrier Proteins using multi-omics datasets": Table S12.xlsx

### Sheet: pseudoSLC benchmarked significa
Drug	logp_threshold	amd_threshold
aminoglutethimide	12.5058	0.0359721
estramustine	1.82093	0.0390221
pralatrexate	3.27219	0.184218
olaparib	3.84842	0.0531818
panobinostat	0.811654	0.157214
cobimetinib	3.74629	0.15979
azacitidine	1.86154	0.0461698
foretinib	0.774275	0.0868633
XL-647	1.28111	0.102581
AZ-628	14.2329	0.0907264
fosbretabulin	0.907399	0.0861124
I-BET-762	0.774403	0.0700981
gambogic-acid	0.33984	0.0783273
irinotecan	2.48512	0.14272
3-amino-benzamide	3.57777	0.036829
pelitinib	0.976549	0.115842
dabrafenib	9.93614	0.121261
alectinib	0.845478	0.0421201
carmofur	1.49366	0.0620122
NVP-BEZ235	3.07568	0.148065
trametinib	5.19887	0.215486
BMS-754807	1.59866	0.0752963
AT-7519	0.602384	0.0800531
everolimus	37.9269	0.132962
dinaciclib	0.39324	0.120392
LY2603618	1.18482	0.0640604
carfilzomib	1.05085	0.182159
obatoclax	1.03537	0.113827
regorafenib	2.09576	0.0500972
talmapimod	0.537826	0.0377221
indisulam	7.22304	0.117906
belinostat	0.933723	0.108907
indirubin	3.30063	0.053734
LY2801653	1.81878	0.0698501
saracatinib	1.07374	0.0765666
lapatinib	1.57489	0.0594329
sonidegib	5.60155	0.0356821
napabucasin	0.603012	0.12377
odanacatib	29.4359	0.0441423
GDC-0980	0.952864	0.0931738
sorafenib	2.2207	0.0624297
tucatinib	4.72274	0.0492748
imiquimod	12.1099	0.0285366
resminostat	2.34801	0.0810011
axitinib	2.78296	0.0652777
docetaxel	3.17988	0.281806
icotinib	3.0573	0.0525421
barasertib	2.29062	0.0781156
tivantinib	0.643321	0.0600741
rociletinib	2.14969	0.0687386
abemaciclib	1.05086	0.0642603
dacarbazine	3.1983	0.0332278
tamibarotene	12.211	0.0497084
ribociclib	1.44175	0.0515677
filanesib	10.3527	0.298532
uprosertib	1.22956	0.0962575
atiprimod	0.298208	0.0496827
ganetespib	0.892844	0.154382
lenvatinib	0.859151	0.0719276
NVP-AUY922	1.46447	0.190056
tasisulam	4.33845	0.0342957
osimertinib	1.24295	0.083339
sunitinib	2.06252	0.050431
temsirolimus	8.33828	0.182889
daunorubicin	1.22609	0.185088
ponatinib	0.547801	0.0784071
2-methoxyestradiol	1.04485	0.0545998
vismodegib	2.37687	0.039017
ARRY-334543	2.0202	0.0674054
dasatinib	4.72693	0.18627
thioguanine	1.05864	0.0649768
poziotinib	13.0774	0.187787
canertinib	3.28447	0.0877347
palbociclib	3.42041	0.0756816
P276-00	0.415052	0.0817878
BIIB021	0.911224	0.121674
tacedinaline	1.67488	0.0533562
tivozanib	2.27795	0.0482557
ruxolitinib	33.7338	0.0511111
MK-1775	0.994403	0.112634
niraparib	4.964	0.0598918
alpelisib	3.2808	0.0550245
rigosertib	3.13127	0.17351
vemurafenib	24.112	0.0578085
brigatinib	2.22875	0.0561738
selumetinib	8.47407	0.11072
dacomitinib	1.05561	0.116458
AT13387	0.899102	0.139279
ONC201	1.18798	0.0426642
FK-866	1.16304	0.223876
MLN0128	1.39493	0.148349
tozasertib	2.59425	0.106525
idelalisib	22.0345	0.0382858
PHA-848125	0.766573	0.0813408
capecitabine	30.468	0.0345277
paclitaxel	2.32815	0.258771
AVN-944	1.73675	0.0704051
anagrelide	30.9754	0.0722021
venetoclax	4.79152	0.0427254
idasanutlin	10.3374	0.153142
semaxanib	1.25032	0.0609445
temoporfin	9.2956	0.0257781
gefitinib	2.41889	0.0777147
ispinesib	3.53196	0.224691
afatinib	1.99855	0.136702
pevonedistat	1.60915	0.111401
golvatinib	1.94946	0.0616371
bardoxolone-methyl	0.408347	0.0874836
volasertib	1.92379	0.167306
ibrutinib	16.5679	0.0785124
erlotinib	2.88082	0.0781914
cinacalcet	0.624572	0.0459465
pazopanib	2.14317	0.0440386
SCH-900776	0.72552	0.104592
resiquimod	0.669017	0.0336221
BMS-690514	3.01728	0.103622
homoharringtonine	0.903333	0.15127
CP-724714	0.785081	0.041229
vandetanib	2.16483	0.0542217
crizotinib	1.06865	0.0509581
decitabine	4.7004	0.10026
INC-280	12.9869	0.0503726
vorinostat	0.614809	0.073335
tanespimycin	1.00133	0.199028
elesclomol	1.87599	0.173781
navitoclax	2.14782	0.102987
batimastat	1.34195	0.0718399
litronesib	12.1252	0.300834
alvespimycin	1.40654	0.236269
dovitinib	0.873182	0.0470414
neratinib	1.9006	0.0763612
linsitinib	0.979765	0.0423907
oltipraz	6.63246	0.0339651
cyt387	4.56893	0.0571198
AVL-292	1.60282	0.0546488
alvocidib	0.338749	0.0850806
bortezomib	0.507226	0.1398
AS-703026	4.18728	0.169417
bexarotene	25.946	0.0445339
imatinib	2.44411	0.0267871
talazoparib	5.18754	0.142636
brequinar	1.60246	0.0751169
AZD8931	3.08095	0.126518
AZD2014	0.908704	0.08053
motesanib	31.4115	0.0310867
linifanib	1.3666	0.0449204
dichloroacetate	0.804178	0.035173
tyloxapol	195.754	0.0734421
sevelamer		0.0490956
8-bromo-cGMP	16.8448	0.0515868
noretynodrel	0.957486	0.0996776
flumethasone	2.56901	0.107956
prednisolone-acetate	18.7933	0.0801454
betamethasone	86.8888	0.0905995
ethinyl-estradiol	5.77986	0.0937686
mepivacaine	6.97281	0.0455555
fulvestrant	9.66153	0.0659565
XL888	0.78722	0.201872
metoprolol	79.3654	0.051684
methscopolamine	1.15173	0.0750364
lappaconite	0.341122	0.0618379
terfenadine	0.797142	0.0722713
SB-218078	1.56463	0.0770702
diclazuril	0.746338	0.0994398
isofloxythepin	0.505263	0.0531277
galeterone	0.512322	0.0837787
racecadotril	3.78659	0.0580992
doxycycline	0.486833	0.0531848
CID-5458317	0.317793	0.0691131
norethindrone-acetate	18.6904	0.0741392
cyclophosphamide	1.67658	0.0742348
oridonin	0.28685	0.0719663
monensin	1.1672	0.102033
tipranavir	1.26887	0.064191
propranolol	18.2193	0.10714
GSK429286A	4.43395	0.0531944
imiloxan	19.8784	0.0665663
carvedilol	0.733885	0.0635744
nadide	6.18296	0.0773193
beclomethasone-dipropionate	4.41425	0.118999
dehydrocholate-acid	15.542	0.0612182
proscillaridin-a	0.810755	0.195496
lorazepam	4.39533	0.0534773
nutlin-3	3.16147	0.0734642
usniacin-(+)	3.19193	0.0625999
pomalidomide	7.36557	0.0440856
fluorometholone	0.977157	0.10623
ornithine	3.20402	0.0645992
TC1	3.71803	0.0652532
octopamine	29.0249	0.0675752
IDRA-21	0.965072	0.0699749
mesoridazine	13.3097	0.0583508
norgestrel	3.91129	0.0693133
isoxsuprine	1.80243	0.0839909
protirelin	16.1582	0.0426175
trolox	10.5726	0.0584886
lenalidomide	0.579847	0.0694533
idazoxan	0.979978	0.0748083
methylphenidate	8.11292	0.0530646
atenolol-(+/-)	2.93601	0.0589854
canrenone	3.12368	0.0502311
sulmazole	9.58499	0.0755485
SB-205384	1.0183	0.0585587
itraconazole	21.7855	0.0620791
pheniramine	1.35065	0.0827406
sclareol	11.9106	0.0631688
naloxone	4.28062	0.114702
nadifloxacin	8.76247	0.065601
warfarin	2.59658	0.0574233
isoetharine	17.6168	0.0622258
erastin	1.04104	0.107326
KI-16425	1.86874	0.058779
narasin	1.43042	0.108292
emetine	0.358033	0.119969
zaldaride	1.35986	0.0572196
clobetasol-propionate	57.087	0.125067
formestane	5.91605	0.0505493
lestaurtinib	0.792555	0.138131
alexidine	0.241646	0.0576549
prednisolone	2.57043	0.09701
MTPG	6.2801	0.0581555
PKI-179	0.443924	0.112663
puromycin	0.494581	0.132544
bicalutamide	27.7044	0.052131
tiletamine	25.1517	0.0780463
florfenicol	1.73267	0.0596846
mozavaptan	0.610251	0.0416028
methocarbamol	35.6416	0.0670634
etoposide	0.923239	0.101949
lacitol	1.41291	0.0891847
homosalate	39.0638	0.0659395
teniposide	0.858094	0.165645
bruceantin	0.640483	0.191225
buphenine	3.0371	0.0846054
oprozomib	0.406113	0.14641
colistin-b-sulfate	31.8558	0.0718778
estrone	16.3471	0.0521871
ketoconazole	4.02571	0.0807822
rabeprazole	3.57079	0.066147
norethindrone	29.8272	0.0450954
efonidipine-monoethanolate	1.66545	0.0608599
teroxirone	0.415261	0.0781772
cefpiramide	2.27588	0.0796291
dichlorisone-acetate	59.5633	0.0860596
practolol	1.09379	0.078578
teriflunomide	0.506609	0.0739102
melengestrol-acetate	4.84391	0.0917017
linalool	8.40561	0.0612018
oxprenolol	0.712421	0.0597568
clobutinol	27.8152	0.0837092
SID-7969543	1.53593	0.11324
indoprofen	0.823211	0.0896039
FLI-06	1.07283	0.0858281
WYE-125132	0.747296	0.101044
iododexetimide	4.94389	0.0660616
buthionine-sulfoximine	12.3375	0.060161
ecamsule-triethanolamine	2.53617	0.0630753
mitomycin-c	0.82378	0.142513
ajmaline	1.79473	0.0885465
methacycline	1.03625	0.0589941
ciprofibrate	0.867796	0.0896758
fludroxycortide	0.986395	0.0646923
oxazepam	1.1423	0.0873211
flumethasone-pivalate	12.8748	0.112499
terbutaline	4.33537	0.0747821
meclizine	1.04	0.0952237
palomid-529	7.20415	0.0533699
hypoestoxide	0.603676	0.138063
thiostrepton	0.692316	0.091669
halofantrine	2.80696	0.0613376
Ro-106-9920	0.242143	0.0750128
prednisolone-tebutate	23.8361	0.0749315
methylprednisolone	59.9898	0.114401
golgicide-a	0.48466	0.0658958
butylscopolamine-bromide	1.22823	0.070524
lanoconazole	2.21693	0.0586776
KF-38789	0.463154	0.0818553
k-strophanthidin	3.76397e-05	0.199564
methotrexate	0.510999	0.102493
BNTX	0.225381	0.0584592
primaquine	0.698748	0.0494911
omeprazole	1.33131	0.0685537
LGX818	11.4148	0.130607
piroxicam	12.9089	0.0555648
PD-318088	2.14197	0.133439
oxymatrine	20.6075	0.0503817
oxyphencyclimine	0.943289	0.101011
selamectin	5.63067	0.0612372
quinethazone	44.3741	0.061834
amisulpride	4.64365	0.0558102
8-hydroxy-PIPAT	0.752641	0.0690585
sodium-stibogluconate	1.5371	0.0692325
Ro-04-5595	1.4857	0.0659017
sangivamycin	7.31593	0.27999
mexiletine	0.523156	0.0924301
lanatoside-c	0.418249	0.121908
DPI-201106	0.441497	0.0873821
isometheptene-mucate	50.8819	0.0709971
EMD-53998	7.2759	0.0800164
ixazomib-citrate	0.344995	0.139302
betamethasone-dipropionate	3.20618	0.0930539
ifosfamide	47.8355	0.053491
lafutidine	3.45785	0.0511115
K-858	0.641967	0.117509
naftidrofuryl	78.4855	0.0662518
pranidipine	1.36226	0.050145
BTS-54505	1.2913	0.0712139
nanchangmycin	0.684379	0.133931
evodiamine	0.592532	0.0821085
ouabain	0.506948	0.176713
echinomycin	1.07265	0.186403
minocycline	8.01073	0.10942
cyclosporin-a	4.67213	0.0725272
secnidazole	1.02758	0.0605098
sulconazole	0.317459	0.0563432
fendiline	5.22736	0.0510448
metoxibutropate	58.5967	0.063554
SKF-96365	0.421536	0.0951421
lasalocid	0.370357	0.0722998
peruvoside	0.528679	0.173972
adaprev	1.48726	0.0779655
tagatose	14.3159	0.0520112
exemestane	2.50082	0.0576053
CGP-54626	1.53931	0.100874
ibutilide	0.688619	0.0641624
estradiol-benzoate	52.6118	0.0647702
hydrocortisone	43.2899	0.0749713
clenbuterol	1.58507	0.0731674
lomefloxacin	0.740444	0.110826
leucovorin	10.5257	0.0658329
enocitabine	3.35206	0.0596642
fluocinolone-acetonide	60.7298	0.0917267
hyoscyamine	1.26425	0.0804516
prednisolone-hemisuccinate	1.18337	0.0831713
tropisetron	2.95237	0.0633057
midodrine	1.32826	0.0859735
bendroflumethiazide	17.8617	0.0572154
NSC-23766	6.24271	0.0533189
fenoprofen	1.11258	0.0690556
BI-D1870	2.07548	0.0734154
saxagliptin	1.28384	0.0726318
A61603	0.904273	0.105134
mephenytoin	7.26726	0.0671979
meloxicam	1.52489	0.0647521
brefeldin-a	0.586594	0.182504
idoxuridine	1.56819	0.0732842
clopamide	2.77222	0.0800646
tetrahydrouridine	2.85645	0.0587056
halcinonide	42.0447	0.0956345
CGP-37849	4.56826	0.0575198
eptifibatide	9.19575	0.0429926
eprinomectin	4.40408	0.0705457
estradiol-cypionate	9.9923	0.0561649
camylofine-chlorhydrate	53.451	0.0560933
tetrahydropapaverine	1.06221	0.0508706
danazol	4.44369	0.0706733
trimebutine	1.14844	0.0737474
N-acetylmannosamine	1.22687	0.0874389
temazepam	2.27062	0.0667233
digitoxin	0.503923	0.155435
dexamethasone-acetate	58.9185	0.0801004
PETCM	0.638712	0.0624703
nicotine	7.93569	0.0556959
bucladesine	1.63964	0.0990524
ginkgolide-a	0.802303	0.0631112
digoxin	0.495187	0.175201
nisoxetine	26.8374	0.0602031
colfosceril-palmitate	8.61757	0.0549022
tacrolimus	1.19532	0.0714131
pindolol	2.59214	0.0601131
ketoprofen	1.21753	0.0850598
hydroxytacrine-maleate-(r,s)	2.08103	0.0574852
salinomycin	1.17483	0.093376
epinastine		0.0506973
paliperidone	0.861319	0.0597278
estramustine-phosphate	39.2326	0.0600369
abiraterone	11.0286	0.050585
adarotene	0.69435	0.145115
colchicine	2.63812	0.238101
PPT	0.570993	0.0768824
RITA	3.15137	0.259346
trovafloxacin	0.788964	0.0766122
9-aminoacridine	0.301254	0.0770756
AG-14361	40.7722	0.061438
CL-218872	5.7422	0.04806
famotidine	22.374	0.0790402
picolinic-acid	4.76248	0.0568132
nitisinone	10.6041	0.0544112
SB-590885	2.12557	0.0777094
uric-acid	16.295	0.0594301
dihydromyricetin	0.920503	0.078415
chlorindanol	3.07638	0.0534558
triapine	0.515768	0.0950816
TAK-901	0.813943	0.154839
artemisinin	1.7195	0.0633105
UNC2250	1.6369	0.0937976
CHIR-124	0.791993	0.147117
RG2833	5.21887	0.0783291
parbendazole	0.981479	0.157927
sulfanilamide	0.87741	0.082564
methiazole	0.964831	0.104673
kifunensine	1.32489	0.0750282
clofoctol	2.30768	0.04866
PF-477736	1.36643	0.207515
NSC-663284	0.403432	0.0822339
trifluridine	1.35483	0.142666
1-azakenpaullone	0.73804	0.0600245
CCT137690	0.873369	0.0931544
NU6027	1.99179	0.0574628
roquinimex	8.54549	0.0469968
XL388	1.34962	0.0979248
ixabepilone	0.759945	0.159803
raclopride	1.10525	0.0570158
oxcarbazepine	41.0819	0.0608965
favipiravir	31.0136	0.0528337
drospirenone	0.956378	0.0688121
7-nitroindazole	13.0328	0.0576457
4-pyrimidinecarbonitrile	3.18859	0.0641812
octenidine	0.535681	0.123342
YO-01027	15.2595	0.0613628
BIBR-1532	0.610332	0.0654371
GSK1904529A	0.900163	0.069407
GSK-3-inhibitor-IX	1.73664	0.0919181
LY2334737	0.495675	0.09213
PD-184352	1.39876	0.0883902
E7449	0.597241	0.0642266
WP1066	0.164806	0.0578501
dronedarone	0.385188	0.077104
sevoflurane	0.558791	0.0587703
PSI-7976	6.3852	0.0487198
methoxyflurane	0.889849	0.0935025
posaconazole	4.50936	0.057732
LY364947	3.00131	0.0638268
UK-383367	3.16385	0.0890752
ryuvidine	0.401857	0.0989615
bisindolylmaleimide-ix	0.247605	0.0803145
LE-135	0.870904	0.0575482
GSK1838705A	1.27202	0.0844731
nobiletin	1.16136	0.0643144
AM-580	0.762279	0.0765471
cabazitaxel	3.90066	0.285
BMS-599626	3.17535	0.0642891
frentizole	0.79967	0.114212
cinnarazine	22.3745	0.0584139
dexrazoxane	0.549917	0.0866919
PF-04691502	1.07504	0.212414
benfotiamine	20.6308	0.065081
BAM7	1.16805	0.0716796
WHI-P154	1.18004	0.0800233
curcumin	0.310587	0.074875
sparfloxacin	0.802365	0.0626551
VX-702	1.58966	0.0673427
aminopurvalanol-a	0.923368	0.0662072
danusertib	2.56327	0.255465
PF-05212384	0.573404	0.163945
GSK2126458	0.941793	0.163263
tetrandrine	0.247166	0.0619363
LCL-161	1.38319	0.135536
chlorpyrifos	0.888734	0.0673291
sarafloxacin	2.70696	0.068618
ramatroban	1.65239	0.0649686
thioproperazine	3.08779	0.0780946
tremorine	0.781342	0.0997529
fenaclon	13.8586	0.0566913
DU-728	1.67219	0.0591066
CCG-50014	0.407617	0.0779763
zolantidine	0.94665	0.0877004
deforolimus	1.97402	0.156842
CP-945,598	0.612217	0.0680946
D-4476	17.1774	0.0583975
merimepodib	0.976589	0.0787464
SR-57227A	1.99392	0.0644495
lovastatin	2.14728	0.0935736
TAS-103	1.18662	0.179998
PHA-680632	0.658449	0.112712
mibefradil	0.896821	0.061516
forskolin	9.61773	0.0733633
VS-4718	0.921343	0.0719653
caffeic-acid	8.8078	0.0676079
sulfasalazine	52.797	0.119432
GW-405833	0.916616	0.0512976
temocapril	2.92848	0.0716106
phenylbutazone	1.46975	0.0746487
tiludronate	5.81482	0.0786668
latanoprost	2.45061	0.0722186
ICI-162846	3.06324	0.0601029
CPI-1189	0.993073	0.0618141
norfloxacin	1.25184	0.0656169
tazemetostat	1.41432	0.0584269
ambazone	2.85971	0.0659041
dihydroartemisinin	3.19776	0.0697531
aspirin	1.49534	0.0808932
teprenone	1.65346	0.0698341
morin	18.2972	0.0581405
JNJ-7706621	1.10178	0.155779
sulfamethazine	27.3481	0.0580913
pyroxamide	0.815976	0.0722488
PJ-34	2.21483	0.0610188
ER-27319	0.243925	0.0678404
tipiracil	0.429057	0.0874699
AT7867	6.57002	0.0767968
LY2608204	0.529008	0.104277
MEK1-2-inhibitor	0.928505	0.0635096
TG-101348	0.413477	0.0779953
nocodazole	0.772748	0.15209
CX-5461	0.526995	0.104776
mechlorethamine	1.88482	0.0651854
PCI-24781	0.342815	0.107798
dapivirine	0.672133	0.0661055
tilmicosin	52.1101	0.05436
YM-976	1.4868	0.0708062
ciclopirox	0.807396	0.077006
uridine	5.07158	0.0571219
acivicin	1.21976	0.0907827
CGP-52411	0.596729	0.0827648
PFI-1	0.745154	0.1122
AR-42	0.447812	0.118362
NSC-3852	0.716297	0.0938041
pentamidine	0.852166	0.0809712
piperazine	32.2127	0.0707653
KY02111	12.0555	0.0590659
ebastine	0.444694	0.0652929
thonzonium	0.416914	0.109635
isopropyl-myristate	1.13701	0.0713605
BMS-345541	0.796823	0.0830933
pepstatin	0.80202	0.065077
P5091	0.571753	0.0615001
midostaurin	0.79317	0.128402
bitopertin	1.07014	0.0714373
givinostat	0.553994	0.147746
tenovin-6	0.540428	0.0708453
ritodrine	66.8338	0.0529509
MK-0812	5.60227	0.0607779
BAY-K-8644-(s)-(-)	19.773	0.0564038
FG-4592	12.4559	0.0799593
TG-02	0.311678	0.0944082
IKK-16	0.462145	0.0727618
berberine	0.854199	0.0660483
GW-501516	1.85151	0.0654789
GSK650394	0.780911	0.0593889
BAY-11-7082	0.303285	0.0590093
tiotidine	0.566181	0.0703758
gemcitabine	5.85145	0.314325
penfluridol	0.386022	0.122814
SB-228357	3.68094	0.0756054
CS-110266	3.75617	0.0533869
papaverine	0.863619	0.079104
cefdinir	7.65609	0.0530239
maytansinol-isobutyrate	12.9822	0.371785
clotrimazole	2.59151	0.0564188
abiraterone-acetate	25.3701	0.0573046
pyrithione-zinc	0.287915	0.117561
CHIR-99021	2.11557	0.0732995
oxymetazoline	3.13675	0.0574753
piperacetazine	2.38867	0.0745797
PLX-4720	0.750648	0.0927753
mocetinostat	0.995585	0.210971
evacetrapib	0.766456	0.0584602
GTP-14564	4.54021	0.0619466
filgotinib	9.91667	0.0715013
pibenzimol	1.64646	0.0667857
stattic	0.264122	0.0741596
bendamustine	1.0615	0.0539065
chloroxine	0.706435	0.0705193
LY2874455	0.658646	0.15131
clebopride	50.0023	0.0842469
penicillamine-(D)	5.07111	0.0640405
PD-168393	0.731009	0.0930881
JTC-801	0.280884	0.0739646
tranilast	0.835297	0.0796961
artesunate	2.19816	0.0708907
eprobemide	1.99357	0.0754442
fdcyd	1.56051	0.15246
HA14-1	0.345889	0.0771903
propoxycaine	18.5982	0.100819
spermine	0.495248	0.060902
TG-100572	0.212821	0.0652444
digitoxigenin	0.400049	0.125391
nafcillin	16.6811	0.0750555
mexeneone	7.75393	0.0449323
digoxigenin	0.305521	0.0636348
bifemelane	2.76654	0.0562948
U-0126	0.912106	0.0535451
LB42708	0.844078	0.129092
dalcetrapib	18.8968	0.0591091
estradiol	5.97921	0.0580622
pacritinib	0.31847	0.0609479
mubritinib	1.95822	0.142239
darapladib	0.338704	0.0577485
salvinorin-a	2.63882	0.0778059
gossypol	0.262187	0.0713715
FR-139317	0.786915	0.0727895
RKI-1447	1.68908	0.0743458
colforsin-daproate	5.60783	0.0586232
SB-242235	13.7499	0.0720887
creatine	68.0884	0.0811616
GGTI-298	2.24301	0.0716783
eplerenone	0.635651	0.0847095
CCMI	1.46827	0.0485496
R406	1.65189	0.111836
BIX-02188	0.354855	0.0651773
rutin	1.65036	0.0829547
bardoxolone	0.872446	0.161247
NSC-697923	0.299925	0.089039
mefexamide	0.793116	0.177191
CEP-32496	1.58646	0.089414
SKI-II	2.11506	0.0586183
TH-302	0.753693	0.0882045
NVP-TAE226	0.773539	0.147276
beta-naphthol	2.88495	0.0707428
riluzole	2.8643	0.0746207
selinexor	0.776335	0.161168
marimastat	0.516224	0.0790342
desonide	9.22641	0.0946483
sufentanil	125.977	0.0606424
xylazine	21.947	0.0580509
cariporide	1.10699	0.101908
BF2.649	1.81961	0.0828723
mitoxantrone	1.21937	0.232245
KW-2449	0.847885	0.0865719
AMG900	6.20036	0.213239
AMG458	2.01278	0.0603317
loxistatin-acid	4.81933	0.0499674
U-18666A	1.015	0.0639045
crenolanib	0.472871	0.112776
simvastatin	0.54889	0.0628221
LY303511	5.88733	0.0607986
scriptaid	0.609683	0.07945
DVD-111	4.03767	0.0478555
AV-412	0.372644	0.077017
busulfan	0.916728	0.0907186
broxyquinoline	0.78613	0.0714647
CYT-997	1.02802	0.2024
benzyldimethylhexadecylammonium	1.09454	0.0478683
nilutamide	12.311	0.0447398
voreloxin	1.1248	0.119896
dichlorvos	0.539024	0.11365
BMS-986020	4.30684	0.0700113
VU0238429	0.824841	0.128157
deoxycorticosterone-acetate	0.610146	0.115299
ETP-46464	0.578543	0.0734475
AT-9283	1.00586	0.139314
AZD3463	0.469148	0.117787
phlorizin	3.30143	0.0799563
5-hydroxymethyl-tolterodine	0.912075	0.103407
NVP-AEW541	1.91466	0.0682386
ethacridine-lactate-monohydrate	1.19583	0.107693
5-fluorouracil	1.09486	0.0673819
CNX-2006	1.49153	0.0674398
pirenperone	0.536786	0.103202
apatinib	1.96526	0.0767664
MK-8745	1.52801	0.127198
OSI-930	0.868882	0.061524
GSK2110183	1.69538	0.0725803
maprotiline	10.9944	0.0580407
JNJ-16259685	14.8251	0.0709668
LY2784544	1.74582	0.103625
4-iodo-6-phenylpyrimidine	8.27187	0.0512052
PRT062070	1.02791	0.0749306
josamycin	3.88814	0.051829
licochalcone-a	0.379058	0.0583829
NMS-873	0.409158	0.117828
K-Ras(G12C)-inhibitor-6	0.729649	0.0590192
PD-153035	1.24238	0.0929383
thiocolchicoside	4.11449	0.0517448
TAK-733	1.94454	0.172155
VX-765	1.02949	0.0647196
VE-821	1.4257	0.055258
BIX-01294	0.341691	0.0652235
GW-842166	1.50779	0.065329
azomycin-(2-nitroimidazole)	13.7246	0.0514476
costunolide	0.917306	0.0575163
AST-1306	1.63242	0.10922
D-64131	1.09049	0.151449
metatinib	1.13461	0.101551
levocetirizine	1.17611	0.0606928
butamben	1.2798	0.0622112
calcitriol	1.14871	0.104568
nomegestrol-acetate	11.4156	0.0554328
cyclovirobuxin-d	4.14963	0.0613249
cyproheptadine	3.96775	0.0564474
spiradoline	0.885322	0.100908
flutamide	4.22291	0.0553919
CH5132799	0.760688	0.105532
TW-37	0.618508	0.13457
AP1903	2.75332	0.0885346
AZD4547	5.15869	0.079428
nitrocaramiphen	16.2665	0.0628906
benzydamine	1.40431	0.0614793
A-803467	4.27657	0.0563143
cilostamide	1.23195	0.0628433
genipin	0.686117	0.065777
CD-437	0.56057	0.11462
BVD-523	0.846879	0.0904885
isoflupredone-acetate	54.4134	0.100074
thiram	0.885854	0.187722
BGT226	0.499124	0.171937
chlorambucil	2.56886	0.0650499
1-naphthyl-PP1	0.793156	0.0961338
ziprasidone	1.06066	0.118219
MK-8245	0.886369	0.0917355
hypericin	25.8365	0.0817809
clomifene	1.14352	0.0662483
KX2-391	1.24371	0.183016
domiphen	1.06912	0.112046
torasemide	2.04277	0.0645175
homoquinolinic-acid	2.26636	0.07199
SB-216641	0.386328	0.0689827
UNBS-5162	0.816594	0.0577416
FR-122047	57.5569	0.0605124
lucitanib	1.22353	0.0664848
oxonic-acid	18.0051	0.052291
AZD9668	1.10031	0.0784629
1-phenylbiguanide	0.830044	0.0692657
rimexolone	8.53558	0.0833706
levobunolol	1.03847	0.0661987
TAK-632	0.524212	0.113545
temozolomide	19.161	0.0557652
AMG-208	1.75449	0.0657006
D-7193	0.718313	0.0791821
etomoxir	3.97717	0.0472843
vanoxerine	0.401995	0.087894
orotic-acid	1.24007	0.0580481
SU3327	0.227876	0.0611698
disulfiram	1.03437	0.109697
azathioprine	1.51473	0.0599739
cytarabine	18.4647	0.0511537
adapalene	2.66595	0.0382791
obidoxime	6.02849	0.0539763
difluprednate	1.02703	0.098961
ML133	0.421723	0.0706906
valnemulin	0.858016	0.0926217
GW-3965	9.20746	0.0635318
ZK-93423	0.506435	0.0838232
clofarabine	0.789538	0.150703
tanshinone-i	4.57459	0.109935
cimetidine	2.84612	0.0598347
imidapril	0.858381	0.0473135
streptozotocin	6.75422	0.0771783
tyrphostin-AG-494	8.75615	0.0553123
parthenolide-(-)	0.363445	0.0522891
levonorgestrel	15.0723	0.0980775
ciclesonide	8.58257	0.100469
GZD824	0.87621	0.172375
SR-27897	3.98286	0.0732446
gimeracil	8.10457	0.0423735
sodium-glucoheptonate	10.9045	0.0711067
niclosamide	0.482124	0.0626066
ABT-702	1.035	0.0656477
cycloheximide	0.802616	0.108713
WAY-170523	1.02331	0.0762575
broxaldine	0.771987	0.0813317
carmustine	1.80412	0.0516064
asymmetrical-dimethylarginine	0.812472	0.0717361
I-BET151	4.37231	0.076399
dolutegravir	0.444584	0.0627656
bindarit	24.0155	0.0541249
PU-H71	0.402349	0.1128
cyromazine	11.6662	0.0568327
stemregenin-1	3.588	0.0901591
GSK1070916	2.07809	0.177638
tetramethylthiuram-monosulfide	1.00889	0.118294
fexinidazole	6.25579	0.0890786
CEP-33779	4.20281	0.0679912
astemizole	3.65867	0.0644609
mifepristone	0.694967	0.0517937
kenpaullone	1.46456	0.0792298
zardaverine	0.814254	0.102063
GSK256066	2.59321	0.0951947
MRS-1220	5.33989	0.0689732
AZD8330	5.26446	0.276352
SB-525334	1.26898	0.0568323
dioscin	0.467609	0.0793411
PF-03758309	1.17668	0.210938
afobazole	1.55976	0.0496358
LY2183240	0.632563	0.0744364
camptothecin	6.08733	0.341801
clocortolone-pivalate	13.1541	0.118453
clonazepam	0.678075	0.148827
bumetanide	136.82	0.0623858
narlaprevir	1.80599	0.0613298
domperidone	2.38976	0.0818979
FK-3311	0.792955	0.0604183
diazooxonorleucine	4.21603	0.0567357
VER-49009	0.426581	0.0747133
JK-184	0.683913	0.164658
MK-0773	2.8415	0.0653828
SAR131675	1.39859	0.102508
4-chlorophenylguanidine	8.54987	0.0491625
STF-118804	0.687832	0.197608
atipamezole	1.20058	0.0693127
DMH1	2.02899	0.0491167
nithiamide	12.1392	0.0455236
SDZ-WAG-994	0.553193	0.0599837
ADL5859	32.5681	0.06445
TG-101209	0.954205	0.10344
bisacodyl	1.7408	0.0818816
SB-505124	0.683598	0.059949
torin-1	0.577371	0.123315
tyrphostin-A9	0.70184	0.0824893
crizotinib-(S)	0.325758	0.0714461
CR8-(R)	0.348249	0.123211
spermidine	1.08455	0.0820346
eltrombopag	1.17899	0.0677051
AEE788	2.0057	0.0837389
SC-12267	1.6967	0.0456522
parachlorophenol	24.1582	0.0669847
GSK2656157	1.65101	0.0593804
KW-2478	0.556693	0.110396
CUDC-101	1.68005	0.187873
GW-441756	13.5018	0.0584242
ZM-306416	3.20625	0.0872862
lonafarnib	1.46217	0.10612
triamcinolone-acetonide	28.6013	0.139481
STA-5326	7.56573	0.112882
tioxolone	1.04083	0.0642726
buparlisib	0.562594	0.0999578
MNS-(3,4-Methylenedioxy-nitrostyrene)	0.488497	0.0907195
AZ20	0.425392	0.0763078
satraplatin	0.719945	0.069272
epiandrosterone	3.44702	0.0537235
acetophenazine	0.694771	0.0691049
CHIR-98014	2.80935	0.0552413
mibampator	1.89698	0.0819552
SR-33805	0.538507	0.0880332
GDC-0349	0.630682	0.124565
polydatin	0.697187	0.0830549
BMS-387032	0.52488	0.184911
oncrasin-1	1.433	0.144124
acetazolamide	53.4573	0.0546769
OTX015	2.87596	0.165322
defactinib	1.51521	0.0910479
CP-673451	1.18857	0.0755945
WP1130	0.229921	0.090619
iobenguane	78.3208	0.0810878
L-798,106	0.933393	0.0825098
flufenamic-acid	14.2955	0.0506239
Y-27632	1.22812	0.0810058
TU-2100	1.86293	0.0486044
bromosporine	1.89281	0.077911
taselisib	1.40254	0.130213
atenolol-(-)	8.35764	0.0739356
famciclovir	25.1088	0.0661994
clofibrate	6.10491	0.0550134
7-hydroxystaurosporine	0.567047	0.133277
betulinic-acid	1.88386	0.0755292
JZL-184	3.30023	0.0555471
VU0361737	2.33915	0.072732
M-344	0.518952	0.139982
MPI-0479605	2.90427	0.227326
3'-fluorobenzylspiperone	0.810927	0.0632161
anguidine	0.842394	0.248502
XBD173	3.35059	0.0629587
TG-100713	0.922287	0.0733825
acetylsalicylsalicylic-acid	2.77929	0.0558999
KP-1212	0.833129	0.0894477
phenazone	35.342	0.0776284
cytochalasin-b	0.671133	0.0939618
BAN-ORL-24	17.4633	0.0559835
cetrimonium	0.630001	0.0846749
chlorogenic-acid	1.5551	0.0688273
KI-8751	1.22912	0.0822663
4-(4-fluorobenzoyl)-1-(4-phenylbutyl)-piperidine	1.56776	0.056174
LY2109761	20.6503	0.0706798
PP-1	0.950027	0.0793888
podophyllotoxin	0.868849	0.218537
bephenium-hydroxynaphthoate	7.4907	0.0550441
balapiravir	1.30119	0.0869189
trometamol	45.2341	0.0552621
cebranopadol	3.65454	0.0586409
tecastemizole	11.5982	0.0809521
CNX-774	0.801584	0.0752082
YM-201636	0.768388	0.075231
methyldopa	5.89849	0.0566813
BAY-11-7085	0.470288	0.126926
S26948	65.2056	0.0635758
cytochlor	0.95489	0.072175
PSB-1115	2.5211	0.0643588
hyodeoxycholic-acid	2.96785	0.0670486
CGS-15943	4.76962	0.103488
securinine	1.3648	0.0507163
nintedanib	2.68757	0.0710427
prazosin	3.60167	0.0464621
vincristine	5.64853	0.296747
BIBU-1361	1.01938	0.0758339
ribitol	1.51299	0.0548493
PIK-75	0.310314	0.129803
pilaralisib	1.35521	0.058327
BMS-707035	11.3392	0.0829892
BX-912	0.660511	0.108323
4-hydroxy-phenazone	10.3682	0.0585987
etofylline-clofibrate	39.0317	0.0607238
PD-0325901	3.37166	0.201312
mesna	1.44618	0.0757212
PHA-767491	0.5038	0.088866
RS-67506	4.46228	0.065814
NVP-TAE684	0.548051	0.108435
fenofibrate	5.74901	0.0547053
capsaicin	23.9057	0.075248
oxiracetam	0.793608	0.0643943
acesulfame-potassium	22.1276	0.0546462
cobicistat	1.17264	0.0633679
lurasidone	5.49423	0.0470983
fluoromethylcholine	12.4073	0.0621685
fenbendazole	0.770557	0.127597
meglitinide	2.05811	0.0677145
toremifene	0.630765	0.0718787
demecarium	5.48134	0.0529423
taurine	3.30097	0.0678676
cabozantinib	2.72321	0.0961727
TPCA-1	0.448712	0.0766115
ilomastat	4.4022	0.0541075
hydroxyurea	1.38302	0.0611526
nemorubicin	0.706161	0.2368
metronidazole	13.8034	0.0581209
oxibendazole	0.58736	0.0867335
anastrozole	12.3262	0.0583912
R547	0.457811	0.112244
chlorhexidine	0.634105	0.0740971
oligomycin-a	98.7274	0.231741
clindamycin-phosphate	3.85389	0.0613623
lidocaine	110.306	0.0547936
TAK-715	5.22107	0.05645
dirithromycin	3.04468	0.0626369
epothilone-d	3.00762	0.294339
GDC-0941	1.16539	0.0859292
pterostilbene	1.61653	0.0638257
niridazole	11.4285	0.0558488
OTS167	0.346191	0.133842
arctigenin	0.784143	0.0569275
aurora-a-inhibitor-i	0.671391	0.116845
baricitinib	0.433915	0.0637942
MK-5108	0.770093	0.0978141
cinalukast	2.60926	0.0528296
PRT062607	0.341911	0.0681687
remoxipride	8.87093	0.0599236
CMPD-1	0.930295	0.0791737
halofuginone	0.463933	0.176187
monobenzone	1.75891	0.0662723
zolmitriptan	1.80534	0.060604
PR-619	0.518525	0.101974
JQ1-(+)	3.3504	0.113563
fudosteine	1.35796	0.0605173
equol	7.15993	0.0550423
SC-144	1.12549	0.100633
AM-404	1.73023	0.101998
latrepirdine	6.61968	0.0725064
orantinib	25.6406	0.0578635
AP26113	0.883793	0.0894118
rifampin	0.60135	0.0511503
MGCD-265	0.544441	0.0738353
voxtalisib	1.00676	0.0817308
ABT-737	1.46484	0.0624037
amonafide	1.04644	0.0763327
MK-2461	1.67008	0.101101
chicago-sky-blue-6b	6.54053	0.0488652
clofazimine	1.83255	0.0534059
nitarsone	0.76583	0.0893228
Y-39983	0.845498	0.0690165
epirubicin	0.530464	0.157974
enzalutamide	15.2693	0.0651583
fluroxene	3.0781	0.0738871
dacinostat	0.551353	0.177065
CCT129202	0.93256	0.0656531
Ro-9187	0.632378	0.086213
BW-180C	55.9052	0.0640567
hesperadin	1.12247	0.16302
Ro-90-7501	2.95892	0.0680372
palmatine-chloride	2.30008	0.0645202
amoxicillin	6.56522	0.0530016
NMS-E973	0.708503	0.141858
AZD6482	0.700427	0.107841
acetylcysteine	10.8459	0.0520299
AZ3146	1.0527	0.0800459
naproxen	22.0076	0.0591016
delanzomib	0.43801	0.166588
tedizolid	1.52413	0.0635671
piperine	5.16107	0.050688
cyproterone-acetate	0.518364	0.0557387
ubenimex	2.64987	0.105191
quinidine	12.1792	0.0580407
levocarnitine	9.04725	0.0693549
LDN-212854	0.304009	0.0933473
CB-10-277	3.97353	0.0650962
sulfabenzamide	2.15574	0.0758442
crystal-violet	1.90881	0.13802
tiagabine	3.38612	0.0727928
tyrphostin-AG-99	0.555145	0.0802714
MG-132	0.336452	0.135739
niacin	4.61289	0.0697824
GSK1292263	1.02103	0.0547705
brilliant-green	0.268296	0.121115
chlormidazole	0.592117	0.070527
ONX-0914	0.332184	0.127773
paricalcitol	13.35	0.0758642
rucinol	29.705	0.0540402
SB-218795	0.85036	0.089156
combretastatin-A-4	2.48243	0.255072
SGI-1027	0.614695	0.10103
FPH1-(BRD-6125)	4.7214	0.0515641
blebbistatin-(-)	7.25522	0.0558865
endo-IWR-1	0.537701	0.0679262
SB-225002	0.949279	0.0772646
romidepsin	1.16233	0.310543
thiomersal	0.234236	0.0625554
SB-366791	1.61221	0.0728293
resatorvid	2.27167	0.0544303
FERb-033	1.80687	0.0579777
RGFP966	5.90676	0.0708766
fleroxacin	13.6784	0.0783151
2,3-DCPE	0.954989	0.0648472
AS-1949490	1.59175	0.0755644
fluticasone-propionate	1.64593	0.1251
lerisetron	1.45429	0.0679577
aztreonam	5.72405	0.0558946
G-1	0.808606	0.0787272
RU-58841	8.56698	0.0870357
cholecalciferol	0.559606	0.101097
PD-98059	7.19725	0.0696644
BMS-265246	1.1285	0.128457
tipifarnib	2.26683	0.133229
ZSTK-474	0.88416	0.0734072
S-methylcysteine	5.81704	0.0589917
idarubicin	0.485388	0.177916
epinephrine	1.27019	0.0904196
EPZ-5676	2.32622	0.0706661
acipimox	1.17381	0.0697829
mycophenolic-acid	0.806907	0.0919402
10-hydroxycamptothecin	1.17591	0.25365
raloxifene	37.7916	0.0578801
barasertib-HQPA	2.8143	0.154831
2'-MeCCPA	6.02744	0.0770734
dienogest	0.737173	0.0551835
Ro-4987655	4.2533	0.21795
torcetrapib	5.17351	0.0594843
TG100-115	4.3048	0.0539436
PHA-793887	1.80159	0.195502
CYC116	1.07477	0.0717171
AZ960	0.869186	0.0949345
BI-2536	2.06436	0.237925
AMG-232	3.03262	0.12332
7-aminocephalosporanic-acid	56.755	0.0657687
nefiracetam	6.38532	0.0617037
avanafil	6.88357	0.0498569
diphenyleneiodonium	0.719394	0.127295
halobetasol-propionate	3.52231	0.116295
serdemetan	1.48828	0.145
AZD1480	12.4104	0.0631018
salidroside	16.0848	0.0574907
CPP	1.41428	0.0763093
TMC-353121	0.429041	0.0547455
cinromide	15.9894	0.0473348
fluvastatin	0.576891	0.113739
VU0364770	1.24742	0.0691566
UH-232-(+)	12.5986	0.056519
fludarabine	1.24971	0.067327
oxyquinoline	0.65334	0.0650153
MK-3207	28.9984	0.047021
oleoylethanolamide	2.55664	0.0595824
altretamine	17.921	0.0695413
4E1RCat	2.03887	0.0706656
iodipamide	1.63772	0.0853264
SB-431542	0.471922	0.0667792
PQ-401	1.20571	0.0590779
ku-0063794	0.486536	0.0635534
GDC-0879	2.40745	0.102616
rheochrysidin	1.04093	0.0713431
PI-103	0.46605	0.0553745
eprosartan	49.0423	0.0554862
MK-2206	1.64388	0.0898733
palmitoylethanolamide	11.5601	0.0534185
CGS-20625	1.05776	0.0639633
epothilone-b	3.4866	0.259494
torin-2	0.346142	0.103333
trichostatin-a	0.474023	0.171713
tyrphostin-AG-1478	0.822298	0.10925
amsacrine	0.935607	0.171145
ZK-93426	0.923505	0.0699277
EVP4593	1.1534	0.110775
proflavine-hemisulfate	0.774651	0.0640266
ENMD-2076	1.03839	0.0883565
dianhydrogalactitol	0.658397	0.0811014
dicycloverine	3.88658	0.0592642
SB-743921	5.67594	0.348383
12-O-tetradecanoylphorbol-13-acetate	102.285	0.159349
BVT-948	0.973246	0.0726377
ACDPP	2.93266	0.101093
lidamidine	20.1103	0.0729135
PF-03814735	1.28662	0.120379
flumatinib	3.88452	0.0658484
GDC-0152	2.14786	0.106434
PF-3845	2.25211	0.0601839
sertindole	0.673805	0.0562703
cisplatin	0.490617	0.0582713
NAN-190	14.1995	0.0654545
vinorelbine	1.29623	0.180239
atorvastatin	2.38004	0.0887614
mericitabine	2.9847	0.0909443
AZD8055	0.843416	0.13036
SMI-4a	1.90158	0.0611203
vatalanib	1.00778	0.0820842
INH1	7.02798	0.0569654
riboflavin	9.99495	0.0572909
NH125	0.306509	0.076404
aripiprazole	1.7561	0.0923929
nexturastat-a	1.93347	0.0684363
BAY-87-2243	2.8116	0.161378
ranitidine	3.0175	0.0632959
HMN-214	0.662073	0.119785
4-methylhistamine	69.1503	0.0884947
BIBX-1382	2.04956	0.063645
masitinib	6.23762	0.0639562
dorzolamide	2.58724	0.077501
fludarabine-phosphate	1.09486	0.0523031
KD-023	1.09909	0.0845179
birinapant	3.69611	0.174963
SNX-2112	0.536519	0.162176
KPT-185	0.842244	0.192498
GDC-0068	3.249	0.0697621
SNS-314	5.24019	0.185897
D-Serine	38.001	0.0661999
vidarabine	1.76041	0.060465
cefditoren-pivoxil	0.820809	0.0512567
TAME	8.96357	0.0485931
baicalein	1.57181	0.0553719
AZD5438	0.335169	0.0755261
WZ-4002	1.63472	0.0738115
ZM-447439	0.873947	0.0721895
benzethonium	0.878164	0.0897335
arcyriaflavin-a	3.23568	0.0702364
xanomeline	0.60043	0.0920165
CEP-37440	0.350542	0.0680313
valrubicin	0.678449	0.171144
ZLN005	2.80972	0.0823947
floxuridine	1.83109	0.185875
SNX-5422	0.749622	0.172709
tacalcitol	6.73042	0.0718736
WZ-3146	0.601522	0.100194
4-methylgenistein	3.87582	0.0697996
OSI-420	1.64925	0.122154
PF-04217903	13.4611	0.0618117
dimethisoquin	4.58797	0.0808907
bekanamycin	3.24809	0.0617291
nizatidine	37.4737	0.0581813
azithromycin	0.566836	0.0637226
BI-78D3	0.322683	0.0737269
indibulin	0.732773	0.120703
naftifine	0.906087	0.0563336
phenylmercuric-acetate	0.36237	0.103419
se-methylselenocysteine	20.2222	0.0506005
IKK-2-inhibitor-V	0.603831	0.0706123
bosentan	1.22816	0.0698293
carbachol	37.1193	0.054937
alisertib	1.38899	0.152203
KPT-276	0.738486	0.130196
benzocaine	27.9195	0.0602726
GS-39783	12.7493	0.0500138
tioguanine	1.44312	0.095005
SU014813	1.46	0.070659
pitavastatin	1.28485	0.145964
oseltamivir-phosphate	75.6644	0.0489891
guanidine	5.91087	0.0527823
tyrphostin-AG-1296	1.01309	0.0794011
JIB04	0.428456	0.0900282
ulipristal	7.85778	0.0588815
CCT128930	1.92414	0.0673333
YM-155	1.28174	0.252918
RS-17053	0.494624	0.0882386
tryptanthrin	0.717829	0.0748037
WYE-354	0.663152	0.0602746
gamma-aminobutyric-acid	16.1953	0.070271
triamcinolone	7.50935	0.0796829
AEG3482	1.46026	0.0638111
CUDC-907	0.434276	0.168808
SB-200646	1.00953	0.0811122
dequalinium	0.795273	0.068996
3-deazaneplanocin-A	0.938851	0.0999768
entinostat	0.825361	0.114117
NVP-BVU972	1.75332	0.0577498
mebendazole	0.807522	0.0861256
LY2090314	1.48491	0.205937
GW-788388	9.04756	0.0769561
oxiperomide	0.963892	0.093824
menadione	0.361234	0.0758097
A-674563	0.396845	0.104818
PF-4981517	2.00523	0.0792701
SCS	2.6467	0.0945962
dolastatin-10	6.45063	0.351925
ixazomib	0.756301	0.230764
pentagastrin	2.46404	0.0997064
suxibuzone	0.947624	0.060959
oxaliplatin	1.61782	0.115747
albendazole	0.836043	0.100483
nimorazole	5.00526	0.0543224
PF-573228	1.34642	0.081162
NVP-BHG712	0.969326	0.0677151
erythritol	3.59466	0.063074
RI-1	2.96574	0.0602755
CGM097	6.23488	0.119068
inosine	0.822797	0.082791
xilobam	1.04346	0.0807904
Ro-10-5824	6.38099	0.0506923
GW-583340	0.615504	0.0867328
IEM1754	1.49432	0.0510055
uracil	3.23523	0.0445457
TAK-285	0.775698	0.072536
triciribine	0.628659	0.0908054
repsox	1.3935	0.090437
erteberel	1.35846	0.0596639
SGI-1776	1.59193	0.0945666
RS-16566	0.495131	0.060414
cyclocytidine	0.97456	0.147263
azilsartan	0.449433	0.0717311
NSC-632839	0.356326	0.0644935
SCH-58261	3.91042	0.0692623
triptolide	1.83137	0.281357
tideglusib	0.592601	0.0689087
maxacalcitol	7.16527	0.0793201
CX-4945	2.55464	0.0791576
nilotinib	0.602279	0.0631955
AC-264613	1.04238	0.0851511
gastrodin	0.654248	0.0765107
captamine	0.980247	0.0846622
VTP-27999	2.61814	0.0962573
WZ8040	0.735794	0.0759725
PP-121	0.518584	0.166624
triclabendazole	0.645973	0.0954575
SB-239063	0.810713	0.0689134
amfenac	0.481303	0.0647267
pyritinol	83.6628	0.0735148
MEK162	2.15675	0.170602
PD-407824	1.33959	0.087139
repaglinide	11.2295	0.0487528
navarixin	1.29595	0.075846
daclatasvir	0.710655	0.080341
ACY-1215	0.956147	0.0650506
doxercalciferol	4.18237	0.0848772
alogliptin	35.0915	0.072492
CI-844	9.93747	0.0521077
doxifluridine	0.462419	0.0763797
chloropyramine	1.1796	0.062393
FK-888	10.8098	0.0459973
skepinone-l	1.86127	0.0593458
NMS-1286937	0.771462	0.188935
PTC-209	0.734191	0.0609858
JNJ-26481585	0.58688	0.204978
MLN-8054	1.70073	0.121244
nizofenone	4.3232	0.0518866
candesartan	39.7593	0.0538781
ercalcitriol	1.51152	0.0778832
nelarabine	25.1262	0.0542017
telatinib	1.23231	0.0596681
trequinsin	3.46634	0.050259
radezolid	1.18719	0.0784907
riociguat	11.8259	0.0890889
sodium-tanshinone-ii-a-sulfonate	20.6252	0.0602999
almorexant	3.40545	0.0544531
IOWH032	1.99511	0.0550382
sirolimus	2.68205	0.16483
AZD2461	1.22168	0.0796654
pilocarpine	53.8179	0.0873652
aphidicolin	0.814408	0.118759
foscarnet	0.842235	0.0698686
novobiocin	1.05676	0.0781966
ramifenazone	25.6588	0.0881226
sobetirome	73.0628	0.0786111
ivermectin	0.579878	0.0656014
refametinib	0.215694	0.231633
AZD2858	0.772865	0.107051
kynurenic-acid	2.60188	0.0642112
WAY-600	0.633368	0.0844448
flubendazole	0.712107	0.100269
terconazole	39.0503	0.0576647
AZD7762	0.616185	0.175504
R306465	0.44923	0.127688
embelin	1.58675	0.0762988
SB-939	0.516618	0.157763
PF-04457845	1.23125	0.0516906
dofetilide	1.14056	0.063586
cediranib	0.63945	0.0764746
phenelzine	32.9731	0.0676577
epothilone-a	1.26786	0.251112
azodicarbonamide	4.50628	0.0533052
PP242	0.660741	0.0938575
OSI-027	0.424438	0.0943474
norepinephrine	1.37475	0.0805303
RS-504393	0.999934	0.0662398
taltobulin	2.9258	0.2901
LY456236	0.581867	0.0912365
cetylpyridinium	0.382963	0.0723762
istradefylline	2.20807	0.0786197
melphalan	0.962668	0.0755472
piretanide	3.37022	0.0512371
naltrexone	34.4271	0.0551676
pyrimethamine	1.17051	0.0777463
KD025	0.663042	0.0664952
iproniazid	35.5606	0.0640492
nonoxynol-9	0.909478	0.0722288
PD-198306	1.17827	0.0691911
letrozole	12.0512	0.0596599
GSK923295	0.995948	0.0877083
VLX600	1.15733	0.145048
tandutinib	4.73012	0.0611524
DCEBIO	0.712667	0.0844955
RG108	40.0362	0.0513977
SN-38	3.34762	0.328725
vincamine	1.20222	0.057305
tepoxalin	1.90405	0.0476461
raltitrexed	1.60861	0.191069
amprolium	25.7849	0.0500154
spironolactone	0.375166	0.0891958
chlorquinaldol	0.971027	0.0674279
GW-843682X	0.637024	0.106014
AR-12	0.521978	0.0969117
ipsapirone	4.10695	0.0473212
oleanolic-acid	4.9264	0.0587812
carboplatin	2.18183	0.0668705
indiplon	1.87001	0.059484
anisomycin	0.430013	0.122564
mercaptopurine	1.56899	0.0694486
trans-4-Hydroxycrotonic-acid	29.8133	0.0582199
ABT-751	0.727083	0.146865
ZK811752	1.32177	0.0582446
AM-251	1.34585	0.0613608
triamterene	3.12119	0.0595064
doxorubicin	0.624575	0.200804
exatecan-mesylate	4.22884	0.342451
lomitapide	1.36048	0.0682205
tosedostat	3.0562	0.147323
mycophenolate-mofetil	1.93333	0.0825926
GSK461364	1.70497	0.231426
alfacalcidol	1.4155	0.0732707
zaleplon	1.75811	0.0574899
tirapazamine	6.4465	0.0574635
PAC-1	1.28692	0.0637966
cladribine	0.93454	0.153184
RAF265	1.55672	0.0957866
diphemanil	14.087	0.051214
tamoxifen	7.32939	0.0516529
ingenol-mebutate	16.7598	0.19114
taltirelin	1.63746	0.0634941
quizartinib	1.22335	0.0660244
TWS-119	1.54664	0.0654182
deflazacort	1.9064	0.103511
ribavirin	12.1739	0.0572802
PF-04136309	5.17022	0.0583355
mevastatin	1.10278	0.111055
ICG-001	1.09055	0.0615453
LDN-57444	0.370389	0.0746388
telotristat-ethyl	4.67088	0.113104
chromocarb	1.19272	0.0595186
SB-657510	1.50558	0.0754979
PHA-665752	0.401556	0.0845403
OLDA	2.4273	0.0741291
PFK-015	0.497045	0.0965823
RN-1734	0.659212	0.0947856
trapidil	0.580846	0.0513185
darifenacin	0.984708	0.0547743
thiamine	5.21907	0.0591302
PP-2	1.05933	0.112349
SRT1720	0.304467	0.0545005
azalomycin-b	0.233543	0.0887145
cidofovir	4.63258	0.05655
adefovir-dipivoxil	1.25492	0.095218
caffeic-acid-phenethyl-ester	4.90244	0.0667749
TMS	1.24489	0.0591225
metaraminol	0.335948	0.0918263
Y-320	3.88647	0.101994
harringtonine	0.666418	0.146386
chloramphenicol-palmitate	20.0742	0.0586177
10-deacetylbaccatin	0.689548	0.0948506
deferasirox	1.61295	0.0661996
tezacaftor	33.0202	0.0469772
PI-828	1.69624	0.0647939
dihydroergocristine	14.4154	0.0627363
diaveridine	4.23059	0.0494729
gestrinone	14.7012	0.0657385
P22077	0.795915	0.0559984
chlorpropamide	0.97913	0.0580845
nicorandil	30.9009	0.0572642
PD-173074	2.48074	0.0857814
theophylline	0.563629	0.0644047
BMS-626529	1.51741	0.060044
SIB-1757	157.68	0.0759141
GSK-J4	0.627336	0.0957541
finafloxacin	2.17277	0.0808855
desoxycortone	1.32492	0.104453
parthenolide	0.629768	0.0895583
SB-2343	0.457596	0.0856241
AZD5363	1.19007	0.0769434
felbamate	32.6705	0.0333135
NSC-319726	2.85257	0.259698
ftorafur	2.71012	0.0561833
baicalin	0.623282	0.0768489
genz-644282	1.0333	0.248002
plinabulin	0.905291	0.186588
PF-562271	0.625299	0.0811819
cephalomannine	1.04954	0.227842
tanaproget	0.998032	0.0635802
hexachlorophene	0.891569	0.0709758
hexylresorcinol	4.98735	0.0699428
bosutinib	1.12888	0.0720701
ammonium-lactate	4.5302	0.0640635
nemonapride	19.917	0.0698223
cromakalim	3.67719	0.0951174
cyclosporine	2.13239	0.0535914
bafetinib	0.563399	0.0498971
brivaracetam	2.22899	0.133575
VE-822	0.549269	0.1206
pardoprunox	1.75983	0.127478
UNC0631	0.318672	0.0548937
bis(maltolato)oxovanadium(IV)	2.13971	0.0646012
forodesine	6.0451	0.0397822
GSK2830371	41.9977	0.0418089
salvianolic-acid-B	7.39321	0.0431507
LY2606368	2.94824	0.281348
BNC105	2.15092	0.189326
enoximone	48.8134	0.0379485
gidazepam	10.2855	0.0404189
carboxypyridine-disulfide	1.5327	0.0420099
beta-lapachone	0.204988	0.0638667
chidamide	2.99346	0.0769684
cibenzoline	14.1201	0.0386615
verubulin	6.66153	0.291339
metyrapone	21.5084	0.0427635
topotecan	1.56332	0.210221
vindesine	2.68195	0.209193
cyclovalone	0.299089	0.052166
PI3K-IN-2	0.877524	0.0932936
vinflunine	1.65468	0.172459
carboxyamidotriazole	2.18737	0.0496106
gilteritinib	3.07128	0.0528094
etoposide-phosphate	1.79294	0.0500466
hexaminolevulinate	0.891691	0.0655529
idronoxil	1.16031	0.0509688
GS-9973	6.37455	0.0431333
rubitecan	2.46858	0.282993
JTE-607	2.84167	0.0702497
LY3023414	0.4695	0.0986284
erdafitinib	1.81742	0.0618663
elacridar	0.893133	0.0469483
tedizolid-phosphate	0.87397	0.0649503
bentazepam	2.4421	0.0516757
pentostatin	17.0502	0.0387514
tofogliflozin	1.30216	0.0554527
lorlatinib	9.05739	0.0499158
vinblastine	4.6777	0.255166
fenretinide	11.9301	0.0479148
