## Supplementary Tables for "Predicting substrates for orphan Solute Carrier Proteins using multi-omics datasets": Table S13.xlsx

### Sheet: Top predicted drug SLC interact
SLC	Compound	model.pvalue	model.mean.diff	dose.pvalue	dose.rho
SLC35F2	YM-155	1.48347e-17	-1.1063	0	-0.392093
SLC45A3	AZD8330	4.48894e-43	-0.894616	0	1
SLC15A1	maytansinol-isobutyrate	1.65125e-63	0.89142	0	0.437678
SLC15A1	dolastatin-10	4.00507e-38	0.883222	0	0.990121
SLC35F5	vincristine	2.80501e-42	0.865132	0.00208354	-0.149576
SLC44A3	verubulin	2.67167e-43	0.837559	0	0.860653
SLC44A3	vinblastine	2.29265e-33	0.816754	0	0.944739
SLC39A5	YM-155	5.71718e-10	0.814534	0.0289385	-0.106372
SLC35F5	litronesib	8.89687e-75	0.811708	0	0.407784
SLC2A1	taltobulin	6.90149e-20	0.808052	0	0.714025
SLC6A13	SB-743921	2.95414e-27	0.801818	7.91249e-06	0.216063
SLC2A1	maytansinol-isobutyrate	1.49899e-49	0.796541	0	0.441931
SLC34A3	verubulin	2.41576e-40	0.789066	0	0.816965
SLC34A3	maytansinol-isobutyrate	1.21845e-50	0.78839	0	0.795366
LETM1	maytansinol-isobutyrate	1.27761e-48	-0.772496	0	0.462173
SLC41A2	RITA	1.29903e-23	-0.766267	0	0.999801
SLC27A1	exatecan-mesylate	8.04839e-20	0.764861	0.00104881	-0.159157
SLC34A3	dolastatin-10	1.36311e-28	0.764025	0	0.824043
SLC37A2	RITA	1.43938e-21	0.759124	0	0.957045
SLC2A1	dolastatin-10	5.13745e-28	0.758676	0	0.685758
SLC16A4	RITA	4.81406e-23	-0.753841	0	0.960158
SLC35F5	paclitaxel	1.94512e-17	0.746416	0	0.672605
SLC20A1	AZD8330	1.77931e-30	-0.742027	0	1
SLC3A1	RITA	2.0207e-19	-0.738549	0	0.993668
SLC37A1	RITA	5.53128e-22	-0.73736	0	0.999999
SLC35F5	dolastatin-10	3.51635e-29	0.733631	4.25736e-12	0.330642
SLC12A5	AZD8330	1.19525e-30	0.732474	0	0.915179
SLC15A1	vincristine	1.61691e-32	0.730682	0	1
SLC44A3	dolastatin-10	1.52406e-23	0.729982	0	0.906371
SLC7A7	RITA	3.40104e-19	-0.729301	0	0.980222
LETM1	SB-743921	3.2284e-24	-0.72829	0	-0.739451
SLC34A3	exatecan-mesylate	5.22244e-16	0.728245	0	0.431879
SLC44A3	vindesine	4.36316e-25	0.727915	0	0.999383
SLC35F5	maytansinol-isobutyrate	5.7235e-48	0.726979	0	-0.78585
LETM1	dolastatin-10	1.57592e-25	-0.725864	0	0.615467
SLC35F5	cephalomannine	2.273e-08	0.725677	0	0.706581
SLC26A1	RITA	2.6301e-20	-0.724941	0	0.955096
NPC1L1	RITA	8.54102e-20	-0.723239	0	0.972237
SLC29A4	AZD8330	4.36843e-28	0.720573	0	0.873241
LETM1	taltobulin	1.17774e-16	-0.720001	0	0.812867
SLC2A1	vincristine	2.5516e-29	0.718812	0	0.967316
PTCH2	AZD8330	2.58999e-29	0.717381	0	0.937418
SLC23A1	RITA	1.5062e-18	-0.716854	0	0.999937
SLC44A3	vincristine	1.61901e-27	0.715356	0	0.823368
PTCHD4	camptothecin	1.63212e-22	0.711091	6.57135e-06	-0.217942
PTCHD4	idasanutlin	1.28301e-58	-0.708435	0	0.978623
SLC25A19	SN-38	4.67947e-15	-0.70381	0	-0.745594
SLC15A1	verubulin	6.08119e-37	0.701629	0	0.81919
SVOPL	verubulin	1.54348e-36	0.699846	0	0.938504
CLN3	RITA	9.46625e-20	-0.698476	0	1
