## Supplementary Tables for "Predicting substrates for orphan Solute Carrier Proteins using multi-omics datasets": Table S14.xlsx

### Sheet: Matching predictions
Entrez_ID	Ensembl_ID	HGNC_symbol	Gene_type	Knowledge_type	Substrate_remark	Prediction	Substrates_PMID	Coupled_ions	Coupled_ions_PMID	Transport_mechanism	Transport_system_PMID	Subcellular_localization	Subcellular_localization_PMID
84975	ENSG00000182544	MFSD5 (SLC61A1)	SLC	Known	Cloning of HsMOT2 in yeast show molybdate (MoO42-) transport		21464289	Unknown		Unknown		Unknown
201266	ENSG00000133195	SLC39A11	SLC	Known	Zn2+	Metal cation;Transition element cation;Zinc(2+)	38285610	Unknown		Unknown		Nucleus; Golgi	35898402, 24089422
55858	ENSG00000134851	TMEM165 (SLC64A1)	SLC	Known	proton-activated lysosomal Ca2+ importer (proton transport is broken)	Metal cation;Alkaline earth cation;Divalent metal cation;Transition element cation	38354239	H+	23569283	Unknown		Golgi; Lysosome	31351090, 38354239
92014	ENSG00000122696	SLC25A51	SLC	Known	NAD+		32906142	Unknown		Unknown		Mitochondria	32906142
147407	ENSG00000141437	SLC25A52	SLC	Known	NAD		32906142	Unknown		Unknown		Mitochondria	32906142
55972	ENSG00000075303	SLC25A40	SLC	Known	redundant mitochondrial GSH import	Steroid	34707288	Unknown		Unknown		Mitochondria	34707288
151295	ENSG00000213901	SLC23A3	SLC	Known	Hypoxanthine		35094660	Na+	35094660	Symporter	35094660	Plasma membrane	35094660
55974	ENSG00000169241	SLC50A1	SLC	Known	Weak efflux of glucose when expressed in oocyte		21107422	Unknown		Symporter	21107422	Golgi; Plasma membrane	21107422, 23506865
56172	ENSG00000154122	ANKH (SLC62A1)	SLC	Known	ATP; citrate	Metal cation;Divalent metal cation	32639996	Unknown		Symporter	32639996	Plasma membrane	32639996
124565	ENSG00000157637	SLC38A10	SLC	Known	L-glutamine; l-alanine; l-glutamate; d-aspartate; l-serine	Elemental halogen	28593130	Unknown		Unknown		Unknown
64747	ENSG00000118855	MFSD1	SLC	Known	Complex with GLMP to transport cationic and neutral dipeptides (Lys-Ala, Ala-Lys, His-Ser, Leu-Ala, His-Glu, Arg- Ala, Arg-Pro, Lys-Pro, Pro-Arg, Lys-Val, and L-anserine)	Metal cation	[Preprints: https://doi.org/10.1101/2023.12.15.570541]	None	[Preprints: https://doi.org/10.1101/2023.12.15.570541]	Uniporter	[Preprints: https://doi.org/10.1101/2023.12.15.570541]	Lysosome; Plasma membrane	31661432, 27981419, [Preprints: https://doi.org/10.1101/2023.12.15.570541]
387775	ENSG00000184999	SLC22A10	SLC	Known	Pseudogene, transport Estradiol-17Œ≤-glucuronide in great ape, rendered non-functional in human via 220P mutation	Metal cation	37609337	Unknown		Unknown		Plasma membrane (in great apes; if in human, P220L mutation)	37609337
145389	ENSG00000139974	SLC38A6	SLC	Known	Glutamine; glutamate		33503881	Unknown		Unknown		Intracellular membranes; Plasma membrane	24752331, 33503881
9120	ENSG00000108932	SLC16A6	SLC	Known	Taurine	L-alpha-amino acid	35257743	Unknown		Unknown		Plasma membrane	20392797
83985	ENSG00000169682	SPNS1 (SLC63A1)	SLC	Known	Lysophosphatidylcholine (LPC); lysophosphatidylethanolamine (LPE); lysophosphatidylglycerol (LPG)		36161949	H+	36161949	Symporter	36161949	Lysosome	36161949
84925	ENSG00000138463	SLC49A4 (DIRC2)	SLC	Known	Pyridoxine (vitamin B6)		36456177	H+	36456177	Symporter	36456177	Lysosome	36456177
55356	ENSG00000163393	SLC22A15	SLC	Known	ergothioneine, carnitine, carnosine, gabapentin, MPP+¬†, thiamine, and cimetidine		33124720	Na+	33124720	Unknown		Plasma membrane	33124720
51629	ENSG00000013306	SLC25A39	SLC	Known	Glutathione		34707288	Unknown		Unknown		Mitochondria	11139402
153328	ENSG00000145832	SLC25A48	SLC	Known	Choline		38260464	Unknown		Unknown		Mitochondria	38260464
340146	ENSG00000182747	SLC35D3	SLC	Known	UDP-glucose		34269178	Unknown		Unknown		Endosome; ER; Synaptic Vesicles	24550737, 34269178
126321	ENSG00000161091	MFSD12 (SLC59B1)	SLC	Known	Cysteine		33208952	Unknown		Unknown		Lysosome	33208952
201232	ENSG00000174327	SLC16A13	SLC	Known	Lactate		34211098	Unknown		Unknown		Golgi; Plasma membrane	24390345, 34211098
57864	ENSG00000119457	SLC46A2	SLC	Known	cGAMP		34235268	Unknown		Unknown		Lysosome; Plasma membrane	28539433
29988	ENSG00000136856	SLC2A8	SLC	Known	Trehalose		27922102	Unknown		Unknown		Lysosome; Plasma membrane	16262729, 27922102
9016	ENSG00000102078	SLC25A14	SLC	Known	PO43-; SO32-; oxalate; malonate; maleate; malate; citramalate; asparatate; succinate; tartrate; glutamate; citrate; aconitate; isocitrate	Nucleobase-containing	31356773	SO42-; S2O32-	31356773	Antiporter; Uniporter	31356773	Mitochondria	31356773
388662	ENSG00000197106	SLC6A17	SLC	Known	Glutamine	Metal cation;Sodium(+);Alkali metal cation;L-alpha-amino acid	37440432	Unknown		Unknown		Vesicles	37440432
56996	ENSG00000146828	SLC12A9	SLC	Known	ammonium (NH4+) (Pre-print)	Metal cation	37292735	Cl-	37292735	Symporter	37292735	Lysosome	37292735
9389	ENSG00000144671	SLC22A14	SLC	Known	Riboflavin	Metal cation;Sodium(+);Alkali metal cation;Carboxylic acid	33882315	Unknown		Unknown		Mitochondria	33882315
