## Supplementary material for "Predicting substrates for orphan Solute Carrier Proteins using multi-omics datasets": Code for plotting results: SLC6A6 (example plot).csv

metabolite	ps	padj
2-aminoadipate	-0.335148620299309	0.32233672085348
3-phosphoglycerate	-0.000430463681542869	0.0819848764092321
alpha-glycerophosphate	-0.648511377273781	0.196633819806274
4-pyridoxate	-0.689812766255078	0.593223760940416
aconitate	-0.0798166804913498	0.104974500315165
adenine	-1.16466055596782	0.813091025091032
adipate	-0.621773342752569	0.558045557640069
alpha-ketoglutarate	0.687307265604867	0.0357625563501545
AMP	-0.261622369364935	0.0327623118286459
citrate	0.284796211199228	0.0735872219078046
isocitrate	0.151511390397483	0.123605220875898
CMP	-0.890308171001354	0.474664556466513
cystathionine	0.624021876619422	0.00620834344557469
cytidine	-1.30427283942902	0.964110468675056
dCMP	-0.663357547241629	0.19904507224987
DHAP/glyceraldehyde 3P	0.462927587321586	0.0106596190442821
erythrose-4-phosphate	0.331426094654279	0.26113362954389
F1P/F6P/G1P/G6P	-0.151361666339284	0.0921190424145237
hexoses (HILIC neg)	-0.68686656727101	0.204331355913013
fumarate/maleate/alpha-ketoisovalerate	-0.121275331113292	0.344924141341888
glucuronate	0.374309300923883	0.0106596190442821
glutathione oxidized	0.932192855588886	0.000736970224437891
glutathione reduced	1.11499013419818	0.00161383042379222
GMP	-0.902624452087591	0.583863580181058
guanosine	-1.02608198511316	0.713498548748766
hippurate	-0.927250521658396	0.559514113989537
hypoxanthine	-0.990869540523397	0.786170490114173
inosine	-1.18038690797477	0.848420145689917
kynurenine	1.0106140759121	0.177860993448642
lactate	0.175144902475012	0.0227038784327545
lactose	-0.860435411831075	0.401252934567146
malate	-0.316600642412671	0.5258791498192
NAD	1.44246675989579	0.00488530195701497
NADP	0.815394354240391	0.0106596190442821
oxalate	-0.459926549334631	0.0754222008493056
pantothenate	0.0191502436831206	0.196373010112344
PEP	-0.731366634107446	0.684108905857191
ribose-5-P/ribulose5-P	-0.254923705584569	0.138700361073212
sorbitol	0.368247448847282	0.000487858791247924
succinate/methylmalonate	-0.777698692708801	0.55476798180345
sucrose	-0.37927902607915	0.344924141341888
thymine	1.09238968838765	0.131518067938293
UMP	-0.560813068026897	0.146860033449565
UDP-galactose/UDP-glucose	0.981225285896008	0.0339167057611179
uracil	-1.16777448990618	0.691415487666209
urate	-0.880964788069812	0.537858205974311
uridine	-0.20397884768089	0.5258791498192
xanthine	-0.622695291396094	0.146860033449565
taurocholate	-0.167293464726452	0.56556806185317
glycodeoxycholate/glycochenodeoxycholate	-0.572438257152488	0.284563965496169
taurodeoxycholate/taurochenodeoxycholate	-0.676754976416693	0.388387155434304
phosphocreatine	0.0306316335037311	0.0113274652076885
3-methyladipate/pimelate	0.355374990058169	0.030530694694071
6-phosphogluconate	-0.916892766913311	0.741130860031908
alpha-hydroxybutyrate	0.027209062471857	0.0129488578598869
2-hydroxyglutarate	-0.488957343243137	0.364115670993325
inositol	1.01487277772407	0.0511084372944717
malondialdehyde	-0.7303856414306	0.653648857292318
glycine	3.70811278285042	0.000349526680159693
alanine	-0.975077303893834	0.741130860031908
serine	-0.802968312149864	0.542580313620109
threonine	-1.20728295572614	0.833319961937346
methionine	-0.774317483476119	0.271524194940139
aspartate	0.687925750917238	0.146860033449565
glutamate	-0.599091302654755	0.290741115608704
asparagine	-0.495062612614207	0.591971900186125
glutamine	0.308123034138768	0.0745800270103417
histidine	-0.892727807938931	0.390667274417948
arginine	0.104171294468883	0.0599659123961196
lysine	-0.49663369802715	0.0999506986221184
valine	-0.920206160840385	0.5258791498192
leucine	-0.552164278550199	0.125089933852692
isoleucine	-0.497689379837597	0.114313578272283
phenylalanine	-0.754692067264349	0.271524194940139
tyrosine	-0.684907190135763	0.204331355913013
tryptophan	-0.999633349788084	0.591023567359931
proline	-1.36009307624269	0.977723719419193
cis/trans-hydroxyproline	-0.328759084714132	0.364115670993325
ornithine	-1.19289076832243	0.864944262525371
citrulline	-0.247457837890547	0.204331355913013
taurine	7.86458859334193	1.00371841847172e-46
5-HIAA	0.617752792603784	0.0511084372944717
serotonin	1.45853828354444	0.0700889035588006
GABA	-0.137234815405943	0.138700361073212
acetylglycine	-0.00299655135164756	0.0357625563501545
dimethylglycine	-0.669901891094255	0.276759278534443
homocysteine	0.839324546998676	0.146860033449565
SDMA/ADMA	-0.816805891324379	0.388399514573488
NMMA	-0.694697453093267	0.213242776515718
allantoin	-0.763772740071792	0.302269431572104
anthranilic acid	-1.120896759017	0.848420145689917
kynurenic acid	-0.925213085272624	0.412568995798455
5-adenosylhomocysteine	-0.892401270735176	0.593223760940416
carnosine	-1.12826234901545	0.632862527188808
N-carbamoyl-beta-alanine	-0.0255900204108776	0.0634261367098179
thiamine	-0.616202141313962	0.196003104162248
niacinamide	-1.05784440893184	0.749917957027826
betaine	-0.367759524775967	0.284563965496169
choline	-0.926963604583785	0.749917957027826
alpha-glycerophosphocholine	0.162507866968746	0.276759278534443
acetylcholine	1.29648334543557	0.0258476783190493
creatine	-0.801003049037163	0.635856962957819
creatinine	-1.26726462620883	0.841917477061037
thyroxine	-0.922973458676135	0.523461860605481
trimethylamine-N-oxide	-0.252320110421166	0.0708505859844503
hexoses (HILIC pos)	-0.936651932209552	0.523461860605481
adenosine	-0.10494828442071	0.170858137482691
thymidine	-0.892415389003183	0.740919701680334
xanthosine	0.023132294029072	0.0511084372944717
2-deoxyadenosine	-0.659592745626128	0.604466717901443
2-deoxycytidine	-0.132316303982814	0.114313578272283
cAMP	-1.16080694463295	0.801356197492952
cotinine	-1.09909255298981	0.741130860031908
pipecolic acid	-0.502984986153494	0.632862527188808
pyroglutamic acid	-0.469130392854336	0.104974500315165
1-methylnicotinamide	0.297936821922611	6.9373874402952e-06
butyrobetaine	-0.757627602311616	0.570119413758914
putrescine	0.219380967169444	0.161219414172729
methionine sulfoxide	-0.65221478524376	0.204331355913013
carnitine	-0.886046436901057	0.531001781712249
acetylcarnitine	-1.16734070130583	0.864944262525371
propionylcarnitine	-0.904630152654681	0.749917957027826
malonylcarnitine	-0.448715849353425	0.318222456881936
butyrylcarnitine/isobutyrylcarnitine	0.862501510123473	0.0700889035588006
valerylcarnitine/isovalerylcarnitine/2-methylbutyroylcarnitine	0.10833528046549	0.318222456881936
hexanoylcarnitine	-0.358981667414511	0.364115670993325
heptanoylcarnitine	0.777749382826845	0.0597364375424656
lauroylcarnitine	1.1993521364529	0.0129488578598869
myristoylcarnitine	1.49370385123352	0.0055645133360386
palmitoylcarnitine	0.700063638100042	0.0700889035588006
stearoylcarnitine	0.439165224216764	0.177860993448642
oleylcarnitine	0.261529929158563	0.241236970747629
arachidonyl_carnitine	-0.330952052384242	0.0700889035588006
sarcosine	0.475109644269019	0.114977689661258
beta-alanine	8.08250421954182	1.22294454924521e-36
anserine	-1.13752899342302	0.713576639750515
C14:0 LPC	0.0333889944970017	0.0735872219078046
C16:1 LPC	0.0802130779468315	0.305071990070503
C16:0 LPC	-0.110678279068308	0.311326365912008
C18:2 LPC	0.880071726483595	0.0457098059245439
C18:1 LPC	-0.933062825557404	0.587899178165291
C18:0 LPC	0.576054165399666	0.146860033449565
C20:4 LPC	-0.449364947981774	0.388387155434304
C20:3 LPC	0.39341015123436	0.141110107029902
C22:6 LPC	-0.917773348509721	0.632862527188808
C16:0 LPE	-0.590213933069178	0.392495336751645
C18:1 LPE	-0.708349804755241	0.507060649142971
C18:0 LPE	-0.981636720645829	0.749917957027826
C20:4 LPE	-1.26624468318275	0.854504906329144
C22:6 LPE	-0.754032782049411	0.56350906026247
C32:2 PC	-1.11126896457607	0.841917477061037
C32:1 PC	-0.404717577108356	0.260951171739289
C32:0 PC	-1.32368209196327	0.977723719419193
C34:4 PC	0.727970523195566	0.0599659123961196
C34:3 PC	-0.269379745273308	0.587899178165291
C34:2 PC	-0.407029243158964	0.481519404747779
C34:1 PC	-0.28593521937764	0.114977689661258
C36:4 PC-A	-0.314429663110058	0.152471689515628
C36:4 PC-B	0.147640478128795	0.0129488578598869
C36:3 PC	-0.285555930167304	0.276565757419856
C36:2 PC	-0.853051277852518	0.673466877868716
C36:1 PC	-1.00943962717633	0.749285190641881
C38:6 PC	-0.434471925171715	0.160933521679936
C38:5 PC	-0.423453150872441	0.146860033449565
C38:4 PC	-0.263420453953406	0.0700889035588006
C38:2 PC	-0.308517898150752	0.530613425181236
C40:6 PC	-0.245026093315933	0.0700889035588006
C14:0 SM	-0.329649149031483	0.344905882448659
C16:1 SM	-1.0025422516824	0.744452680658491
C16:0 SM	-1.19157894314619	0.914184516048067
C18:2 SM	-0.484960221514515	0.236776450233644
C18:1 SM	-1.16493929977508	0.832659521885386
C18:0 SM	-0.0148263482982175	0.204331355913013
C22:1 SM	-0.153412564470773	0.138700361073212
C22:0 SM	-0.656454962269553	0.587899178165291
C24:1 SM	0.926527476439731	0.0113274652076885
C24:0 SM	0.434950331562934	0.0695346710764298
C34:2 DAG	-0.521904179272581	0.302269431572104
C34:1 DAG	-0.763590053660395	0.560516743150932
C36:2 DAG	-0.901048203716077	0.684108905857191
C36:1 DAG	-0.697151591025044	0.364115670993325
C14:0 CE	-0.956230526618452	0.749917957027826
C16:1 CE	-0.80962769379662	0.344386844603357
C16:0 CE	-0.706757625214982	0.247968383743486
C18:3 CE	-0.557202652005059	0.161219414172729
C18:2 CE	-0.668335054437745	0.193438865649527
C18:1 CE	-0.615664338558293	0.161219414172729
C18:0 CE	-0.311384738059537	0.152246987224699
C20:5 CE	-0.608657345076279	0.144856499623932
C20:4 CE	-0.666279267292233	0.174816686601771
C20:3 CE	-0.68760942110337	0.217099695234763
C22:6 CE	-0.250960258903928	0.0357625563501545
C46:2 TAG	-0.411449948268539	0.168655848114351
C46:1 TAG	-0.495705511475957	0.201627240688256
C46:0 TAG	-0.828453779057843	0.494334853798871
C48:3 TAG	-1.24574776865466	0.959360739035851
C48:2 TAG	-0.910018414181856	0.644597608186721
C48:1 TAG	-0.695678764623229	0.481519404747779
C48:0 TAG	-0.786749660394191	0.591275666436541
C50:3 TAG	-1.03503534185799	0.749917957027826
C50:2 TAG	-1.07676045143938	0.840689197308825
C50:1 TAG	-1.05611439793888	0.784792107786302
C50:0 TAG	-1.15529494495183	0.833319961937346
C52:5 TAG	-0.54639968911568	0.213242776515718
C52:4 TAG	-0.65045516570487	0.389555227167568
C52:3 TAG	-1.09067312992473	0.839655660028283
C52:2 TAG	-1.05125630486954	0.786170490114173
C52:1 TAG	-1.15986899690197	0.839655660028283
C54:7 TAG	-1.05374431319525	0.684108905857191
C54:6 TAG	-0.417806919813196	0.174816686601771
C54:5 TAG	-0.664883649064908	0.364115670993325
C54:4 TAG	-0.949321252575155	0.658255844052188
C54:3 TAG	-0.729664627891277	0.56350906026247
C54:2 TAG	-0.850112407981838	0.54944227211325
C54:1 TAG	-1.00195114071795	0.654255208547708
C56:8 TAG	-0.931792539094289	0.55476798180345
C56:7 TAG	-0.682386143153532	0.344905882448659
C56:6 TAG	-0.821000930917164	0.450822907536041
C56:5 TAG	-0.973267145882944	0.593223760940416
C56:4 TAG	-1.07377410954019	0.740919701680334
C56:3 TAG	-0.809751005689805	0.55476798180345
C56:2 TAG	-0.983093789856135	0.644597608186721
C58:8 TAG	-1.12409675458168	0.749917957027826
C58:7 TAG	-1.12145943759015	0.77378920475455
C58:6 TAG	-1.15026438412321	0.76132005221504
