## Supplementary material for "Predicting substrates for orphan Solute Carrier Proteins using multi-omics datasets": Code for plotting results: SLC6A8 (example plot).csv

metabolite	ps	padj
2-aminoadipate	-1.18833319942772	0.901832434717346
3-phosphoglycerate	2.02596941395599	3.79809762961634e-09
alpha-glycerophosphate	0.784433838859369	2.73241109589365e-06
4-pyridoxate	3.3080760496845	2.15614388669456e-07
aconitate	2.38553247110405	5.4232728294325e-11
adenine	0.856321861739993	0.000328985275547548
adipate	2.90073368159137	2.47517205365446e-06
alpha-ketoglutarate	2.59936286041276	6.94328089050556e-08
AMP	1.40464393561052	5.81575366945221e-14
citrate	2.67613774695465	2.14029822845931e-09
isocitrate	2.74238599179324	6.83083504022214e-09
CMP	1.76569233739737	7.34262090766624e-14
cystathionine	-0.913207856815246	0.443753328707278
cytidine	0.322104773062364	0.000172678296203055
dCMP	1.92803106817111	1.8698888714805e-16
DHAP/glyceraldehyde 3P	1.85745855478768	3.21146126194145e-09
erythrose-4-phosphate	1.7494047386102	0.00530989479800116
F1P/F6P/G1P/G6P	2.02817755015509	1.90398977956777e-10
hexoses (HILIC neg)	1.14786987823327	2.40547342684285e-10
fumarate/maleate/alpha-ketoisovalerate	-0.0176510001032807	0.187074220937787
glucuronate	0.265822822466146	0.00221808772262707
glutathione oxidized	0.95124834094956	3.32593504883511e-05
glutathione reduced	0.793976916891741	0.000774118354884997
GMP	1.78907093894985	4.76652566413415e-10
guanosine	-1.03232532829222	0.648856830587986
hippurate	1.03931596795737	5.9618821403849e-07
hypoxanthine	3.09209689920063	5.79099604882546e-09
inosine	0.136317711010637	0.0445795451280858
kynurenine	-0.757543558452349	0.705904474636941
lactate	1.4120025124971	9.56288401022099e-08
lactose	0.792348300245925	7.61642172106809e-08
malate	-0.582370810913497	0.520792337793863
NAD	0.390532825315124	0.0286277492654571
NADP	0.266103038001179	0.0163124557523612
oxalate	2.13579905035863	1.057724549783e-20
pantothenate	-0.230097006464741	0.18571986856916
PEP	1.225129585912	0.012534916862477
ribose-5-P/ribulose5-P	2.61327637895573	1.05521120759408e-13
sorbitol	0.80591809466195	7.05684230927927e-08
succinate/methylmalonate	1.19051700710848	6.03589946668776e-05
sucrose	0.315738833145608	0.0289685891580637
thymine	3.60352136649548	2.87422732283109e-05
UMP	1.71550587779994	1.00161406027776e-15
UDP-galactose/UDP-glucose	-0.00235401342872423	0.112393497458566
uracil	1.07322940128582	3.0756476586354e-09
urate	1.01438791994693	3.8137003629193e-06
uridine	2.3510075682685	0.00272689423513931
xanthine	1.47072508141144	2.32580854941995e-14
taurocholate	-0.0901189481330675	0.410252770786509
glycodeoxycholate/glycochenodeoxycholate	1.20387409011084	2.02954876877074e-06
taurodeoxycholate/taurochenodeoxycholate	1.72583719847051	2.80532037697079e-07
phosphocreatine	6.34393263436923	5.34987841406913e-102
3-methyladipate/pimelate	2.26699183305842	9.80473110377738e-10
6-phosphogluconate	0.523102797424152	0.0613380708582421
alpha-hydroxybutyrate	2.40866467492241	5.84651119175266e-19
2-hydroxyglutarate	-0.714343848410025	0.385160523729632
inositol	-0.906457023611534	0.715463175009778
malondialdehyde	-0.96692850921795	0.741699816704071
glycine	-0.0815784240098856	0.339295927537828
alanine	0.731129171345753	0.00483968250076766
serine	0.424033634725861	0.0144996820868994
threonine	1.09234781458535	2.59256351535677e-05
methionine	1.33209241044136	2.29395015924083e-13
aspartate	-1.2936751416572	0.978812430453343
glutamate	0.517546222778967	0.000349650117374775
asparagine	-0.971443611956355	0.788064647598409
glutamine	1.06157531526696	0.000744533030609063
histidine	1.12918966149552	1.3137138517226e-10
arginine	0.620420857077175	0.000600583760748182
lysine	1.22048751799559	6.63375744092063e-12
valine	1.1233382047558	2.7508720390539e-08
leucine	1.27968559649852	1.11819102755233e-12
isoleucine	1.39359717885174	7.08074633946851e-13
phenylalanine	1.40588789513571	1.08981349817066e-12
tyrosine	1.39644724483212	1.01366843015696e-12
tryptophan	1.16891745861465	1.8393947432883e-08
proline	-0.329636911970296	0.311369711997822
cis/trans-hydroxyproline	0.26941481380927	0.0522876377784746
ornithine	-0.307075950574744	0.306846929629798
citrulline	-0.773901553954904	0.40437519300144
taurine	0.473508705054182	0.012534916862477
5-HIAA	1.91194356476457	1.39594687742283e-05
serotonin	0.0655667062776602	0.24970968443407
GABA	-1.2292860344016	0.901199360511621
acetylglycine	2.69660540837332	3.97621823645051e-18
dimethylglycine	1.12269759365216	1.46774762049714e-07
homocysteine	1.33166075937836	0.0184812506948675
SDMA/ADMA	1.10049315072557	5.9908219184112e-08
NMMA	1.43629772789725	3.90152675691843e-12
allantoin	1.28024089790668	2.55773748068046e-10
anthranilic acid	-0.33171154129976	0.280079676131036
kynurenic acid	1.56198253695635	1.47002250926976e-13
5-adenosylhomocysteine	0.253157888138369	0.00825546535107149
carnosine	1.07447178460164	1.19380043701111e-09
N-carbamoyl-beta-alanine	-1.31069795872523	0.990073562310032
thiamine	1.45481406981436	5.87138102081145e-11
niacinamide	0.989965228686052	0.00172480862452299
betaine	-0.55758204835397	0.280079676131036
choline	2.3813436949374	1.01826524263513e-05
alpha-glycerophosphocholine	0.380582014586404	0.1045623981954
acetylcholine	0.273722833165909	0.0806728848451695
creatine	8.90263611056348	3.42687321578937e-107
creatinine	3.87761748208957	3.03240772157817e-43
thyroxine	1.28280381546165	6.77290580089734e-09
trimethylamine-N-oxide	2.20660330872368	1.02851158763181e-14
hexoses (HILIC pos)	0.874831916624408	1.25646241145867e-06
adenosine	0.152643988304295	0.0288171289387005
thymidine	-0.123058887872336	0.198161084614567
xanthosine	0.797469880805013	3.68023362146428e-05
2-deoxyadenosine	-1.06556360995019	0.804593627804294
2-deoxycytidine	-0.214564928340783	0.052509884062419
cAMP	2.79381812207284	1.74800669687138e-08
cotinine	2.65982891505398	1.37932755116693e-11
pipecolic acid	1.89997891993779	0.00840387833621177
pyroglutamic acid	1.63934947369104	9.48873119032287e-14
1-methylnicotinamide	0.73423346134848	3.04304185688588e-11
butyrobetaine	0.924785000418203	0.000376330847322756
putrescine	-0.504539012799073	0.349896250449733
methionine sulfoxide	1.23624814940532	9.80473110377738e-10
carnitine	1.61001536843471	1.62379349065386e-09
acetylcarnitine	1.31198881342091	4.91365181545752e-05
propionylcarnitine	1.06915795542392	0.00848775114747525
malonylcarnitine	1.12721252316678	4.12448313158849e-05
butyrylcarnitine/isobutyrylcarnitine	-0.911018638491733	0.683205121660143
valerylcarnitine/isovalerylcarnitine/2-methylbutyroylcarnitine	0.652586823506924	0.070809761163941
hexanoylcarnitine	-0.423390703865829	0.280079676131036
heptanoylcarnitine	2.79253933280587	4.75009387123369e-07
lauroylcarnitine	-0.517763115866722	0.368542809977828
myristoylcarnitine	-0.261948513187299	0.220602623764899
palmitoylcarnitine	0.816478302289958	0.0122837610980652
stearoylcarnitine	0.611611704949208	0.0554438376530605
oleylcarnitine	-0.777796480545792	0.67020824589633
arachidonyl_carnitine	1.91669787332162	2.64512159880348e-15
sarcosine	0.409748949265821	0.046676745703228
beta-alanine	0.266449461775291	0.0505353059191541
anserine	0.875626184558538	6.34587303609434e-06
C14:0 LPC	1.43792172901312	2.86345381392952e-06
C16:1 LPC	-1.29015106289226	0.924932616171209
C16:0 LPC	0.246238867646256	0.0875481941627096
C18:2 LPC	1.87428576754463	0.00011796468458148
C18:1 LPC	1.74136272042977	2.11605047287539e-08
C18:0 LPC	-0.345536432658588	0.352255388911197
C20:4 LPC	0.535854996536901	0.0129552385644573
C20:3 LPC	1.00254035706288	0.00781245338845402
C22:6 LPC	1.31090020044865	3.33950650227457e-05
C16:0 LPE	1.21854589173819	3.80268290793407e-05
C18:1 LPE	1.21440385477276	6.05373947752937e-05
C18:0 LPE	-0.372307080234056	0.297438097390197
C20:4 LPE	1.65755888729261	2.36691301409387e-06
C22:6 LPE	2.05367597310697	1.01063995580769e-06
C32:2 PC	3.00401170050889	4.64964141557166e-07
C32:1 PC	-1.3175554991232	0.978812430453343
C32:0 PC	0.82561405693805	5.22408380672416e-05
C34:4 PC	-0.254717832417176	0.187074220937787
C34:3 PC	-0.508118801640435	0.58235024584646
C34:2 PC	-0.177503108122678	0.242499867544428
C34:1 PC	0.984899544308541	2.73241109589365e-06
C36:4 PC-A	2.47150387131223	6.52915757572526e-13
C36:4 PC-B	2.58403033341805	7.87558205691532e-18
C36:3 PC	3.3419154272327	6.63375744092063e-12
C36:2 PC	0.848244350622032	0.0053048690497595
C36:1 PC	1.47527876997439	5.22408380672416e-05
C38:6 PC	2.32140976559094	2.10367342823175e-15
C38:5 PC	2.65823022195988	5.70184505735681e-19
C38:4 PC	2.95382892381797	1.42211368186267e-23
C38:2 PC	1.88421321357421	0.00367150825078329
C40:6 PC	2.23564613282371	1.25492204394088e-16
C14:0 SM	-1.33748666023109	0.964856331535148
C16:1 SM	1.91346318367165	7.0948622371548e-06
C16:0 SM	2.31464866631992	3.05468272293268e-07
C18:2 SM	1.60832472967958	1.12631190809963e-07
C18:1 SM	-0.553138016288168	0.280079676131036
C18:0 SM	0.737110020164786	0.00855050812765209
C22:1 SM	2.86631697096758	7.25515886920202e-13
C22:0 SM	0.837921074980792	0.0142977401425305
C24:1 SM	0.696620389342378	0.00373100103369568
C24:0 SM	1.05333716042809	0.00105987223746658
C34:2 DAG	1.17274725310566	8.90503245281689e-06
C34:1 DAG	-0.526197544961848	0.251977264512495
C36:2 DAG	1.1377611797483	0.00212073938170332
C36:1 DAG	1.20193590464128	4.7905661277778e-07
C14:0 CE	1.72530085839989	0.000201574663410605
C16:1 CE	2.16166619855404	6.4756514763705e-20
C16:0 CE	2.01357079001082	3.97621823645051e-18
C18:3 CE	1.8152921653038	3.43153172005466e-15
C18:2 CE	1.71229531314343	5.28898647087377e-17
C18:1 CE	2.24258283564275	2.16112983257183e-22
C18:0 CE	2.33101141525766	3.65889007885312e-12
C20:5 CE	1.91978860502699	1.66291479986105e-21
C20:4 CE	1.94662196270745	1.66291479986105e-21
C20:3 CE	1.40390940782021	2.03813730390648e-12
C22:6 CE	1.67118923086699	1.94946453886438e-15
C46:2 TAG	0.445850781958125	0.000376330847322756
C46:1 TAG	-0.0243783086878702	0.00643918593344303
C46:0 TAG	0.894345814498081	2.47517205365446e-06
C48:3 TAG	-1.27074988241339	0.979284847723654
C48:2 TAG	-1.17222664308915	0.907500193547057
C48:1 TAG	-0.344683879742922	0.102591736913658
C48:0 TAG	-0.51991329838388	0.269404080826324
C50:3 TAG	-1.16456531747254	0.86109126710788
C50:2 TAG	-1.15313854699695	0.927814552259337
C50:1 TAG	-0.474554850965661	0.198275827125208
C50:0 TAG	0.398496530592185	0.00474267981030276
C52:5 TAG	1.86932879392217	2.59771077734842e-12
C52:4 TAG	1.20968376120285	4.45564314714854e-06
C52:3 TAG	-1.06914220207569	0.804593627804294
C52:2 TAG	-0.588638855435455	0.259259853190257
C52:1 TAG	0.326345438745488	0.00353133184890016
C54:7 TAG	2.2326759742063	7.08074633946851e-13
C54:6 TAG	2.24929129155024	7.53672066197252e-13
C54:5 TAG	1.9270678789491	1.02463000801942e-10
C54:4 TAG	1.4625462243795	3.05468272293268e-07
C54:3 TAG	-0.701680831634448	0.411256094843302
C54:2 TAG	0.430015525056855	0.00105029463049039
C54:1 TAG	1.09022585706451	4.68196843199642e-06
C56:8 TAG	2.51602278620631	2.55495452140302e-19
C56:7 TAG	2.66603829949719	1.88407013300337e-16
C56:6 TAG	2.49315832035175	1.88407013300337e-16
C56:5 TAG	2.44479639416996	5.11906362830065e-17
C56:4 TAG	1.88074488390311	4.18339470688707e-12
C56:3 TAG	0.753622023923336	0.000489735737983478
C56:2 TAG	1.07071911628202	3.8137003629193e-06
C58:8 TAG	2.66684459037796	2.83445900696245e-17
C58:7 TAG	2.73950314129568	7.46979464355991e-15
C58:6 TAG	2.52778331613397	3.63759739875312e-17
