## Supplementary material for "Predicting substrates for orphan Solute Carrier Proteins using multi-omics datasets": Code for plotting results: Correlation analysis benchmark report (new).csv

Data	Type	Mean
NCI60	Known	0.330710165486739
NCI60	Simulated	0.269534933136923
NCI60	Simulated	0.16906242577945
NCI60	Simulated	0.270369856504298
NCI60	Simulated	0.132063852643046
NCI60	Simulated	0.238634284875124
NCI60	Simulated	0.177681400881004
NCI60	Simulated	0.182073441029555
NCI60	Simulated	0.0470103094554958
NCI60	Simulated	0.229109986104413
NCI60	Simulated	0.168890620776794
NCI60	Simulated	0.206851066568368
NCI60	Simulated	0.149080390005185
NCI60	Simulated	0.154503145899193
NCI60	Simulated	0.204664961235299
NCI60	Simulated	0.129493582788713
NCI60	Simulated	0.140047478497375
NCI60	Simulated	0.164008428879641
NCI60	Simulated	0.253147588364463
NCI60	Simulated	0.185106646836502
NCI60	Simulated	0.0433790019412598
NCI60	Simulated	0.107472840922037
NCI60	Simulated	0.220529565810263
NCI60	Simulated	0.249094824373489
NCI60	Simulated	0.226719963263235
NCI60	Simulated	0.134377343771765
NCI60	Simulated	0.170357109071899
NCI60	Simulated	0.13017556815661
NCI60	Simulated	0.191780062649122
NCI60	Simulated	0.218695279867997
NCI60	Simulated	0.254714044702069
NCI60	Simulated	0.129824364075683
NCI60	Simulated	-0.000906218972513066
NCI60	Simulated	0.21306455695299
NCI60	Simulated	0.191849735795824
NCI60	Simulated	0.0968727438871094
NCI60	Simulated	0.155926157294519
NCI60	Simulated	0.0821176274769107
NCI60	Simulated	0.183624713552723
NCI60	Simulated	0.18378257026398
NCI60	Simulated	0.175518391939842
NCI60	Simulated	0.0989753909599014
NCI60	Simulated	0.115533958914851
NCI60	Simulated	0.164941543808987
NCI60	Simulated	0.187252807575507
NCI60	Simulated	0.213992471396129
NCI60	Simulated	0.173624497480259
NCI60	Simulated	0.208057052661832
NCI60	Simulated	0.307191101900672
NCI60	Simulated	0.0773640138401312
NCI60	Simulated	0.121028985115504
NCI60	Simulated	0.183177647923636
NCI60	Simulated	0.141580472338536
NCI60	Simulated	0.0657063568397417
NCI60	Simulated	0.118734060723909
NCI60	Simulated	0.190001956043355
NCI60	Simulated	0.142963375009543
NCI60	Simulated	0.189192747538127
NCI60	Simulated	0.126804141621281
NCI60	Simulated	0.140443617336718
NCI60	Simulated	0.177230242902947
NCI60	Simulated	0.0651372036529963
NCI60	Simulated	0.189624636704872
NCI60	Simulated	0.205860145898928
NCI60	Simulated	0.153466209084766
NCI60	Simulated	0.175616614866068
NCI60	Simulated	0.177509862109674
NCI60	Simulated	0.194968158710967
NCI60	Simulated	0.20969679719412
NCI60	Simulated	0.255530268326307
NCI60	Simulated	0.0763146730872116
NCI60	Simulated	0.12059976699268
NCI60	Simulated	0.175038892525302
NCI60	Simulated	0.121657740801611
NCI60	Simulated	0.232398600845183
NCI60	Simulated	0.16745496610532
NCI60	Simulated	0.164274689095115
NCI60	Simulated	0.104449972353159
NCI60	Simulated	0.234604700924172
NCI60	Simulated	0.160860470252314
NCI60	Simulated	0.163396980154535
NCI60	Simulated	0.214155474973749
NCI60	Simulated	0.130129128309619
NCI60	Simulated	0.203939235412698
NCI60	Simulated	0.174561973809988
NCI60	Simulated	0.108383895308638
NCI60	Simulated	0.161115912070155
NCI60	Simulated	0.118005152926948
NCI60	Simulated	0.221831627884213
NCI60	Simulated	0.14431874490031
NCI60	Simulated	0.170251144001095
NCI60	Simulated	0.118352440086102
NCI60	Simulated	0.278107351020085
NCI60	Simulated	0.133794722343696
NCI60	Simulated	0.185037702267232
NCI60	Simulated	0.151523972829186
NCI60	Simulated	0.200974415127646
NCI60	Simulated	0.236980907698658
NCI60	Simulated	0.146105553530457
NCI60	Simulated	0.221375923567358
NCI60	Simulated	0.12933772564181
CCLE2019	Known	0.137524034871008
CCLE2019	Simulated	-0.0436757912012355
CCLE2019	Simulated	0.0147793544140867
CCLE2019	Simulated	-0.0479615171440668
CCLE2019	Simulated	-0.070404357052047
CCLE2019	Simulated	-0.00323736859585176
CCLE2019	Simulated	0.0172758813924287
CCLE2019	Simulated	0.00100734918944283
CCLE2019	Simulated	-0.0579193397581332
CCLE2019	Simulated	-0.0195559352770831
CCLE2019	Simulated	-0.0672905643101869
CCLE2019	Simulated	0.0352975111955012
CCLE2019	Simulated	-0.0925506912027847
CCLE2019	Simulated	-0.0245128355715229
CCLE2019	Simulated	-0.0223437005642758
CCLE2019	Simulated	-0.0823094734683062
CCLE2019	Simulated	-0.0449452708609594
CCLE2019	Simulated	-0.0430762853181111
CCLE2019	Simulated	-0.116169347380238
CCLE2019	Simulated	0.0443124782525568
CCLE2019	Simulated	-0.00186088615195053
CCLE2019	Simulated	-0.0368986410363177
CCLE2019	Simulated	0.0325753771447729
CCLE2019	Simulated	-0.0235157851790251
CCLE2019	Simulated	-0.0376879845932162
CCLE2019	Simulated	-0.045393000959601
CCLE2019	Simulated	-0.0084376902102928
CCLE2019	Simulated	0.0496894926418741
CCLE2019	Simulated	0.00336037379162781
CCLE2019	Simulated	0.0161863742997324
CCLE2019	Simulated	-0.00209620782441229
CCLE2019	Simulated	-0.0225387321695647
CCLE2019	Simulated	-0.00818962131429054
CCLE2019	Simulated	0.0287048255969282
CCLE2019	Simulated	-0.00308581745866506
CCLE2019	Simulated	0.00408246592205888
CCLE2019	Simulated	0.062770773437334
CCLE2019	Simulated	-0.00381720461449923
CCLE2019	Simulated	0.0106371446717846
CCLE2019	Simulated	0.0710053853844308
CCLE2019	Simulated	0.0200430183984448
CCLE2019	Simulated	0.0423768187252504
CCLE2019	Simulated	-0.0380995969786918
CCLE2019	Simulated	-0.0561204266208474
CCLE2019	Simulated	0.0240931743031967
CCLE2019	Simulated	0.0814280479523704
CCLE2019	Simulated	0.00161554189543619
CCLE2019	Simulated	0.0341761396812365
CCLE2019	Simulated	-0.0228339512434166
CCLE2019	Simulated	-0.0316314237619669
CCLE2019	Simulated	-0.0127478292045716
CCLE2019	Simulated	-0.0550401182866333
CCLE2019	Simulated	-0.0124098681619902
CCLE2019	Simulated	-0.0292231467739746
CCLE2019	Simulated	-0.066896716645526
CCLE2019	Simulated	0.01066006467245
CCLE2019	Simulated	-0.0594579483453484
CCLE2019	Simulated	0.00876592656581545
CCLE2019	Simulated	0.0371689683948565
CCLE2019	Simulated	-0.0227668292152304
CCLE2019	Simulated	-0.0714817497098928
CCLE2019	Simulated	-0.0068991721235214
CCLE2019	Simulated	-0.00282220476773696
CCLE2019	Simulated	-0.00327413638952585
CCLE2019	Simulated	0.0719515976751613
CCLE2019	Simulated	-0.0247671781772207
CCLE2019	Simulated	-0.0319457101145518
CCLE2019	Simulated	0.0392368180656784
CCLE2019	Simulated	-0.0413363651669246
CCLE2019	Simulated	-0.0720924095243444
CCLE2019	Simulated	0.00516656557373653
CCLE2019	Simulated	0.0236430044462853
CCLE2019	Simulated	0.00454578812010168
CCLE2019	Simulated	-0.02974694559521
CCLE2019	Simulated	-0.00692062390401621
CCLE2019	Simulated	0.0583918312255198
CCLE2019	Simulated	-0.0889970605526082
CCLE2019	Simulated	-0.0302256145319723
CCLE2019	Simulated	0.0319691289459327
CCLE2019	Simulated	0.0369449361157965
CCLE2019	Simulated	0.00138784405857657
CCLE2019	Simulated	0.0386297744692573
CCLE2019	Simulated	-0.061648296298133
CCLE2019	Simulated	-0.00760272370418871
CCLE2019	Simulated	-0.0592760342716799
CCLE2019	Simulated	-0.0263545198769156
CCLE2019	Simulated	0.0250500087010224
CCLE2019	Simulated	0.00534377977336693
CCLE2019	Simulated	-0.0234058990947431
CCLE2019	Simulated	0.0420516610143526
CCLE2019	Simulated	-0.0185325949253085
CCLE2019	Simulated	0.0442607814536954
CCLE2019	Simulated	0.0456706256170753
CCLE2019	Simulated	-0.0250470958976431
CCLE2019	Simulated	-0.0269856028318287
CCLE2019	Simulated	0.0065446656251912
CCLE2019	Simulated	0.0416819638551111
CCLE2019	Simulated	0.045496777064549
CCLE2019	Simulated	-0.000126582311796782
CCLE2019	Simulated	-0.0252049154258328
CCLE2019	Simulated	0.0643060178899055
CCL180	Known	0.208102460693274
CCL180	Simulated	0.123242774746788
CCL180	Simulated	0.0203907138796628
CCL180	Simulated	0.0114035667426821
CCL180	Simulated	0.122665506383508
CCL180	Simulated	0.0274177544343595
CCL180	Simulated	0.0684808868174402
CCL180	Simulated	0.0880956083957727
CCL180	Simulated	0.0949690455430842
CCL180	Simulated	0.0571989947060575
CCL180	Simulated	0.0807605178356672
CCL180	Simulated	0.0491813209842989
CCL180	Simulated	0.0568494967119577
CCL180	Simulated	0.103355925868165
CCL180	Simulated	0.0152948586486912
CCL180	Simulated	0.0334083856193018
CCL180	Simulated	0.124020146452464
CCL180	Simulated	0.14646358930689
CCL180	Simulated	0.0268181421771473
CCL180	Simulated	0.142265142056352
CCL180	Simulated	0.0684979800597019
CCL180	Simulated	0.0754493329564338
CCL180	Simulated	0.0586562671029456
CCL180	Simulated	0.0877697177214464
CCL180	Simulated	0.0847253557089988
CCL180	Simulated	0.00578142773652987
CCL180	Simulated	0.0481883645517539
CCL180	Simulated	0.0480819479743089
CCL180	Simulated	0.0370201452015025
CCL180	Simulated	0.113155203410232
CCL180	Simulated	0.0274897136499948
CCL180	Simulated	0.0629476469527822
CCL180	Simulated	0.0233763207878314
CCL180	Simulated	0.00474981971953627
CCL180	Simulated	-0.00861030647754885
CCL180	Simulated	0.0718588040638274
CCL180	Simulated	0.047198600248265
CCL180	Simulated	0.0212907110644404
CCL180	Simulated	0.10394336102863
CCL180	Simulated	0.0322963174266135
CCL180	Simulated	0.0922758747160034
CCL180	Simulated	0.115668428974454
CCL180	Simulated	0.0728400190012052
CCL180	Simulated	0.102611177405189
CCL180	Simulated	0.0662962702954636
CCL180	Simulated	0.0332563101057665
CCL180	Simulated	0.000134157358639716
CCL180	Simulated	0.0150453505436548
CCL180	Simulated	-0.00496557127345619
CCL180	Simulated	-0.00324415943114462
CCL180	Simulated	0.174934150057586
CCL180	Simulated	0.0469729181939468
CCL180	Simulated	0.0827014823048531
CCL180	Simulated	0.0598779232330911
CCL180	Simulated	-0.00231098126599635
CCL180	Simulated	0.0590793761020618
CCL180	Simulated	0.112173716707049
CCL180	Simulated	0.137002223666733
CCL180	Simulated	0.0823378022425448
CCL180	Simulated	0.130581344443337
CCL180	Simulated	0.0653483923183866
CCL180	Simulated	0.0554298358883602
CCL180	Simulated	0.00924290141636497
CCL180	Simulated	0.0964679240773396
CCL180	Simulated	0.0750878142651913
CCL180	Simulated	0.0776755854767616
CCL180	Simulated	0.0635029657148119
CCL180	Simulated	0.0687808946112752
CCL180	Simulated	-0.0234679730006527
CCL180	Simulated	0.0676319832439965
CCL180	Simulated	0.0620999299353427
CCL180	Simulated	0.00960384258683871
CCL180	Simulated	0.0309552082284733
CCL180	Simulated	0.0439361360907979
CCL180	Simulated	0.0691023173511825
CCL180	Simulated	0.0349432796546059
CCL180	Simulated	0.00497649302437357
CCL180	Simulated	0.0161650836972287
CCL180	Simulated	0.0747662028548564
CCL180	Simulated	-0.0142623809842451
CCL180	Simulated	0.0540953679279194
CCL180	Simulated	0.0838301935670004
CCL180	Simulated	0.0818179117716032
CCL180	Simulated	0.0506353579656703
CCL180	Simulated	-0.0144600851371428
CCL180	Simulated	0.123607749348611
CCL180	Simulated	0.0616656034983384
CCL180	Simulated	0.131462009095614
CCL180	Simulated	-0.0377795506030593
CCL180	Simulated	0.097580178541942
CCL180	Simulated	0.032016722785795
CCL180	Simulated	0.0244981066265708
CCL180	Simulated	0.0842274557870322
CCL180	Simulated	0.0584887743606201
CCL180	Simulated	0.0434437402890288
CCL180	Simulated	0.0769184112733516
CCL180	Simulated	0.102236572720062
CCL180	Simulated	0.0500607575524067
CCL180	Simulated	0.0320964885716529
CCL180	Simulated	0.105736067560017
CCL180	Simulated	0.0622353884759769
