## Supplementary material for "Predicting substrates for orphan Solute Carrier Proteins using multi-omics datasets": Code for plotting results: Correlation analysis benchmark report.csv

Data	Type	Mean
NCI60	Known	0.191031379559707
NCI60	Simulated	0.0547340323131343
NCI60	Simulated	0.0858069187948641
NCI60	Simulated	0.101454504395277
NCI60	Simulated	0.0842978635465233
NCI60	Simulated	0.0538089752342706
NCI60	Simulated	0.0942534914957197
NCI60	Simulated	0.112613369818557
NCI60	Simulated	0.127142653248819
NCI60	Simulated	0.0819477928448181
NCI60	Simulated	0.0251641944423774
NCI60	Simulated	0.112826245637942
NCI60	Simulated	0.15305448637454
NCI60	Simulated	0.0232637693422062
NCI60	Simulated	0.0526070172314458
NCI60	Simulated	0.139891497058206
NCI60	Simulated	0.0197779756412995
NCI60	Simulated	0.101544878066909
NCI60	Simulated	-0.00936354998109142
NCI60	Simulated	0.118464055860159
NCI60	Simulated	-0.00634657884183419
NCI60	Simulated	0.114533210490274
NCI60	Simulated	0.0327010938214137
NCI60	Simulated	0.103065675077249
NCI60	Simulated	0.0785221710492119
NCI60	Simulated	0.0842792602470803
NCI60	Simulated	0.138703721607767
NCI60	Simulated	0.048096502452142
NCI60	Simulated	0.106331908478434
NCI60	Simulated	0.126332667345872
NCI60	Simulated	0.147854789084809
NCI60	Simulated	0.110328568076306
NCI60	Simulated	0.131267026625354
NCI60	Simulated	0.115203640498406
NCI60	Simulated	0.0945458243632376
NCI60	Simulated	0.0568257643948538
NCI60	Simulated	0.0654476760987349
NCI60	Simulated	0.1601041646654
NCI60	Simulated	0.0401626372653142
NCI60	Simulated	0.0298845147196736
NCI60	Simulated	0.061056773432392
NCI60	Simulated	0.10999928812721
NCI60	Simulated	0.010887623396966
NCI60	Simulated	0.129059158876114
NCI60	Simulated	0.0720160631629941
NCI60	Simulated	0.0889309774983788
NCI60	Simulated	-0.0174300944886226
NCI60	Simulated	0.0620359457708234
NCI60	Simulated	0.0758031131947009
NCI60	Simulated	0.0743325093365847
NCI60	Simulated	0.114160584096561
NCI60	Simulated	0.0424184499493229
NCI60	Simulated	0.0642228574292787
NCI60	Simulated	0.185688761235454
NCI60	Simulated	0.0311134602932751
NCI60	Simulated	0.170590362386654
NCI60	Simulated	0.0718743501764714
NCI60	Simulated	-0.0133700313860855
NCI60	Simulated	0.0959031653094251
NCI60	Simulated	0.121799724727385
NCI60	Simulated	0.0381196679674342
NCI60	Simulated	0.123983435030394
NCI60	Simulated	0.12532453222058
NCI60	Simulated	0.0701114800819607
NCI60	Simulated	0.105592517689132
NCI60	Simulated	0.146324023642434
NCI60	Simulated	0.151073715665778
NCI60	Simulated	0.110655464808269
NCI60	Simulated	0.082958053351362
NCI60	Simulated	0.13241839088664
NCI60	Simulated	0.0553598609258657
NCI60	Simulated	0.136367035572242
NCI60	Simulated	0.111615946019009
NCI60	Simulated	0.0577874955107817
NCI60	Simulated	0.070313096088354
NCI60	Simulated	0.0874373665173333
NCI60	Simulated	0.103795970607196
NCI60	Simulated	0.0365676028428432
NCI60	Simulated	0.0736035288117931
NCI60	Simulated	0.148410401249064
NCI60	Simulated	-0.000122870872530099
NCI60	Simulated	0.104527852641942
NCI60	Simulated	0.0553635568352732
NCI60	Simulated	0.00270302909709108
NCI60	Simulated	0.105702195857248
NCI60	Simulated	0.0410245654183352
NCI60	Simulated	0.165425098263883
NCI60	Simulated	0.0571628792386551
NCI60	Simulated	0.00949933504949685
NCI60	Simulated	0.0722951349231845
NCI60	Simulated	0.116186951451771
NCI60	Simulated	0.101939296375522
NCI60	Simulated	0.187364005096339
NCI60	Simulated	0.0513609386078125
NCI60	Simulated	0.0490316427931254
NCI60	Simulated	0.0559345437036096
NCI60	Simulated	0.0910260508556416
NCI60	Simulated	0.134742007754147
NCI60	Simulated	0.0304755975742467
NCI60	Simulated	0.0268309197755351
NCI60	Simulated	0.0879116759612513
CCLE2019	Known	0.177845252134391
CCLE2019	Simulated	0.00683314540919979
CCLE2019	Simulated	-0.0600462748095341
CCLE2019	Simulated	0.00813812246436236
CCLE2019	Simulated	0.0392599451341478
CCLE2019	Simulated	-0.0335250805466179
CCLE2019	Simulated	0.0297859490705014
CCLE2019	Simulated	-0.00962966299053752
CCLE2019	Simulated	0.0639343310637982
CCLE2019	Simulated	-0.0340874577920564
CCLE2019	Simulated	-0.0100391274240232
CCLE2019	Simulated	-0.0201174857752927
CCLE2019	Simulated	-0.0393868163488803
CCLE2019	Simulated	0.00962533048945445
CCLE2019	Simulated	-0.0116000804697199
CCLE2019	Simulated	0.00453699785392877
CCLE2019	Simulated	0.0563006041715661
CCLE2019	Simulated	-0.0203995938088747
CCLE2019	Simulated	-0.0306137632468459
CCLE2019	Simulated	0.0727565449890951
CCLE2019	Simulated	0.0357855418271299
CCLE2019	Simulated	-0.00370570884207984
CCLE2019	Simulated	-0.0209027743812188
CCLE2019	Simulated	-0.0224556582513677
CCLE2019	Simulated	-0.050195010214163
CCLE2019	Simulated	-0.0144588143841659
CCLE2019	Simulated	0.016719194361657
CCLE2019	Simulated	-0.0665526974496158
CCLE2019	Simulated	0.0260754496617917
CCLE2019	Simulated	0.00065892853590225
CCLE2019	Simulated	-0.0558184227914255
CCLE2019	Simulated	-0.0722535207457896
CCLE2019	Simulated	0.0420338233104716
CCLE2019	Simulated	0.0449703620574592
CCLE2019	Simulated	-0.0101739576111469
CCLE2019	Simulated	0.00209249252062329
CCLE2019	Simulated	-0.0165268208204274
CCLE2019	Simulated	-0.0494815893715184
CCLE2019	Simulated	-0.00695676983547454
CCLE2019	Simulated	-0.0190628526324218
CCLE2019	Simulated	-0.0460676816343169
CCLE2019	Simulated	0.028140109116925
CCLE2019	Simulated	-0.0221112837883743
CCLE2019	Simulated	0.0240552602440733
CCLE2019	Simulated	0.0224394587033969
CCLE2019	Simulated	0.0010269003735411
CCLE2019	Simulated	-0.0493023426975445
CCLE2019	Simulated	-0.0208704397501985
CCLE2019	Simulated	-0.0973473515808115
CCLE2019	Simulated	-0.0111711867355178
CCLE2019	Simulated	-0.0125293403841166
CCLE2019	Simulated	-0.00786342724427137
CCLE2019	Simulated	0.0506585168728297
CCLE2019	Simulated	0.00574449476912971
CCLE2019	Simulated	0.0268584009993009
CCLE2019	Simulated	-0.00601147145112492
CCLE2019	Simulated	0.0618437531518624
CCLE2019	Simulated	0.0534339750689946
CCLE2019	Simulated	-0.0122720446134891
CCLE2019	Simulated	0.0246031677080504
CCLE2019	Simulated	-0.0717985672836423
CCLE2019	Simulated	0.0196557085518334
CCLE2019	Simulated	0.0387170486239023
CCLE2019	Simulated	0.0514512570119733
CCLE2019	Simulated	-0.105706755476311
CCLE2019	Simulated	0.00442809506211099
CCLE2019	Simulated	0.0016131325655214
CCLE2019	Simulated	0.0245016087863977
CCLE2019	Simulated	-3.57428321947897e-05
CCLE2019	Simulated	-0.00239875526090741
CCLE2019	Simulated	-0.00533108340998594
CCLE2019	Simulated	0.0170890962015625
CCLE2019	Simulated	-0.00418273075729087
CCLE2019	Simulated	-0.0285364159581397
CCLE2019	Simulated	0.0248475126782332
CCLE2019	Simulated	-0.0364018264350853
CCLE2019	Simulated	-0.0547940069208425
CCLE2019	Simulated	0.00875285347569743
CCLE2019	Simulated	-0.0442563132079497
CCLE2019	Simulated	0.0166261643825717
CCLE2019	Simulated	-0.00128429291664871
CCLE2019	Simulated	0.0315364368025004
CCLE2019	Simulated	0.0786462831554174
CCLE2019	Simulated	0.0424840170685631
CCLE2019	Simulated	0.0474387016511064
CCLE2019	Simulated	0.0166536625911077
CCLE2019	Simulated	-0.0123891086269008
CCLE2019	Simulated	0.00791585959117076
CCLE2019	Simulated	0.0334906634182409
CCLE2019	Simulated	0.0358786486556068
CCLE2019	Simulated	0.063095715490173
CCLE2019	Simulated	-0.0341961755471532
CCLE2019	Simulated	0.0776139105765866
CCLE2019	Simulated	-0.0338503415354053
CCLE2019	Simulated	0.0808481558168979
CCLE2019	Simulated	-0.0407390296718009
CCLE2019	Simulated	-0.0274645807262991
CCLE2019	Simulated	-0.0729546077514687
CCLE2019	Simulated	0.0646928441485451
CCLE2019	Simulated	-0.0170305421559965
CCLE2019	Simulated	-0.0123121950208843
CCL180	Known	0.130689413477019
CCL180	Simulated	-0.0198157465671207
CCL180	Simulated	0.0273904453246564
CCL180	Simulated	0.0430495143931681
CCL180	Simulated	0.00481390152093336
CCL180	Simulated	0.00506818754602391
CCL180	Simulated	0.0506206529517274
CCL180	Simulated	-0.0227848643544659
CCL180	Simulated	-0.0154044718101975
CCL180	Simulated	0.000233116390791364
CCL180	Simulated	0.00523904420284558
CCL180	Simulated	0.0743243449258931
CCL180	Simulated	0.0499105285662882
CCL180	Simulated	-0.0117636455613669
CCL180	Simulated	-0.0706870704420027
CCL180	Simulated	-0.00769954076848618
CCL180	Simulated	0.00111130317211007
CCL180	Simulated	0.0414522665707361
CCL180	Simulated	-0.0108676991788218
CCL180	Simulated	-0.0560627849420566
CCL180	Simulated	-0.0545637451011231
CCL180	Simulated	-0.0339522700572264
CCL180	Simulated	-0.0729291920989103
CCL180	Simulated	-0.00175202010624829
CCL180	Simulated	-0.0431202528959767
CCL180	Simulated	-0.013325561475582
CCL180	Simulated	-0.0536921410286993
CCL180	Simulated	0.0227701413617427
CCL180	Simulated	-0.00915323774872261
CCL180	Simulated	-0.0681734236329451
CCL180	Simulated	0.00890100437470341
CCL180	Simulated	0.0566307222277844
CCL180	Simulated	0.0939174516674571
CCL180	Simulated	-0.0569636776399635
CCL180	Simulated	0.0045959825256168
CCL180	Simulated	0.0703545584451929
CCL180	Simulated	0.00509862471990179
CCL180	Simulated	-0.0024322773660628
CCL180	Simulated	-0.0190802783308086
CCL180	Simulated	0.00129760371166883
CCL180	Simulated	0.0692703740957025
CCL180	Simulated	-0.012369933682547
CCL180	Simulated	0.00875783450448221
CCL180	Simulated	-0.0178423644129163
CCL180	Simulated	-0.093222062173753
CCL180	Simulated	0.00443237937720529
CCL180	Simulated	0.0674857527242969
CCL180	Simulated	-0.010583526121927
CCL180	Simulated	0.00302585741398969
CCL180	Simulated	0.0452245030082698
CCL180	Simulated	0.0659438973800069
CCL180	Simulated	-0.078147854646799
CCL180	Simulated	-0.0616271336499503
CCL180	Simulated	0.0391109782664657
CCL180	Simulated	-0.0759010357904106
CCL180	Simulated	-0.0396346571024876
CCL180	Simulated	-0.0376497146087747
CCL180	Simulated	0.0690176944442285
CCL180	Simulated	0.00233258150793425
CCL180	Simulated	0.0815878762877064
CCL180	Simulated	-0.0670034923057146
CCL180	Simulated	-0.0200734465300639
CCL180	Simulated	-0.0787481178610077
CCL180	Simulated	-0.0159014494970956
CCL180	Simulated	0.0384439838509034
CCL180	Simulated	-0.0113693261878077
CCL180	Simulated	0.000105875246297772
CCL180	Simulated	-0.00111904205527958
CCL180	Simulated	0.0423991957661939
CCL180	Simulated	-0.05745144384467
CCL180	Simulated	-0.00956115476270765
CCL180	Simulated	0.01329053289368
CCL180	Simulated	0.0909037773178559
CCL180	Simulated	0.0340452567747941
CCL180	Simulated	-0.0477097805226854
CCL180	Simulated	0.0557155414155623
CCL180	Simulated	0.0342183975903289
CCL180	Simulated	0.0113966023345912
CCL180	Simulated	0.0170984777017616
CCL180	Simulated	0.0205871133158703
CCL180	Simulated	-0.0467230701088765
CCL180	Simulated	-0.0445592095497451
CCL180	Simulated	-0.0552664326928378
CCL180	Simulated	0.052427261033994
CCL180	Simulated	-0.0488012180357083
CCL180	Simulated	-0.0474466291072745
CCL180	Simulated	0.0576490370337998
CCL180	Simulated	0.100061154268361
CCL180	Simulated	-0.0501486121168727
CCL180	Simulated	0.00547675511570463
CCL180	Simulated	0.018877544735901
CCL180	Simulated	-0.0504344609146467
CCL180	Simulated	-0.0267324018561106
CCL180	Simulated	0.0305855730914654
CCL180	Simulated	-0.00072105904021252
CCL180	Simulated	-0.0124364514015845
CCL180	Simulated	-0.0510250597196533
CCL180	Simulated	-0.031538697331536
CCL180	Simulated	0.0273349737279452
CCL180	Simulated	-0.0336470668919263
CCL180	Simulated	-0.0443235875554845
