## Supplementary material for "Predicting substrates for orphan Solute Carrier Proteins using multi-omics datasets": Code for plotting results: Factor_A_ScoreResult.csv

Class	Score
true	13.7149532710281
random	9.35046728971962
random	9.30373831775701
random	9.38317757009345
random	9.33177570093458
random	9.1588785046729
random	10.3271028037383
random	8.41121495327103
random	9.54672897196262
random	8.79906542056075
random	9.63551401869159
random	8.78504672897196
random	8.8177570093458
random	8.96728971962617
random	9.73364485981308
random	8.81308411214953
random	8.90654205607476
random	9.40186915887851
random	10.5654205607477
random	8.83644859813084
random	9.98598130841121
random	9.75700934579439
random	9.26168224299066
random	9.29906542056075
random	9.79439252336449
random	9.39719626168224
random	9.36448598130841
random	8.94392523364486
random	9.58411214953271
random	9.81308411214953
random	9.41121495327102
random	9.59813084112149
random	9.30841121495327
random	8.80841121495327
random	9.83644859813084
random	8.77570093457944
random	9.44392523364487
random	10.4953271028037
random	9.50934579439253
random	9.41588785046729
random	10.0420560747664
random	8.86915887850467
random	9.41588785046729
random	10.1682242990654
random	9.3785046728972
random	9.5373831775701
random	9.70560747663551
random	9.12149532710281
random	9.36448598130841
random	9.03271028037383
random	8.50467289719627
random	9.14953271028038
random	9.73364485981309
random	9.5607476635514
random	8.0607476635514
random	9.21495327102804
random	9.2196261682243
random	8.80373831775702
random	9.26635514018692
random	9.88317757009345
random	9.10280373831777
random	9.49532710280373
random	8.72897196261682
random	8.81775700934579
random	9.58878504672898
random	9.01869158878505
random	8.9392523364486
random	9.42523364485981
random	9.99065420560747
random	8.95794392523364
random	9.26168224299065
random	9.57009345794392
random	8.82242990654205
random	9.35046728971962
random	8.09345794392523
random	9.30373831775702
random	9.48598130841121
random	9.28504672897196
random	9.32710280373831
random	9.39719626168224
random	8.74766355140187
random	9.27102803738317
random	9.27102803738317
random	8.97663551401869
random	9.39719626168224
random	9.61682242990655
random	8.59345794392523
random	8.63551401869159
random	9.76635514018692
random	8.77102803738318
random	9.08878504672897
random	9.92990654205608
random	8.53271028037383
random	9.8411214953271
random	9.61214953271028
random	8.69626168224299
random	8.98598130841121
random	8.99065420560747
random	8.51401869158879
random	9.45794392523364
random	9.15420560747664
