## Supplementary material for "Predicting substrates for orphan Solute Carrier Proteins using multi-omics datasets": Code for plotting results: dCS.csv

difference.averageCS	Factor
4.36448598130844	A
4.41121495327105	A
4.33177570093461	A
4.38317757009348	A
4.55607476635516	A
3.38785046728974	A
5.30373831775703	A
4.16822429906544	A
4.91588785046731	A
4.07943925233647	A
4.9299065420561	A
4.89719626168226	A
4.74766355140189	A
3.98130841121498	A
4.90186915887853	A
4.8084112149533	A
4.31308411214955	A
3.1495327102804	A
4.87850467289722	A
3.72897196261685	A
3.95794392523366	A
4.4532710280374	A
4.41588785046731	A
3.92056074766357	A
4.31775700934581	A
4.35046728971965	A
4.7710280373832	A
4.13084112149534	A
3.90186915887852	A
4.30373831775704	A
4.11682242990657	A
4.40654205607479	A
4.90654205607479	A
3.87850467289722	A
4.93925233644862	A
4.27102803738319	A
3.21962616822432	A
4.20560747663553	A
4.29906542056077	A
3.6728971962617	A
4.84579439252338	A
4.29906542056077	A
3.54672897196264	A
4.33644859813086	A
4.17757009345796	A
4.00934579439255	A
4.59345794392525	A
4.35046728971965	A
4.68224299065423	A
5.21028037383179	A
4.56542056074768	A
3.98130841121497	A
4.15420560747666	A
5.65420560747666	A
4.50000000000002	A
4.49532710280376	A
4.91121495327104	A
4.44859813084114	A
3.83177570093461	A
4.61214953271029	A
4.21962616822432	A
4.98598130841124	A
4.89719626168227	A
4.12616822429908	A
4.69626168224301	A
4.77570093457946	A
4.28971962616825	A
3.72429906542059	A
4.75700934579442	A
4.4532710280374	A
4.14485981308414	A
4.89252336448601	A
4.36448598130844	A
5.62149532710283	A
4.41121495327104	A
4.22897196261685	A
4.4299065420561	A
4.38785046728975	A
4.31775700934581	A
4.96728971962619	A
4.44392523364489	A
4.44392523364489	A
4.73831775700937	A
4.31775700934582	A
4.09813084112151	A
5.12149532710282	A
5.07943925233647	A
3.94859813084114	A
4.94392523364488	A
4.62616822429908	A
3.78504672897198	A
5.18224299065423	A
3.87383177570096	A
4.10280373831778	A
5.01869158878507	A
4.72897196261684	A
4.72429906542059	A
5.20093457943927	A
4.25700934579442	A
4.56074766355142	A
4.55981308411214	AB
4.61168224299064	AB
4.53395638629283	AB
4.57165109034267	AB
4.76168224299064	AB
3.60202492211837	AB
5.5144859813084	AB
4.3721183800623	AB
5.10950155763239	AB
4.29875389408099	AB
5.13894080996884	AB
5.0942367601246	AB
4.96183800623052	AB
4.19034267912771	AB
5.12118380062305	AB
5.01401869158877	AB
4.51355140186915	AB
3.36028037383176	AB
5.08753894080996	AB
3.93629283489095	AB
4.15669781931463	AB
4.653738317757	AB
4.61806853582554	AB
4.11074766355139	AB
4.51651090342678	AB
4.53894080996884	AB
4.9543613707165	AB
4.32445482866042	AB
4.11604361370716	AB
4.5144859813084	AB
4.31214953271027	AB
4.61043613707164	AB
5.11728971962616	AB
4.07040498442366	AB
5.15514018691588	AB
4.46292834890964	AB
3.42180685358254	AB
4.39922118380061	AB
4.51838006230529	AB
3.87850467289718	AB
5.03426791277258	AB
4.50809968847351	AB
3.76090342679126	AB
4.54034267912772	AB
4.38489096573207	AB
4.22523364485981	AB
4.77679127725856	AB
4.54065420560747	AB
4.90155763239874	AB
5.4176012461059	AB
4.76417445482865	AB
4.18006230529594	AB
4.36838006230528	AB
5.85295950155762	AB
4.71074766355139	AB
4.70264797507787	AB
5.08426791277258	AB
4.652492211838	AB
4.01682242990653	AB
4.81947040498442	AB
4.4252336448598	AB
5.20186915887849	AB
5.08738317757008	AB
4.32320872274142	AB
4.89844236760124	AB
4.96588785046728	AB
4.48676012461058	AB
3.9436137071651	AB
4.97632398753893	AB
4.66915887850466	AB
4.34704049844235	AB
5.11183800623052	AB
4.53582554517133	AB
5.8151090342679	AB
4.62196261682242	AB
4.43457943925232	AB
4.62180685358254	AB
4.57118380062304	AB
4.51651090342678	AB
5.15404984423675	AB
4.64439252336448	AB
4.6632398753894	AB
4.94221183800622	AB
4.53364485981307	AB
4.31401869158877	AB
5.30140186915887	AB
5.26791277258566	AB
4.13707165109033	AB
5.1632398753894	AB
4.82149532710279	AB
3.98894080996883	AB
5.36728971962616	AB
4.06915887850466	AB
4.31697819314641	AB
5.20545171339563	AB
4.9328660436137	AB
4.92819314641744	AB
5.41682242990653	AB
4.46090342679126	AB
4.7543613707165	AB
