## Supplementary material for "Predicting substrates for orphan Solute Carrier Proteins using multi-omics datasets": Code for plotting results: proximal and distant (rho).csv

Steps	WT.pvalue	class
1	0.463479144788075	simulated
1	0.21037580504945	simulated
1	0.919946328148722	simulated
1	0.463479144788075	simulated
1	0.292164208215953	simulated
1	0.836278705851249	simulated
1	0.0696994645369387	simulated
1	0.00537971369063859	simulated
1	0.21037580504945	simulated
1	0.555795318639966	simulated
1	0.408948973258022	simulated
1	0.555086277319021	simulated
1	0.133769437930647	simulated
1	0.734691531831987	simulated
1	0.158343892708637	simulated
1	0.158343892708637	simulated
1	0.21037580504945	simulated
1	0.529466211649055	simulated
1	0.555086277319021	simulated
1	0.21037580504945	simulated
1	0.713883679682961	simulated
1	0.0696994645369387	simulated
1	0.676898324118377	simulated
1	0.667586606556412	simulated
1	0.00352313648308308	simulated
1	0.734691531831987	simulated
1	0.79529265742459	simulated
1	0.361535827165318	simulated
1	0.433404930757309	simulated
1	0.344330635077335	simulated
1	0.347167055293853	simulated
1	0.339785472715813	simulated
1	0.418893169663488	simulated
1	0.158343892708637	simulated
1	0.21037580504945	simulated
1	0.651077095788453	simulated
1	0.479508510952913	simulated
1	0.63572257931406	simulated
1	0.152564655477063	simulated
1	0.713883679682961	simulated
1	0.900076492438693	simulated
1	0.286301326979659	simulated
1	0.713883679682961	simulated
1	0.734691531831987	simulated
1	0.734691531831987	simulated
1	0.0696994645369387	simulated
1	0.676898324118377	simulated
1	0.21037580504945	simulated
1	0.555086277319021	simulated
1	0.30571374802564	simulated
1	0.109270359759773	simulated
1	0.158343892708637	simulated
1	0.21037580504945	simulated
1	0.158343892708637	simulated
1	0.361535827165318	simulated
1	0.21037580504945	simulated
1	0.713883679682961	simulated
1	0.63572257931406	simulated
1	0.734691531831987	simulated
1	0.63572257931406	simulated
1	0.0090002147271822	simulated
1	0.771472733785083	simulated
1	0.482322744409482	simulated
1	0.21037580504945	simulated
1	0.919946328148722	simulated
1	0.555795318639966	simulated
1	0.479508510952913	simulated
1	0.688362830847431	simulated
1	0.0412306769891501	simulated
1	0.529466211649055	simulated
1	0.0971228706395668	simulated
1	0.305771950192984	simulated
1	0.296697718991387	simulated
1	0.482322744409482	simulated
1	0.21037580504945	simulated
1	0.418893169663488	simulated
1	0.21037580504945	simulated
1	0.131067508882728	simulated
1	0.21037580504945	simulated
1	0.21037580504945	simulated
1	0.900076492438693	simulated
1	0.158343892708637	simulated
1	0.507781790699049	simulated
1	0.42788585480679	simulated
1	0.21037580504945	simulated
1	0.344330635077335	simulated
1	0.504238696445975	simulated
1	0.235272421861762	simulated
1	0.21037580504945	simulated
1	0.781962082016647	simulated
1	0.482322744409482	simulated
1	0.305771950192984	simulated
1	0.479508510952913	simulated
1	0.242870376255964	simulated
1	0.479508510952913	simulated
1	0.158343892708637	simulated
1	0.63572257931406	simulated
1	0.344330635077335	simulated
1	0.63572257931406	simulated
1	0.63572257931406	simulated
2	0.281459739738175	simulated
2	0.153446952997796	simulated
2	0.322787499792605	simulated
2	0.0274830848389636	simulated
2	0.0340272789760268	simulated
2	0.115109669357003	simulated
2	0.0208456050640873	simulated
2	0.0940666639413281	simulated
2	0.1638709753299	simulated
2	0.331660676893357	simulated
2	0.354098570291738	simulated
2	0.0274830848389636	simulated
2	0.111027453563811	simulated
2	0.18963014269917	simulated
2	0.174925071422284	simulated
2	0.103349537567765	simulated
2	0.0340272789760268	simulated
2	0.0610919221775257	simulated
2	0.331660676893357	simulated
2	0.281746159557652	simulated
2	0.0629065779026959	simulated
2	0.0274830848389636	simulated
2	0.0902916894288935	simulated
2	0.151351333347023	simulated
2	0.0902916894288935	simulated
2	0.0274830848389636	simulated
2	0.877125641437407	simulated
2	0.0934801387441159	simulated
2	0.246030223730464	simulated
2	0.120997473314953	simulated
2	0.158282287010971	simulated
2	0.0902916894288935	simulated
2	0.246030223730464	simulated
2	0.0531440979643612	simulated
2	0.046190274830042	simulated
2	0.137714759745322	simulated
2	0.0964682619032851	simulated
2	0.9286029309926	simulated
2	0.0363464824444399	simulated
2	0.115774209235071	simulated
2	0.400542293821457	simulated
2	0.0610919221775257	simulated
2	0.0610919221775257	simulated
2	0.0829280547783365	simulated
2	0.565915516667217	simulated
2	0.172106892578638	simulated
2	0.172106892578638	simulated
2	0.252822880827128	simulated
2	0.0902916894288935	simulated
2	0.0256187470149328	simulated
2	0.149923367448965	simulated
2	0.109797099831212	simulated
2	0.0902916894288935	simulated
2	0.0274830848389636	simulated
2	0.0610919221775257	simulated
2	0.252822880827128	simulated
2	0.53551252230467	simulated
2	0.0902916894288935	simulated
2	0.0124194923738912	simulated
2	0.103349537567765	simulated
2	0.105030914984879	simulated
2	0.0764977042899932	simulated
2	0.322787499792605	simulated
2	0.0610919221775257	simulated
2	0.0809647009026598	simulated
2	0.103349537567765	simulated
2	0.137780728108724	simulated
2	0.429138183246798	simulated
2	0.0299587617203598	simulated
2	0.117533065523521	simulated
2	0.0363464824444399	simulated
2	0.114268160117882	simulated
2	0.241414900375407	simulated
2	0.107426389365303	simulated
2	0.197080858059755	simulated
2	0.0274830848389636	simulated
2	0.091907973371315	simulated
2	0.15626546722736	simulated
2	0.059808338785313	simulated
2	0.0674363169129124	simulated
2	0.0274830848389636	simulated
2	0.238493397686539	simulated
2	0.145187067183692	simulated
2	0.582139042610192	simulated
2	0.0610919221775257	simulated
2	0.0902916894288935	simulated
2	0.0418123465747009	simulated
2	0.0124194923738912	simulated
2	0.0627435348062073	simulated
2	0.43553740039801	simulated
2	0.0629065779026959	simulated
2	0.0274830848389636	simulated
2	0.145187067183692	simulated
2	0.242571493480933	simulated
2	0.0964682619032851	simulated
2	0.231809668961245	simulated
2	0.046190274830042	simulated
2	0.0902916894288935	simulated
2	0.0498961110432423	simulated
2	0.0274830848389636	simulated
3	0.265819098693004	simulated
3	0.149636669895535	simulated
3	0.485170747627035	simulated
3	0.04499572020175	simulated
3	0.686827780918746	simulated
3	0.364741093078546	simulated
3	0.195945707611826	simulated
3	0.196820696813295	simulated
3	0.330038010983314	simulated
3	0.338112399423774	simulated
3	0.195945707611826	simulated
3	0.333218693348264	simulated
3	0.149636669895535	simulated
3	0.560822481647156	simulated
3	0.452940794010522	simulated
3	0.567433328360149	simulated
3	0.198403023546563	simulated
3	0.131055214302533	simulated
3	0.420608811955659	simulated
3	0.503267062760388	simulated
3	0.198403023546563	simulated
3	0.364741093078546	simulated
3	0.246275137462242	simulated
3	0.711668305782801	simulated
3	0.317152718911706	simulated
3	0.878758018550685	simulated
3	0.317152718911706	simulated
3	0.241770696991586	simulated
3	0.740834536788337	simulated
3	0.469933849838906	simulated
3	0.951152879072426	simulated
3	0.04499572020175	simulated
3	0.177362562448284	simulated
3	0.886585900439792	simulated
3	0.149636669895535	simulated
3	0.36922908272183	simulated
3	0.333218693348264	simulated
3	0.81077549652808	simulated
3	0.0864463608727243	simulated
3	0.177362562448284	simulated
3	0.0549519973706238	simulated
3	0.249639627845226	simulated
3	0.656620097568771	simulated
3	0.128234409553605	simulated
3	0.379706015914721	simulated
3	0.317152718911706	simulated
3	0.149636669895535	simulated
3	0.60835071484609	simulated
3	0.951152879072426	simulated
3	0.24735511309346	simulated
3	0.24735511309346	simulated
3	0.676702101180095	simulated
3	0.270619174009648	simulated
3	0.04499572020175	simulated
3	0.473785839635816	simulated
3	0.0645847738828154	simulated
3	0.196820696813295	simulated
3	0.274607978389921	simulated
3	0.249639627845226	simulated
3	0.0549519973706238	simulated
3	0.330038010983314	simulated
3	0.281143219575063	simulated
3	0.338112399423774	simulated
3	0.119142101147762	simulated
3	0.33268392946937	simulated
3	0.149636669895535	simulated
3	0.379506946058507	simulated
3	0.521881742650298	simulated
3	0.381252340286939	simulated
3	0.338112399423774	simulated
3	0.333218693348264	simulated
3	0.24735511309346	simulated
3	0.463665527646357	simulated
3	0.04499572020175	simulated
3	0.274607978389921	simulated
3	0.04499572020175	simulated
3	0.725397416181612	simulated
3	0.149636669895535	simulated
3	0.36922908272183	simulated
3	0.274607978389921	simulated
3	0.566204356223157	simulated
3	0.106265465504538	simulated
3	0.464448651719178	simulated
3	0.244243263439781	simulated
3	0.333218693348264	simulated
3	0.0467780461964954	simulated
3	0.128234409553605	simulated
3	0.572564963580057	simulated
3	0.301654270166909	simulated
3	0.243089292798642	simulated
3	0.525583473768721	simulated
3	0.0549519973706238	simulated
3	0.36922908272183	simulated
3	0.544562107581055	simulated
3	0.26539201835127	simulated
3	0.886585900439792	simulated
3	0.128234409553605	simulated
3	0.547179088878272	simulated
3	0.229341671977672	simulated
3	0.521881742650298	simulated
4	0.184024029538755	simulated
4	0.269568655643978	simulated
4	0.34862468216649	simulated
4	0.542077240945216	simulated
4	0.378945897068173	simulated
4	0.184024029538755	simulated
4	0.347363437376403	simulated
4	0.347363437376403	simulated
4	0.184024029538755	simulated
4	0.358754019227232	simulated
4	0.524115703802014	simulated
4	0.524115703802014	simulated
4	0.542077240945216	simulated
4	0.194433538917945	simulated
4	0.574041973452953	simulated
4	0.184024029538755	simulated
4	0.184024029538755	simulated
4	0.41820971959286	simulated
4	0.184024029538755	simulated
4	0.201629827325978	simulated
4	0.113182704102789	simulated
4	0.211396372230699	simulated
4	0.542077240945216	simulated
4	0.523522204347411	simulated
4	0.34862468216649	simulated
4	0.524115703802014	simulated
4	0.184024029538755	simulated
4	0.184024029538755	simulated
4	0.524115703802014	simulated
4	0.201629827325978	simulated
4	0.184024029538755	simulated
4	0.314547393250416	simulated
4	0.329262274379442	simulated
4	0.184024029538755	simulated
4	0.184024029538755	simulated
4	0.314547393250416	simulated
4	0.184024029538755	simulated
4	0.184024029538755	simulated
4	0.573165945315517	simulated
4	0.524115703802014	simulated
4	0.584120751098328	simulated
4	0.184024029538755	simulated
4	0.524115703802014	simulated
4	0.523522204347411	simulated
4	0.464784915518057	simulated
4	0.269568655643978	simulated
4	0.184024029538755	simulated
4	0.430692628005167	simulated
4	0.184024029538755	simulated
4	0.184024029538755	simulated
4	0.600927323322256	simulated
4	0.184024029538755	simulated
4	0.184024029538755	simulated
4	0.184024029538755	simulated
4	0.184024029538755	simulated
4	0.184024029538755	simulated
4	0.333627490292423	simulated
4	0.184024029538755	simulated
4	0.184024029538755	simulated
4	0.184024029538755	simulated
4	0.57313183543514	simulated
4	0.184024029538755	simulated
4	0.34862468216649	simulated
4	0.314547393250416	simulated
4	0.184024029538755	simulated
4	0.41820971959286	simulated
4	0.524115703802014	simulated
4	0.611754696606658	simulated
4	0.184024029538755	simulated
4	0.194433538917945	simulated
4	0.211396372230699	simulated
4	0.593056388007019	simulated
4	0.309149602656736	simulated
4	0.225887636958294	simulated
4	0.378945897068173	simulated
4	0.184024029538755	simulated
4	0.329262274379442	simulated
4	0.729974608245285	simulated
4	0.396127034681228	simulated
4	0.22765553685828	simulated
4	0.524115703802014	simulated
4	0.686075306378075	simulated
4	0.41820971959286	simulated
4	0.524115703802014	simulated
4	0.729974608245285	simulated
4	0.231742355519306	simulated
4	0.574041973452953	simulated
4	0.231742355519306	simulated
4	0.572610807376858	simulated
4	0.184024029538755	simulated
4	0.347363437376403	simulated
4	0.184024029538755	simulated
4	0.347363437376403	simulated
4	0.524115703802014	simulated
4	0.184024029538755	simulated
4	0.573609022822518	simulated
4	0.524115703802014	simulated
4	0.574041973452953	simulated
4	0.212657320412644	simulated
4	0.655142487038504	simulated
5	0.395296960147939	simulated
5	0.544248273629383	simulated
5	0.279690657767539	simulated
5	0.21527774598434	simulated
5	0.183340559486372	simulated
5	0.22621451390415	simulated
5	0.183340559486372	simulated
5	0.534473440265496	simulated
5	0.152320122297773	simulated
5	0.47678793314291	simulated
5	0.723789449281726	simulated
5	0.47008406673414	simulated
5	0.323184603405093	simulated
5	0.3190458065222	simulated
5	0.52628239649708	simulated
5	0.544248273629383	simulated
5	0.544248273629383	simulated
5	0.274089271509355	simulated
5	0.957044154727374	simulated
5	0.183340559486372	simulated
5	0.47678793314291	simulated
5	0.24079229709861	simulated
5	0.152320122297773	simulated
5	0.902306386328996	simulated
5	0.155091423366015	simulated
5	0.47008406673414	simulated
5	0.47678793314291	simulated
5	0.313830700949758	simulated
5	0.180547797075009	simulated
5	0.275537961562352	simulated
5	0.24079229709861	simulated
5	0.943341272978932	simulated
5	0.441282749178624	simulated
5	0.47678793314291	simulated
5	0.503199592139617	simulated
5	0.522539615620712	simulated
5	0.429470880741948	simulated
5	0.29479990888031	simulated
5	0.183340559486372	simulated
5	0.22621451390415	simulated
5	0.152320122297773	simulated
5	0.152320122297773	simulated
5	0.183340559486372	simulated
5	0.23247639576606	simulated
5	0.560708705481077	simulated
5	0.296144035647668	simulated
5	0.23247639576606	simulated
5	0.0690922923475248	simulated
5	0.584399157731539	simulated
5	0.0690922923475248	simulated
5	0.22621451390415	simulated
5	0.296144035647668	simulated
5	0.323184603405093	simulated
5	0.23247639576606	simulated
5	0.397776379873286	simulated
5	0.757876460715386	simulated
5	0.544248273629383	simulated
5	0.0167078736991099	simulated
5	0.560708705481077	simulated
5	0.274089271509355	simulated
5	0.166353375078777	simulated
5	0.275537961562352	simulated
5	0.296144035647668	simulated
5	0.723789449281726	simulated
5	0.348542003757001	simulated
5	0.545278355619947	simulated
5	0.275537961562352	simulated
5	0.183340559486372	simulated
5	0.0690922923475248	simulated
5	0.180547797075009	simulated
5	0.471534836716066	simulated
5	0.47678793314291	simulated
5	0.837942898068838	simulated
5	0.843654507251571	simulated
5	0.23247639576606	simulated
5	0.560708705481077	simulated
5	0.348542003757001	simulated
5	0.669011187606827	simulated
5	0.269080951697756	simulated
5	0.349094277395475	simulated
5	0.544248273629383	simulated
5	0.441282749178624	simulated
5	0.47008406673414	simulated
5	0.29479990888031	simulated
5	0.723789449281726	simulated
5	0.318216634882559	simulated
5	0.397776379873286	simulated
5	0.704324267337706	simulated
5	0.274089271509355	simulated
5	0.21527774598434	simulated
5	0.817207588371173	simulated
5	0.544248273629383	simulated
5	0.21527774598434	simulated
5	0.0645065462551138	simulated
5	0.159873387047957	simulated
5	0.274089271509355	simulated
5	0.152320122297773	simulated
5	0.639011993337928	simulated
5	0.183340559486372	simulated
5	0.398453335829726	simulated
6	0.921067707394739	simulated
6	0.51661021575505	simulated
6	0.420907088773172	simulated
6	0.119592114924909	simulated
6	0.561638479120263	simulated
6	0.237083381258374	simulated
6	0.461516331076677	simulated
6	0.267777782143276	simulated
6	0.993082101007932	simulated
6	0.496248766350662	simulated
6	0.237083381258374	simulated
6	0.620525165095036	simulated
6	0.142702380525889	simulated
6	0.0164115774191331	simulated
6	0.142702380525889	simulated
6	0.119592114924909	simulated
6	0.237083381258374	simulated
6	0.426784463553213	simulated
6	0.268119957935369	simulated
6	0.358684209913473	simulated
6	0.144802528811435	simulated
6	0.247157904130485	simulated
6	0.237083381258374	simulated
6	0.461802165445514	simulated
6	0.237083381258374	simulated
6	0.60992322933145	simulated
6	0.119592114924909	simulated
6	0.420907088773172	simulated
6	0.350684644088687	simulated
6	0.469586115055639	simulated
6	0.921067707394739	simulated
6	0.26069430603641	simulated
6	0.275946983348338	simulated
6	0.253364806218147	simulated
6	0.343769306960399	simulated
6	0.237083381258374	simulated
6	0.247157904130485	simulated
6	0.420907088773172	simulated
6	0.249115962865102	simulated
6	0.26285840809969	simulated
6	0.420907088773172	simulated
6	0.420907088773172	simulated
6	0.237083381258374	simulated
6	0.625248209638418	simulated
6	0.600463633755414	simulated
6	0.144802528811435	simulated
6	0.927038772332196	simulated
6	0.237083381258374	simulated
6	0.358684209913473	simulated
6	0.237083381258374	simulated
6	0.921067707394739	simulated
6	0.237083381258374	simulated
6	0.0199765059757504	simulated
6	0.350684644088687	simulated
6	0.237083381258374	simulated
6	0.423747968727933	simulated
6	0.590762180685316	simulated
6	0.921067707394739	simulated
6	0.253364806218147	simulated
6	0.813784225539117	simulated
6	0.618138626981011	simulated
6	0.479752232428436	simulated
6	0.268119957935369	simulated
6	0.119592114924909	simulated
6	0.243464807292872	simulated
6	0.420907088773172	simulated
6	0.575495008887484	simulated
6	0.921067707394739	simulated
6	0.478709104604215	simulated
6	0.237954511545891	simulated
6	0.268119957935369	simulated
6	0.561638479120263	simulated
6	0.42096360392387	simulated
6	0.237083381258374	simulated
6	0.42096360392387	simulated
6	0.237083381258374	simulated
6	0.144802528811435	simulated
6	0.358684209913473	simulated
6	0.374042228981347	simulated
6	0.122880743515399	simulated
6	0.243464807292872	simulated
6	0.169496083789286	simulated
6	0.236299379403243	simulated
6	0.236299379403243	simulated
6	0.358684209913473	simulated
6	0.119592114924909	simulated
6	0.247157904130485	simulated
6	0.479752232428436	simulated
6	0.237083381258374	simulated
6	0.119592114924909	simulated
6	0.70969521471776	simulated
6	0.542242885518362	simulated
6	0.237083381258374	simulated
6	0.236299379403243	simulated
6	0.237083381258374	simulated
6	0.362433339620893	simulated
6	0.237083381258374	simulated
6	0.249115962865102	simulated
6	0.119592114924909	simulated
6	0.144802528811435	simulated
7	0.652637315343347	simulated
7	0.159988937927647	simulated
7	0.307709031924833	simulated
7	0.20939839323645	simulated
7	0.19279404346375	simulated
7	0.124251039658321	simulated
7	0.35463331074031	simulated
7	0.35463331074031	simulated
7	0.071491664092941	simulated
7	0.318116858437947	simulated
7	0.20939839323645	simulated
7	0.0812936115405997	simulated
7	0.3055809824234	simulated
7	0.652637315343347	simulated
7	0.311244174833773	simulated
7	0.895640036452011	simulated
7	0.159988937927647	simulated
7	0.0812936115405997	simulated
7	0.120995135736626	simulated
7	0.0812936115405997	simulated
7	0.652637315343347	simulated
7	0.071491664092941	simulated
7	0.0834956423101691	simulated
7	0.130955611125028	simulated
7	0.17826402675703	simulated
7	0.0201728884638133	simulated
7	0.711608691350772	simulated
7	0.652637315343347	simulated
7	0.348496664090929	simulated
7	0.26541075249813	simulated
7	0.071491664092941	simulated
7	0.249043616484938	simulated
7	0.120995135736626	simulated
7	0.124251039658321	simulated
7	0.3055809824234	simulated
7	0.071491664092941	simulated
7	0.94169033022352	simulated
7	0.961053363497977	simulated
7	0.20939839323645	simulated
7	0.124251039658321	simulated
7	0.341413305501727	simulated
7	0.330956101188082	simulated
7	0.161370613374117	simulated
7	0.3055809824234	simulated
7	0.349503913129645	simulated
7	0.20939839323645	simulated
7	0.35463331074031	simulated
7	0.93168518175189	simulated
7	0.629676207490592	simulated
7	0.253171418648841	simulated
7	0.249043616484938	simulated
7	0.672498754041153	simulated
7	0.0834956423101691	simulated
7	0.0946925482611409	simulated
7	0.337121395723342	simulated
7	0.35463331074031	simulated
7	0.0623041156835779	simulated
7	0.652637315343347	simulated
7	0.3055809824234	simulated
7	0.908363908205422	simulated
7	0.349503913129645	simulated
7	0.652637315343347	simulated
7	0.243415463226196	simulated
7	0.436696490284735	simulated
7	0.3055809824234	simulated
7	0.827038743196258	simulated
7	0.124251039658321	simulated
7	0.330956101188082	simulated
7	0.35463331074031	simulated
7	0.171240863463284	simulated
7	0.479281074319182	simulated
7	0.953023924401642	simulated
7	0.903231708478484	simulated
7	0.26541075249813	simulated
7	0.3055809824234	simulated
7	0.0812936115405997	simulated
7	0.169555955880745	simulated
7	0.381225873490933	simulated
7	0.311244174833773	simulated
7	0.595668285276543	simulated
7	0.071491664092941	simulated
7	0.3055809824234	simulated
7	0.071491664092941	simulated
7	0.299807807907496	simulated
7	0.0365099578301544	simulated
7	0.424434935329757	simulated
7	0.192399573387034	simulated
7	0.330956101188082	simulated
7	0.804140656276645	simulated
7	0.908363908205422	simulated
7	0.767898757415799	simulated
7	0.19279404346375	simulated
7	0.285765457695392	simulated
7	0.0201728884638133	simulated
7	0.595668285276543	simulated
7	0.446936606529534	simulated
7	0.117920519425049	simulated
7	0.192399573387034	simulated
7	0.629676207490592	simulated
7	0.3055809824234	simulated
8	0.0746574229645372	simulated
8	0.434262209599564	simulated
8	0.0859960553780921	simulated
8	0.296590884796873	simulated
8	0.313255558292284	simulated
8	0.0566854759901698	simulated
8	0.0799337750976994	simulated
8	0.0859960553780921	simulated
8	0.0208799452332336	simulated
8	0.111773656326859	simulated
8	0.168531935122659	simulated
8	0.807981321306069	simulated
8	0.483599883663692	simulated
8	0.125899743182982	simulated
8	0.168531935122659	simulated
8	0.197252040020415	simulated
8	0.210441679394402	simulated
8	0.125899743182982	simulated
8	0.305102645201234	simulated
8	0.305102645201234	simulated
8	0.392948673408053	simulated
8	0.241205536162094	simulated
8	0.403063664505676	simulated
8	0.309200333440265	simulated
8	0.30071957995382	simulated
8	0.267801409232012	simulated
8	0.060930407464527	simulated
8	0.241205536162094	simulated
8	0.0746574229645372	simulated
8	0.14412476415151	simulated
8	0.0746574229645372	simulated
8	0.210441679394402	simulated
8	0.125899743182982	simulated
8	0.317637536356205	simulated
8	0.33033187743529	simulated
8	0.14412476415151	simulated
8	0.360745024359852	simulated
8	0.272571826475267	simulated
8	0.0857474227517967	simulated
8	0.138819655707906	simulated
8	0.0208799452332336	simulated
8	0.125899743182982	simulated
8	0.274401794404855	simulated
8	0.0857474227517967	simulated
8	0.34487562044447	simulated
8	0.0746574229645372	simulated
8	0.254357784768909	simulated
8	0.219157567301359	simulated
8	0.413233970742042	simulated
8	0.189550495902701	simulated
8	0.296378231654073	simulated
8	0.712657511065524	simulated
8	0.060930407464527	simulated
8	0.14412476415151	simulated
8	0.0746574229645372	simulated
8	0.634045222381037	simulated
8	0.35753136361728	simulated
8	0.34487562044447	simulated
8	0.0746574229645372	simulated
8	0.219157567301359	simulated
8	0.457645408105506	simulated
8	0.0208799452332336	simulated
8	0.317637536356205	simulated
8	0.313382053919133	simulated
8	0.131835788303946	simulated
8	0.131835788303946	simulated
8	0.14412476415151	simulated
8	0.053026556553365	simulated
8	0.229840345108001	simulated
8	0.479554060761352	simulated
8	0.0746574229645372	simulated
8	0.479554060761352	simulated
8	0.46076816561156	simulated
8	0.0857474227517967	simulated
8	0.352263841479999	simulated
8	0.453335667755312	simulated
8	0.970352325799043	simulated
8	0.0746574229645372	simulated
8	0.27154765335957	simulated
8	0.201873605259656	simulated
8	0.436752395002479	simulated
8	0.436752395002479	simulated
8	0.435068103008012	simulated
8	0.0799337750976994	simulated
8	0.14412476415151	simulated
8	0.14412476415151	simulated
8	0.236449100600317	simulated
8	0.0840183607026855	simulated
8	0.41088077453604	simulated
8	0.200604528458497	simulated
8	0.0746574229645372	simulated
8	0.482273051405404	simulated
8	0.0799337750976994	simulated
8	0.16647930150017	simulated
8	0.0799337750976994	simulated
8	0.0746574229645372	simulated
8	0.256413165448689	simulated
8	0.97142631139523	simulated
8	0.327932460827535	simulated
8	0.160087946840253	simulated
9	0.0239168752499618	simulated
9	0.0814826586680108	simulated
9	0.137143134113609	simulated
9	0.107937893843643	simulated
9	0.0372510088543434	simulated
9	0.0239168752499618	simulated
9	0.122341036033479	simulated
9	0.0757730036689391	simulated
9	0.137143134113609	simulated
9	0.107937893843643	simulated
9	0.130440984484695	simulated
9	0.180143685531429	simulated
9	0.0355195182706888	simulated
9	0.0777370017948908	simulated
9	0.0239168752499618	simulated
9	0.278700355290054	simulated
9	0.0592628612456763	simulated
9	0.0880303997770858	simulated
9	0.337543242356552	simulated
9	0.126002849770855	simulated
9	0.239636747488871	simulated
9	0.0239168752499618	simulated
9	0.337791029611611	simulated
9	0.0478216240404645	simulated
9	0.139225213555374	simulated
9	0.180143685531429	simulated
9	0.0800828177096664	simulated
9	0.0557012845982364	simulated
9	0.180143685531429	simulated
9	0.456777421036002	simulated
9	0.0629336840349219	simulated
9	0.0239168752499618	simulated
9	0.0372510088543434	simulated
9	0.0270113407868137	simulated
9	0.122341036033479	simulated
9	0.393915308771944	simulated
9	0.16009753321346	simulated
9	0.107937893843643	simulated
9	0.913243186758826	simulated
9	0.118321532646374	simulated
9	0.0387943758256642	simulated
9	0.128451974616281	simulated
9	0.902845648831885	simulated
9	0.0239168752499618	simulated
9	0.0960388490169524	simulated
9	0.0814826586680108	simulated
9	0.0800828177096664	simulated
9	0.239636747488871	simulated
9	0.0814826586680108	simulated
9	0.0372510088543434	simulated
9	0.0239168752499618	simulated
9	0.257681603561578	simulated
9	0.0800828177096664	simulated
9	0.122341036033479	simulated
9	0.239636747488871	simulated
9	0.0431802247579086	simulated
9	0.316057203137808	simulated
9	0.111618891144798	simulated
9	0.16009753321346	simulated
9	0.252334796443013	simulated
9	0.0372510088543434	simulated
9	0.207809682803654	simulated
9	0.118321532646374	simulated
9	0.0316257948202749	simulated
9	0.29474006861402	simulated
9	0.264307623501694	simulated
9	0.180143685531429	simulated
9	0.0239168752499618	simulated
9	0.16009753321346	simulated
9	0.0582520139084189	simulated
9	0.0239168752499618	simulated
9	0.122341036033479	simulated
9	0.139225213555374	simulated
9	0.0239168752499618	simulated
9	0.166433626781608	simulated
9	0.0800828177096664	simulated
9	0.0334702321751818	simulated
9	0.0239168752499618	simulated
9	0.466131647792439	simulated
9	0.0557012845982364	simulated
9	0.00272426356271117	simulated
9	0.0334702321751818	simulated
9	0.0239168752499618	simulated
9	0.111618891144798	simulated
9	0.169035304018585	simulated
9	0.550687869900443	simulated
9	0.118321532646374	simulated
9	0.456777421036002	simulated
9	0.867498600867716	simulated
9	0.107937893843643	simulated
9	0.16009753321346	simulated
9	0.0465927810447203	simulated
9	0.180143685531429	simulated
9	0.0800828177096664	simulated
9	0.444441678511506	simulated
9	0.0239168752499618	simulated
9	0.120266108230421	simulated
9	0.117878427783917	simulated
9	0.603866605759336	simulated
9	0.126002849770855	simulated
10	0.65000878823391	simulated
10	0.234630201118451	simulated
10	0.784756144890064	simulated
10	0.344272693328581	simulated
10	0.294325469158606	simulated
10	0.315951815431008	simulated
10	0.658283677672508	simulated
10	0.749475238502477	simulated
10	0.714258064489067	simulated
10	0.337908729584291	simulated
10	0.628357529900561	simulated
10	0.233213630343445	simulated
10	0.983899851194116	simulated
10	0.233213630343445	simulated
10	0.934552186494924	simulated
10	0.310381259058113	simulated
10	0.294325469158606	simulated
10	0.436769654987419	simulated
10	0.0789862179725715	simulated
10	0.463320123390731	simulated
10	0.294325469158606	simulated
10	0.337908729584291	simulated
10	0.373569356786045	simulated
10	0.643367983906108	simulated
10	0.233213630343445	simulated
10	0.234630201118451	simulated
10	0.934552186494924	simulated
10	0.384857952360677	simulated
10	0.233213630343445	simulated
10	0.784756144890064	simulated
10	0.294325469158606	simulated
10	0.531169177054932	simulated
10	0.294325469158606	simulated
10	0.294325469158606	simulated
10	0.234630201118451	simulated
10	0.779844509406288	simulated
10	0.294325469158606	simulated
10	0.877093404549191	simulated
10	0.339619231252541	simulated
10	0.463320123390731	simulated
10	0.294325469158606	simulated
10	0.294325469158606	simulated
10	0.526487166449749	simulated
10	0.566323792284481	simulated
10	0.628357529900561	simulated
10	0.233213630343445	simulated
10	0.233213630343445	simulated
10	0.294325469158606	simulated
10	0.400178493552664	simulated
10	0.671970840095301	simulated
10	0.344272693328581	simulated
10	0.234630201118451	simulated
10	0.233213630343445	simulated
10	0.234630201118451	simulated
10	0.294325469158606	simulated
10	0.339619231252541	simulated
10	0.234630201118451	simulated
10	0.749475238502477	simulated
10	0.337908729584291	simulated
10	0.294325469158606	simulated
10	0.696123866474391	simulated
10	0.373569356786045	simulated
10	0.577579259793519	simulated
10	0.294325469158606	simulated
10	0.723740217388192	simulated
10	0.233213630343445	simulated
10	0.234630201118451	simulated
10	0.502220503330161	simulated
10	0.234630201118451	simulated
10	0.294325469158606	simulated
10	0.294325469158606	simulated
10	0.463320123390731	simulated
10	0.942325541939786	simulated
10	0.654780094026315	simulated
10	0.294325469158606	simulated
10	0.920496106040319	simulated
10	0.294325469158606	simulated
10	0.234630201118451	simulated
10	0.671970840095301	simulated
10	0.294325469158606	simulated
10	0.234630201118451	simulated
10	0.294325469158606	simulated
10	0.337908729584291	simulated
10	0.294325469158606	simulated
10	0.310381259058113	simulated
10	0.658283677672508	simulated
10	0.637944085278842	simulated
10	0.294325469158606	simulated
10	0.654780094026315	simulated
10	0.531169177054932	simulated
10	0.436769654987419	simulated
10	0.294325469158606	simulated
10	0.234630201118451	simulated
10	0.577579259793519	simulated
10	0.623613539853549	simulated
10	0.234630201118451	simulated
10	0.942325541939786	simulated
10	0.890556463838359	simulated
10	0.0757364414201583	simulated
10	0.670386897749264	simulated
1	5.97899343049183e-08	known
2	0.000224230211221523	known
3	0.000129636977224102	known
4	0.184024029538755	known
5	0.000608523033977123	known
6	0.119592114924909	known
7	0.071491664092941	known
8	0.0208799452332336	known
9	0.0721991328971619	known
10	0.291185914316797	known
