## Supplementary material for "Predicting substrates for orphan Solute Carrier Proteins using multi-omics datasets": Code for plotting results: ConfidenceScoreDifference.csv

difference.averageCS	Factor
4.21104294478528	A
4.21472392638038	A
4.44662576687118	A
4.64171779141106	A
4.70061349693253	A
4.11901840490799	A
4.18527607361964	A
3.93865030674847	A
3.01472392638038	A
4.22576687116566	A
4.06012269938652	A
4.60122699386504	A
4.25521472392639	A
4.12269938650308	A
3.66625766871167	A
3.71042944785277	A
4.12269938650308	A
4.11901840490799	A
4.52024539877302	A
4.35828220858897	A
4.00122699386504	A
4.56809815950922	A
4.19263803680982	A
3.92392638036811	A
3.54110429447854	A
3.87607361963191	A
3.91656441717792	A
4.30674846625767	A
4.27361963190185	A
4.48711656441719	A
5.02822085889571	A
4.13006134969326	A
4.59754601226995	A
3.92392638036811	A
4.1116564417178	A
4.32147239263805	A
4.09325153374235	A
4.159509202454	A
3.47852760736198	A
3.15828220858897	A
4.42822085889572	A
4.50552147239265	A
4.33987730061351	A
3.28711656441718	A
3.80981595092026	A
3.42331288343559	A
3.71411042944786	A
3.76564417177915	A
4.44662576687117	A
4.36564417177915	A
4.20000000000001	A
4.35828220858896	A
5.00613496932516	A
3.85766871165645	A
4.72638036809817	A
4.24049079754602	A
4.66012269938651	A
4.39509202453989	A
4.49815950920246	A
4.46871165644173	A
4.28098159509204	A
4.49815950920246	A
3.82085889570553	A
4.36932515337424	A
3.99754601226996	A
3.09938650306749	A
4.23680981595093	A
4.47607361963191	A
3.69570552147241	A
5.10184049079756	A
4.45030674846626	A
4.81840490797547	A
4.2515337423313	A
3.80245398773008	A
3.85398773006136	A
4.36196319018406	A
4.2552147239264	A
3.9754601226994	A
5.2233128834356	A
3.40490797546014	A
4.95460122699388	A
3.54110429447854	A
3.40858895705523	A
4.01595092024541	A
4.8515337423313	A
3.96809815950921	A
4.24785276073621	A
3.87975460122701	A
4.4834355828221	A
3.49325153374234	A
4.30674846625768	A
4.4834355828221	A
4.93251533742333	A
3.83926380368099	A
3.6036809815951	A
3.89815950920246	A
3.98650306748468	A
4.24049079754602	A
3.81349693251535	A
3.49693251533743	A
4.3838036809816	AB
4.37533742331289	AB
4.6153374233129	AB
4.81042944785277	AB
4.87337423312885	AB
4.29177914110431	AB
4.3553374233129	AB
4.10601226993866	AB
3.1874846625767	AB
4.39042944785277	AB
4.22613496932516	AB
4.77263803680983	AB
4.42662576687118	AB
4.2833128834356	AB
3.82417177914112	AB
3.87239263803682	AB
4.29141104294479	AB
4.27828220858897	AB
4.69300613496934	AB
4.52294478527608	AB
4.15509202453989	AB
4.73006134969326	AB
4.35460122699387	AB
4.08858895705523	AB
3.68687116564418	AB
4.03128834355829	AB
4.08122699386504	AB
4.47950920245399	AB
4.44233128834357	AB
4.63828220858897	AB
5.19018404907976	AB
4.28122699386504	AB
4.74466257668712	AB
4.08453987730062	AB
4.27361963190185	AB
4.45509202453988	AB
4.24981595092026	AB
4.32147239263805	AB
3.6512883435583	AB
3.32564417177915	AB
4.59018404907977	AB
4.6593865030675	AB
4.49239263803682	AB
3.44773006134971	AB
3.96503067484664	AB
3.56233128834357	AB
3.87742331288344	AB
3.93435582822087	AB
4.61938650306749	AB
4.51680981595093	AB
4.37276073619633	AB
4.51754601226994	AB
5.17619631901841	AB
4.02638036809817	AB
4.89914110429449	AB
4.40380368098161	AB
4.81263803680983	AB
4.5557055214724	AB
4.63987730061351	AB
4.63337423312885	AB
4.44969325153375	AB
4.65472392638038	AB
3.99226993865031	AB
4.54208588957056	AB
4.15276073619632	AB
3.24650306748467	AB
4.39202453987731	AB
4.64478527607363	AB
3.85901840490799	AB
5.25570552147241	AB
4.62306748466258	AB
4.99116564417179	AB
4.40944785276074	AB
3.97521472392639	AB
4.02674846625768	AB
4.53202453987731	AB
4.42797546012272	AB
4.13337423312885	AB
5.39472392638039	AB
3.55742331288345	AB
5.12466257668713	AB
3.70711656441719	AB
3.57460122699388	AB
4.17116564417179	AB
5.01079754601228	AB
4.13006134969326	AB
4.42061349693253	AB
4.04441717791412	AB
4.65349693251535	AB
3.66601226993866	AB
4.47006134969326	AB
4.65619631901842	AB
5.08098159509203	AB
3.99447852760737	AB
3.76294478527608	AB
4.07092024539878	AB
4.15251533742333	AB
4.40380368098161	AB
3.97276073619633	AB
3.66564417177915	AB
8.25711656441716	ABC
8.56723926380366	ABC
9.12803680981593	ABC
8.93607361963188	ABC
9.13926380368097	ABC
7.65380368098158	ABC
7.82723926380366	ABC
8.20515337423311	ABC
6.64503067484661	ABC
8.09312883435581	ABC
8.11049079754599	ABC
9.00760736196318	ABC
8.13650306748464	ABC
7.98214723926379	ABC
7.72895705521471	ABC
7.14165644171778	ABC
8.50595092024538	ABC
8.14607361963188	ABC
8.97159509202452	ABC
8.63368098159507	ABC
8.08141104294477	ABC
8.52441717791409	ABC
8.64257668711655	ABC
7.41582822085888	ABC
7.60104294478526	ABC
7.86042944785274	ABC
7.87944785276072	ABC
8.17834355828219	ABC
8.04674846625765	ABC
7.9368098159509	ABC
8.94699386503066	ABC
8.06177914110428	ABC
8.64447852760734	ABC
8.02852760736194	ABC
8.22865030674845	ABC
7.37595092024538	ABC
8.99607361963189	ABC
8.48411042944783	ABC
7.18944785276072	ABC
7.22877300613495	ABC
8.30889570552145	ABC
8.29969325153372	ABC
7.8908588957055	ABC
7.17748466257666	ABC
7.64233128834354	ABC
7.12865030674845	ABC
7.83907975460121	ABC
7.4084662576687	ABC
7.90355828220857	ABC
8.13116564417176	ABC
8.68447852760734	ABC
7.94803680981594	ABC
9.59226993865029	ABC
8.05429447852759	ABC
8.89779141104292	ABC
8.81380368098157	ABC
8.59153374233127	ABC
8.7166871165644	ABC
8.44417177914108	ABC
8.88601226993863	ABC
8.04417177914109	ABC
8.86153374233127	ABC
7.63644171779139	ABC
9.09950920245397	ABC
8.30932515337422	ABC
6.74932515337422	ABC
8.72803680981593	ABC
8.38779141104293	ABC
7.50098159509201	ABC
9.58177914110428	ABC
7.73938650306746	ABC
8.45975460122697	ABC
7.87803680981593	ABC
7.91754601226992	ABC
7.53233128834354	ABC
8.62177914110428	ABC
8.53815950920244	ABC
8.82331288343556	ABC
9.07202453987729	ABC
6.95036809815949	ABC
9.72404907975458	ABC
7.85760736196317	ABC
7.62294478527605	ABC
7.28803680981593	ABC
8.76484662576685	ABC
8.00392638036808	ABC
8.1945398773006	ABC
7.56766871165643	ABC
9.00331288343556	ABC
7.41122699386502	ABC
8.56644171779139	ABC
9.0065644171779	ABC
8.84662576687115	ABC
7.44760736196317	ABC
7.58269938650305	ABC
8.33018404907974	ABC
7.91429447852759	ABC
8.18269938650304	ABC
7.89245398773004	ABC
7.66319018404906	ABC
