## Supplementary material for "Predicting substrates for orphan Solute Carrier Proteins using multi-omics datasets": Code for plotting results: MedianBenchmark.csv

Class	Median
true	176.5
simulated	333.5
simulated	331.5
simulated	323
simulated	333
simulated	333.5
simulated	329
simulated	334
simulated	333
simulated	325
simulated	329
simulated	329
simulated	333
simulated	325
simulated	341
simulated	325
simulated	325
simulated	323
simulated	323
simulated	333
simulated	320.5
simulated	326
simulated	330
simulated	326
simulated	333
simulated	362
simulated	323
simulated	324
simulated	334
simulated	341
simulated	325.5
simulated	348
simulated	334
simulated	326
simulated	348
simulated	348
simulated	333
simulated	322.5
simulated	324
simulated	326
simulated	334
simulated	326
simulated	367
simulated	341
simulated	348
simulated	329
simulated	333.5
simulated	348
simulated	325
simulated	326
simulated	330
simulated	330
simulated	323
simulated	348
simulated	322
simulated	324
simulated	325
simulated	331.5
simulated	325
simulated	329
simulated	326
simulated	330
simulated	326
simulated	325
simulated	329
simulated	330
simulated	323.5
simulated	322.5
simulated	329
simulated	327.5
simulated	341
simulated	333
simulated	333
simulated	333
simulated	326
simulated	331.5
simulated	322
simulated	333
simulated	327.5
simulated	366
simulated	329
simulated	333.5
simulated	362
simulated	334
simulated	334
simulated	326
simulated	329
simulated	330
simulated	362
simulated	325
simulated	333
simulated	322
simulated	322
simulated	330
simulated	365
simulated	326
simulated	326
simulated	324
simulated	331.5
simulated	322
simulated	326
