## Supplementary material for "Predicting substrates for orphan Solute Carrier Proteins using multi-omics datasets": Code for plotting results: ORA_Plot.csv

Rank	Number	Mean
10	36	2.72222222222222
20	37	3.16216216216216
30	35	3.62857142857143
40	35	3.68571428571429
50	28	3.96428571428571
60	25	4.24
70	22	4.63636363636364
80	15	4.46666666666667
90	10	5.8
100	10	5.1
110	5	4.2
120	4	4.5
130	2	6
140	1	11
150	1	1
160	0
170	0
180	0
