## Supplementary material for "Predicting substrates for orphan Solute Carrier Proteins using multi-omics datasets": Code for plotting results: check dose effect benchmark.csv

rho.mean	log.p.mean	Status
0.419633308995744	1.17145243627226	random
0.520328808534182	1.47476795976433	random
0.456994771257326	1.35710677289264	random
0.521283846473903	2.39944656373463	random
0.510711230718019	1.89927736009009	random
0.415946208731907	1.23371488895118	random
0.542960558092471	1.81061457422476	random
0.533885526079559	1.65890937751844	random
0.450073682536042	1.45439008608695	random
0.502014301783642	1.71579964984108	random
0.479819295309992	1.43811250636571	random
0.461770280603173	1.35973242880231	random
0.519541499170055	1.23674325999369	random
0.528354168505237	1.57183379296592	random
0.42682533529389	1.24601268884432	random
0.481393695029907	1.68590426645313	random
0.478658057588051	1.48773863033929	random
0.461191468980924	1.48865090590458	random
0.531399742975954	2.03461579607962	random
0.469493006927006	1.50702653940011	random
0.487053257878792	1.29322983280254	random
0.479912032058765	1.40914158618215	random
0.43740180811405	1.48023685303835	random
0.477575133606259	1.23627424863095	random
0.428885708937315	1.26198007201996	random
0.507011852964131	3.19593550871443	random
0.49323508126986	1.45339914958343	random
0.484710617907348	1.61698746372852	random
0.455333943954128	1.26195352370454	random
0.451302278313919	1.67334502926797	random
0.51022109430889	1.3878194676465	random
0.394989156603961	1.03443415027039	random
0.475375192321687	1.39527571549864	random
0.43561453971367	1.4321144762324	random
0.411704489335085	1.20517916014559	random
0.428583374531672	1.18371125619678	random
0.51163420495365	1.34796665666298	random
0.460179476700449	2.07501769624395	random
0.468563606110375	1.75202441253936	random
0.496832107226217	1.68315481025907	random
0.488133249293109	1.77192581357331	random
0.485375127962973	1.64180353787471	random
0.479607615736344	1.22517597323975	random
0.465611507139783	1.50596520077484	random
0.509820666522834	1.634160702085	random
0.473838201946647	1.53130922686121	random
0.540259388262057	1.86532899890788	random
0.482752629262131	1.24436283505607	random
0.527793409196341	1.3688731869622	random
0.446728552106337	1.07418120181177	random
0.540969962691242	1.59407289504007	random
0.447858270378883	1.21709465175574	random
0.494358990460816	1.56622259760958	random
0.478083225671429	1.22477956830117	random
0.494228817678055	1.39616636023762	random
0.482187752530122	1.57069330465989	random
0.451128203950477	1.54266336706073	random
0.491254878551483	1.48468093457606	random
0.498262755770843	1.42833316251935	random
0.45447596604708	1.07540437490073	random
0.495562421058768	1.09066788341607	random
0.403841410457162	1.33882905834012	random
0.475367338464116	1.29463040141712	random
0.435746469229064	1.3932005450361	random
0.471212627009192	1.08108065882379	random
0.429895192918055	1.55515833487044	random
0.438999467178905	1.40835378341757	random
0.51356590519504	1.17630114285347	random
0.45482590441695	1.18123462036721	random
0.493922807370605	1.23664872067152	random
0.53152889381658	1.56162468842505	random
0.542847121333389	1.61019092150183	random
0.524442582932328	1.44059325220437	random
0.411485209564503	1.36301305362177	random
0.4432005173018	1.47670965398451	random
0.447850264868251	1.57004587212978	random
0.501820741609037	1.57702483630281	random
0.477119090124105	1.14353740736627	random
0.468737060465173	1.24888603379648	random
0.482241790623784	1.50000384428472	random
0.455239669999497	1.45311243581014	random
0.505304916162655	1.32709132273141	random
0.488326758080283	1.56554043624016	random
0.462923331465375	1.13301289614002	random
0.464894772875574	1.38323542564365	random
0.441895786751874	1.14719484233284	random
0.456698124494694	1.29803496124867	random
0.49357702791951	1.41030436547017	random
0.455730376128924	1.45163992372844	random
0.53603421804438	1.30994667686783	random
0.418719633956585	1.18137269326396	random
0.507270659478162	1.37349986759983	random
0.480993189270993	1.35104524529553	random
0.547391937258327	1.47511539660651	random
0.436128674032454	1.29432666915601	random
0.434759703635827	1.06268728345671	random
0.434063505390077	1.32052202007722	random
0.474211690400677	1.0795179841142	random
0.451756200851392	1.29863180301116	random
0.466623602568396	1.47683504941469	random
0.544897884428085	2.08191954154843	true
