## Supplementary material for "Predicting substrates for orphan Solute Carrier Proteins using multi-omics datasets": Code for plotting results: t-test model prediction benchmark.csv

mean.diff	log.p	Status
0.0715008622773952	2.30287581749837	random
0.0841471563466605	2.37831016917758	random
0.0885906055690303	1.45777914175999	random
0.0683109830611231	2.6306629928564	random
0.0561573248864359	2.16359104067169	random
0.0576626687991246	2.70090400314975	random
0.0776074174661714	6.27752548085755	random
0.0745536499125703	2.92916468669885	random
0.050385846282955	3.60426753666514	random
0.0978442349465768	4.2746639442576	random
0.0745102293564336	7.78413785797906	random
0.0710678003279469	1.87182205886666	random
0.0659054947890865	0.943987017605443	random
0.0481969569789228	1.41850043325823	random
0.0666869804130587	2.32680223027685	random
0.0541820657003292	1.79635360250166	random
0.0598882191582083	2.62548185927921	random
0.048296311735178	3.07788930329459	random
0.073374630030299	3.70948877928015	random
0.0612439419368455	5.34891794588113	random
0.0336146435922039	2.90535509098941	random
0.0682616467702209	4.14984062784646	random
0.0583849519276546	1.85937009854257	random
0.0527440337115277	5.30103571568393	random
0.0603738476017972	2.18118176893449	random
0.0810417646453292	4.55429262266963	random
0.0600408419242565	6.32770748878642	random
0.0686135675661068	5.99171335653598	random
0.0569306644614558	3.61340354155792	random
0.0543473763224948	3.53560395537646	random
0.0563143017187291	9.51618041073323	random
0.0644884876667228	2.99638030105419	random
0.062845912862247	5.85542095318692	random
0.0742796739917662	3.08509005471365	random
0.0648360842079783	3.70992247725819	random
0.0915920156074427	1.82576120209505	random
0.0864214173768672	2.0122824965966	random
0.0576288085135977	2.68487583599996	random
0.047513207105364	1.84987687723457	random
0.057238327542007	1.73405246257924	random
0.0811832999081289	5.86988704869534	random
0.0604309159602127	1.74214676537057	random
0.0804254460226636	3.9964643020707	random
0.0479002520595538	1.80517781511086	random
0.0595718422835922	5.01779498972123	random
0.0722050089959508	1.27959334511265	random
0.0581334858348138	2.23744935102989	random
0.0538198309987012	5.76405825657651	random
0.0801589901929099	4.81813180927213	random
0.0861764089174056	1.45898105417163	random
0.0543477722716655	4.95844192516748	random
0.0671445719468928	1.56056577351688	random
0.0755371587954998	2.12862418868603	random
0.0407955200139993	1.54108769947265	random
0.0705321081641131	4.67836849292764	random
0.0604262386944148	3.33290291845436	random
0.0610226392867126	2.10225803308963	random
0.0757608910210852	1.13897355063262	random
0.0833287766927075	2.30433344955914	random
0.0537728755285877	6.54508564915761	random
0.0730995103355385	1.4902353623615	random
0.068596836536069	1.48717335683186	random
0.0641925486578515	2.00059603842249	random
0.0705121648685776	3.75079300739621	random
0.0569639979454883	2.20387469894338	random
0.097917973627349	8.60913645282323	random
0.0639081488282264	13.6431224925941	random
0.0555947070601179	1.34763496632909	random
0.0748847287840758	6.26702884499143	random
0.0492933931455613	1.78178944346407	random
0.0612337089316997	2.79474054157691	random
0.0834076277554011	3.20983705159814	random
0.0881897310812637	1.85556677954084	random
0.0754938520503796	2.71710744260489	random
0.0402123982316632	2.83984096946502	random
0.0665897751912156	3.68373923582429	random
0.0690099397235141	1.3451836388985	random
0.0892907766382502	4.57700164692578	random
0.0887585565719744	2.31429840020632	random
0.0495674472509771	4.03315214789093	random
0.0647792918754484	6.93147292408158	random
0.0721033466879279	1.58566156925015	random
0.0749500232399072	3.27014503799228	random
0.0622277960988222	5.10393703464839	random
0.0541683915692148	4.22603517761635	random
0.0527266433131659	3.83731413285762	random
0.0641790597426548	2.11407956741228	random
0.0784567017734606	2.65977203429045	random
0.06391442147606	4.57514434284229	random
0.0494496024691347	1.63612821435825	random
0.0753393760889066	8.06530652511679	random
0.0705049576983644	1.77376712395896	random
0.0775956968543058	1.76765363245788	random
0.056408746627138	1.54891899207991	random
0.0689427859244581	2.35942730444184	random
0.0725254740362573	3.1720126433765	random
0.0929196648890301	4.47314351888476	random
0.0663249267141981	1.92516075005132	random
0.0575345869421753	5.53476239963438	random
0.0428553478010701	2.24841114690188	random
0.0812069606354758	10.4612222312602	true
