## Supplementary material for "Predicting substrates for orphan Solute Carrier Proteins using multi-omics datasets": Code for plotting results: Sweep_factorAx.csv

Th	Xmax	MaxTP
0	1	0.106355140186916
0.1	1	0.103909657320872
0.2	1	0.0991121495327102
0.3	1	0.0934423676012461
0.4	1	0.0907476635514018
0.5	1	0.0768068535825545
0.6	1	0.0783489096573209
0.7	1	0.0654517133956386
0.8	1	0.0645638629283489
0.9	1	0.0603582554517134
1	1	0.0602492211838006
