## Supplementary material for "Predicting substrates for orphan Solute Carrier Proteins using multi-omics datasets": Code for plotting results: Sweep_factorAy.csv

Th	Xmax	MaxTP
0	1	0.102538940809969
0.1	1	0.0927881619937694
0.2	1	0.0859968847352025
0.3	1	0.0676168224299066
0.4	1	0.066993769470405
0.5	1	0.0627414330218069
0.6	1	0.0557788161993769
0.7	1	0.0528971962616822
0.8	1	0.0549688473520249
0.9	1	0.0502336448598131
1	4	0.0478504672897196
