## Supplementary material for "Predicting substrates for orphan Solute Carrier Proteins using multi-omics datasets": Code for plotting results: Sweep_factorAz.csv

Th	Xmax	MaxTP
0	22	0.0376635514018692
0.1	22	0.0359968847352025
0.2	19	0.0351713395638629
0.3	19	0.0341744548286604
0.4	19	0.0379283489096573
0.5	16	0.037398753894081
0.6	16	0.0353115264797508
0.7	13	0.0376791277258567
0.8	13	0.038208722741433
0.9	13	0.0359968847352025
1	10	0.0379906542056075
