## Supplementary material for "Predicting substrates for orphan Solute Carrier Proteins using multi-omics datasets": Code for plotting results: Sweep_factorABalpha.csv

AlphaCutoff	Fraction_difference
0.001	0.0234498834498834
0.002	0.023006993006993
0.003	0.0244988344988345
0.004	0.0268065268065268
0.005	0.0265734265734266
0.006	0.0264801864801865
0.007	0.0264801864801865
0.008	0.0263869463869464
0.009	0.0287179487179487
0.01	0.0286713286713286
0.011	0.0286713286713286
0.012	0.0286713286713286
0.013	0.0286713286713286
0.014	0.0308857808857809
0.015	0.0308391608391609
0.016	0.0308391608391609
0.017	0.0308391608391609
0.018	0.0308391608391609
0.019	0.0308391608391609
0.02	0.0331701631701632
0.021	0.0353146853146853
0.022	0.0353146853146853
0.023	0.0353146853146853
0.024	0.0353146853146853
0.025	0.0347552447552447
0.026	0.0347552447552447
0.027	0.0347552447552447
0.028	0.0347552447552447
0.029	0.0347552447552447
0.03	0.0347552447552447
0.031	0.0346386946386946
0.032	0.0346386946386946
0.033	0.0346153846153846
0.034	0.0346153846153846
0.035	0.0368531468531469
0.036	0.0368531468531469
0.037	0.0368531468531469
0.038	0.0368531468531469
0.039	0.0368531468531469
0.04	0.0368531468531469
0.041	0.0368531468531469
0.042	0.0368531468531469
0.043	0.0368531468531469
0.044	0.0415151515151515
0.045	0.0415151515151515
0.046	0.0415151515151515
0.047	0.0415151515151515
0.048	0.0413286713286713
0.049	0.0413286713286713
0.05	0.0413286713286713
0.051	0.0413286713286713
0.052	0.0411655011655011
0.053	0.0411655011655011
0.054	0.0411655011655011
0.055	0.0411655011655011
0.056	0.0410955710955711
0.057	0.041025641025641
0.058	0.0408857808857809
0.059	0.0408158508158508
0.06	0.0408158508158508
0.061	0.0408158508158508
0.062	0.0408158508158508
0.063	0.0408158508158508
0.064	0.0408158508158508
0.065	0.0404662004662004
0.066	0.0404662004662004
0.067	0.0404662004662004
0.068	0.0404662004662004
0.069	0.0404662004662004
0.07	0.0404662004662004
0.071	0.0404662004662004
0.072	0.0404662004662004
0.073	0.0402797202797203
0.074	0.0402797202797203
0.075	0.0426107226107227
0.076	0.0426107226107227
0.077	0.0472727272727273
0.078	0.0472727272727273
0.079	0.0472727272727273
0.08	0.0472727272727273
0.081	0.0472727272727273
0.082	0.0471794871794872
0.083	0.0469463869463869
0.084	0.0467832167832168
0.085	0.0467832167832168
0.086	0.0466899766899767
0.087	0.0466433566433566
0.088	0.0466433566433566
0.089	0.0466433566433566
0.09	0.046013986013986
0.091	0.0456643356643357
0.092	0.0455477855477855
0.093	0.0453379953379953
0.094	0.0453379953379953
0.095	0.0453379953379953
0.096	0.0452680652680653
0.097	0.0452680652680653
0.098	0.0451981351981352
0.099	0.0451981351981352
0.1	0.0450815850815851
