## Supplementary material for "Predicting substrates for orphan Solute Carrier Proteins using multi-omics datasets": Code for plotting results: Sweep_factorABscore.csv

Po	MaxX	MaxQ
1	10	0.118910741301059
2	11	0.118910741301059
3	11	0.118895612708018
4	11	0.118895612708018
5	11	0.11874432677761
6	10	0.118698940998487
7	9	0.119727685325265
8	10	0.120105900151286
9	11	0.120105900151286
10	9	0.123025718608169
11	9	0.123025718608169
12	10	0.123025718608169
13	10	0.123025718608169
14	10	0.123025718608169
15	11	0.123025718608169
16	11	0.123025718608169
17	10	0.122980332829047
18	10	0.122980332829047
19	10	0.122980332829047
20	10	0.122980332829047
21	11	0.122980332829047
22	11	0.122980332829047
23	10	0.122375189107413
24	10	0.122375189107413
25	10	0.122375189107413
26	10	0.122375189107413
27	10	0.122375189107413
28	10	0.122375189107413
29	10	0.122375189107413
30	10	0.122375189107413
