## Supplementary material for "Predicting substrates for orphan Solute Carrier Proteins using multi-omics datasets": Code for plotting results: Sweep_factorABCp.csv

Po	MaxX	MaxQ
0.1	1	0.127338217338217
0.2	1	0.12976800976801
0.3	1	0.132783882783883
0.4	12	0.133870573870574
0.5	18	0.139023199023199
0.6	13	0.141831501831502
0.7	15	0.141245421245421
0.8	18	0.141758241758242
0.9	19	0.146654456654457
1	12	0.145787545787546
