## Supplementary material for "Predicting substrates for orphan Solute Carrier Proteins using multi-omics datasets": Code for plotting results: Sweep_factorABCz.csv

Th	MaxX	MaxQ
0	19	0.146532356532357
0.1	19	0.146654456654457
0.2	19	0.145677655677656
0.3	19	0.146068376068376
0.4	19	0.146263736263736
0.5	19	0.146556776556777
0.6	19	0.145738705738706
0.7	19	0.146092796092796
0.8	19	0.146483516483517
