## Supplementary material for "Predicting substrates for orphan Solute Carrier Proteins using multi-omics datasets": Code for plotting results: Sweep_drugAlpha.csv

alpha	discovery
0.05	0.0961818181818182
0.049	0.0969090909090909
0.048	0.0969090909090909
0.047	0.102909090909091
0.046	0.103636363636364
0.045	0.106363636363636
0.044	0.108363636363636
0.043	0.108727272727273
0.042	0.111090909090909
0.041	0.111636363636364
0.04	0.124
0.039	0.126545454545455
0.038	0.129454545454545
0.037	0.132
0.036	0.132
0.035	0.133818181818182
0.034	0.134545454545455
0.033	0.138727272727273
0.032	0.138909090909091
0.031	0.138909090909091
0.03	0.148909090909091
0.029	0.149454545454545
0.028	0.149454545454545
0.027	0.150363636363636
0.026	0.136363636363636
0.025	0.139636363636364
0.024	0.140363636363636
0.023	0.140727272727273
0.022	0.151090909090909
0.021	0.155454545454545
0.02	0.157454545454545
0.019	0.160545454545455
0.018	0.162
0.017	0.163090909090909
0.016	0.165272727272727
0.015	0.166181818181818
0.014	0.167272727272727
0.013	0.168545454545455
0.012	0.173454545454545
0.011	0.161636363636364
0.01	0.163272727272727
0.009	0.166181818181818
0.008	0.169090909090909
0.007	0.153454545454545
0.00600000000000001	0.156363636363636
0.005	0.160727272727273
0.004	0.167090909090909
0.003	0.158545454545455
0.002	0.132
0.001	0.125454545454545
0	0
