## Supplementary material for "Predicting substrates for orphan Solute Carrier Proteins using multi-omics datasets": Code for plotting results: proximal and distant (normalised rho).csv

Steps	WT.pvalue	class
1	0.118366096600266	simulated
1	0.0378711857254706	simulated
1	0.144180507197353	simulated
1	0.369797452221854	simulated
1	0.09217863801795	simulated
1	0.612081894107117	simulated
1	0.193165599005574	simulated
1	0.150699445677372	simulated
1	0.309922799473135	simulated
1	0.429694296560963	simulated
1	0.0876977848762645	simulated
1	0.144180507197353	simulated
1	0.378799985386911	simulated
1	0.956320312537244	simulated
1	0.425438245396402	simulated
1	0.200191257116768	simulated
1	0.264938850987686	simulated
1	0.542612664892536	simulated
1	0.0943981546615305	simulated
1	0.193165599005574	simulated
1	0.369797452221854	simulated
1	0.231231740330301	simulated
1	0.081016288534322	simulated
1	0.982564422970419	simulated
1	0.081016288534322	simulated
1	0.0876977848762645	simulated
1	0.554512800949843	simulated
1	0.666512746561222	simulated
1	0.71044349238904	simulated
1	0.274335247584732	simulated
1	0.09217863801795	simulated
1	0.684863807670438	simulated
1	0.264938850987686	simulated
1	0.614716643649707	simulated
1	0.314091198464094	simulated
1	0.836893907643944	simulated
1	0.158073628037793	simulated
1	0.312317195833149	simulated
1	0.312317195833149	simulated
1	0.94790786036594	simulated
1	0.249623318162611	simulated
1	0.226374947959415	simulated
1	0.118936556501831	simulated
1	0.2297051919402	simulated
1	0.230572724996608	simulated
1	0.312317195833149	simulated
1	0.118936556501831	simulated
1	0.972883169085449	simulated
1	0.637740906846112	simulated
1	0.612081894107117	simulated
1	0.214766996715671	simulated
1	0.41844390606872	simulated
1	0.193165599005574	simulated
1	0.0876977848762645	simulated
1	0.542612664892536	simulated
1	0.264938850987686	simulated
1	0.682494922573421	simulated
1	0.09217863801795	simulated
1	0.542612664892536	simulated
1	0.369797452221854	simulated
1	0.445029803600946	simulated
1	0.158073628037793	simulated
1	0.0276947385821648	simulated
1	0.118366096600266	simulated
1	0.262294836606244	simulated
1	0.232351899535684	simulated
1	0.671765016486006	simulated
1	0.666512746561222	simulated
1	0.306081174987169	simulated
1	0.144180507197353	simulated
1	0.554512800949843	simulated
1	0.312317195833149	simulated
1	0.0378711857254706	simulated
1	0.0943981546615305	simulated
1	0.264938850987686	simulated
1	0.0943981546615305	simulated
1	0.158073628037793	simulated
1	0.264938850987686	simulated
1	0.511851651809665	simulated
1	0.264938850987686	simulated
1	0.137277028961009	simulated
1	0.306081174987169	simulated
1	0.118366096600266	simulated
1	0.152374811990198	simulated
1	0.200191257116768	simulated
1	0.262294836606244	simulated
1	0.158073628037793	simulated
1	0.840657642450014	simulated
1	0.637740906846112	simulated
1	0.542612664892536	simulated
1	0.144180507197353	simulated
1	0.542612664892536	simulated
1	0.684863807670438	simulated
1	0.118936556501831	simulated
1	0.305925805125459	simulated
1	0.09217863801795	simulated
1	0.51605575772626	simulated
1	0.118936556501831	simulated
1	0.369797452221854	simulated
1	0.305925805125459	simulated
2	0.288529537076718	simulated
2	0.256227533838095	simulated
2	0.0426693741586735	simulated
2	0.720345421244077	simulated
2	0.130346930137604	simulated
2	0.136130023330816	simulated
2	0.115439153838958	simulated
2	0.168561396883331	simulated
2	0.0609830872279595	simulated
2	0.580075712732861	simulated
2	0.768004910895397	simulated
2	0.120585725573967	simulated
2	0.447777004414786	simulated
2	0.0910371419584385	simulated
2	0.0542435704253614	simulated
2	0.31733114120814	simulated
2	0.222169441909958	simulated
2	0.175107932238214	simulated
2	0.113997547385776	simulated
2	0.439239072819273	simulated
2	0.074829239346247	simulated
2	0.114329357742619	simulated
2	0.113997547385776	simulated
2	0.219852095303438	simulated
2	0.0426693741586735	simulated
2	0.416016183038171	simulated
2	0.011428403730465	simulated
2	0.112128354689661	simulated
2	0.0542435704253614	simulated
2	0.234370028606923	simulated
2	0.0878410803216388	simulated
2	0.0935135047723915	simulated
2	0.0889773336421463	simulated
2	0.264996789907505	simulated
2	0.35140856558653	simulated
2	0.344698248786333	simulated
2	0.122326622549412	simulated
2	0.0542435704253614	simulated
2	0.183140488180868	simulated
2	0.0879651803471861	simulated
2	0.0806362337450494	simulated
2	0.0572634094430777	simulated
2	0.264996789907505	simulated
2	0.225907124411494	simulated
2	0.168561396883331	simulated
2	0.0889773336421463	simulated
2	0.0889773336421463	simulated
2	0.114329357742619	simulated
2	0.0889773336421463	simulated
2	0.0889773336421463	simulated
2	0.0426693741586735	simulated
2	0.114329357742619	simulated
2	0.120585725573967	simulated
2	0.530720541253513	simulated
2	0.121552147243495	simulated
2	0.0878410803216388	simulated
2	0.16918891262607	simulated
2	0.00153121449130278	simulated
2	0.183140488180868	simulated
2	0.168561396883331	simulated
2	0.112128354689661	simulated
2	0.324169080546143	simulated
2	0.743325515287565	simulated
2	0.0542435704253614	simulated
2	0.0889773336421463	simulated
2	0.752918627255291	simulated
2	0.094562425166053	simulated
2	0.264996789907505	simulated
2	0.0572634094430777	simulated
2	0.312454735509917	simulated
2	0.0393290977607603	simulated
2	0.0542435704253614	simulated
2	0.435236340665454	simulated
2	0.0393290977607603	simulated
2	0.114329357742619	simulated
2	0.0542435704253614	simulated
2	0.264996789907505	simulated
2	0.183140488180868	simulated
2	0.259588331080421	simulated
2	0.446984141366243	simulated
2	0.113997547385776	simulated
2	0.0889773336421463	simulated
2	0.114329357742619	simulated
2	0.123150769710501	simulated
2	0.0542435704253614	simulated
2	0.0910371419584385	simulated
2	0.0476944803327636	simulated
2	0.335649111078897	simulated
2	0.0878410803216388	simulated
2	0.0542435704253614	simulated
2	0.0878410803216388	simulated
2	0.0542435704253614	simulated
2	0.0889773336421463	simulated
2	0.113997547385776	simulated
2	0.0806362337450494	simulated
2	0.0935135047723915	simulated
2	0.115439153838958	simulated
2	0.0273208483302836	simulated
2	0.0426693741586735	simulated
2	0.344698248786333	simulated
3	0.592192543140816	simulated
3	0.11163485509168	simulated
3	0.276759385810739	simulated
3	0.264610127591059	simulated
3	0.110386395745507	simulated
3	0.101969768653979	simulated
3	0.237954216032383	simulated
3	0.543713655983564	simulated
3	0.559797310322397	simulated
3	0.740981203086371	simulated
3	0.0941949655454676	simulated
3	0.208106399196245	simulated
3	0.31731815345306	simulated
3	0.101969768653979	simulated
3	0.590757321776223	simulated
3	0.411232242414001	simulated
3	0.862448616467658	simulated
3	0.386023627750538	simulated
3	0.0941949655454676	simulated
3	0.60616892495837	simulated
3	0.347221244231275	simulated
3	0.276759385810739	simulated
3	0.111402126733961	simulated
3	0.62447648159822	simulated
3	0.86064479629673	simulated
3	0.274053714460073	simulated
3	0.347221244231275	simulated
3	0.101969768653979	simulated
3	0.291339867204613	simulated
3	0.101969768653979	simulated
3	0.132982501807533	simulated
3	0.282598785017191	simulated
3	0.101969768653979	simulated
3	0.641835598805223	simulated
3	0.111402126733961	simulated
3	0.529934315955889	simulated
3	0.101969768653979	simulated
3	0.101969768653979	simulated
3	0.111402126733961	simulated
3	0.33116118690947	simulated
3	0.474824643592303	simulated
3	0.795100545775691	simulated
3	0.208106399196245	simulated
3	0.276759385810739	simulated
3	0.0941949655454676	simulated
3	0.304247505590773	simulated
3	0.334613379028705	simulated
3	0.719677916710698	simulated
3	0.111402126733961	simulated
3	0.991692877417932	simulated
3	0.0941949655454676	simulated
3	0.111402126733961	simulated
3	0.589473973556492	simulated
3	0.988733918895562	simulated
3	0.381383459484802	simulated
3	0.185467719196679	simulated
3	0.979872343453589	simulated
3	0.274053714460073	simulated
3	0.559797310322397	simulated
3	0.282598785017191	simulated
3	0.101969768653979	simulated
3	0.30388620365644	simulated
3	0.276759385810739	simulated
3	0.970904998214181	simulated
3	0.274053714460073	simulated
3	0.499322594280516	simulated
3	0.101969768653979	simulated
3	0.111402126733961	simulated
3	0.276759385810739	simulated
3	0.274053714460073	simulated
3	0.318359475802503	simulated
3	0.62447648159822	simulated
3	0.276759385810739	simulated
3	0.274053714460073	simulated
3	0.60616892495837	simulated
3	0.102760532276244	simulated
3	0.111402126733961	simulated
3	0.381383459484802	simulated
3	0.111402126733961	simulated
3	0.024660892958539	simulated
3	0.208106399196245	simulated
3	0.101969768653979	simulated
3	0.274053714460073	simulated
3	0.31731815345306	simulated
3	0.62447648159822	simulated
3	0.0941949655454676	simulated
3	0.529934315955889	simulated
3	0.276759385810739	simulated
3	0.453524588904221	simulated
3	0.828877315228434	simulated
3	0.208106399196245	simulated
3	0.101969768653979	simulated
3	0.979872343453589	simulated
3	0.185467719196679	simulated
3	0.101969768653979	simulated
3	0.470821403342791	simulated
3	0.101969768653979	simulated
3	0.565116994750337	simulated
3	0.988733918895562	simulated
3	0.592192543140816	simulated
4	0.540441756830288	simulated
4	0.510343884489826	simulated
4	0.211421241417813	simulated
4	0.0227754924952352	simulated
4	0.0681214255478942	simulated
4	0.177476846630621	simulated
4	0.0227754924952352	simulated
4	0.0688345776600574	simulated
4	0.0868362916793576	simulated
4	0.0574335632203181	simulated
4	0.595321253098429	simulated
4	0.185266685746681	simulated
4	0.14467476425451	simulated
4	0.226234942056132	simulated
4	0.0227754924952352	simulated
4	0.217859283992778	simulated
4	0.0227754924952352	simulated
4	0.558127432831175	simulated
4	0.0685400004989416	simulated
4	0.0227754924952352	simulated
4	0.122212061282798	simulated
4	0.0582490311070289	simulated
4	0.0227754924952352	simulated
4	0.142663681252077	simulated
4	0.126575886259534	simulated
4	0.552314804051916	simulated
4	0.0227754924952352	simulated
4	0.0894675554715272	simulated
4	0.0681214255478942	simulated
4	0.0445729489332642	simulated
4	0.109008588729089	simulated
4	0.103782758848424	simulated
4	0.121344838876507	simulated
4	0.0894675554715272	simulated
4	0.0797447231291593	simulated
4	0.229959523750859	simulated
4	0.0449856100810067	simulated
4	0.0596824871878489	simulated
4	0.0894675554715272	simulated
4	0.0633900197494448	simulated
4	0.595321253098429	simulated
4	0.907045369284813	simulated
4	0.0819579985900519	simulated
4	0.0290576672300393	simulated
4	0.0569615651536866	simulated
4	0.253306623766585	simulated
4	0.145435398027392	simulated
4	0.167288950268145	simulated
4	0.109404754493636	simulated
4	0.127609563803927	simulated
4	0.0445729489332642	simulated
4	0.22252905101967	simulated
4	0.165399299040135	simulated
4	0.165399299040135	simulated
4	0.218501219980032	simulated
4	0.345964900467464	simulated
4	0.242727968675945	simulated
4	0.192069764031277	simulated
4	0.273321139380484	simulated
4	0.0445729489332642	simulated
4	0.0806968780481314	simulated
4	0.0290576672300393	simulated
4	0.0227754924952352	simulated
4	0.0445729489332642	simulated
4	0.0290576672300393	simulated
4	0.109404754493636	simulated
4	0.0290576672300393	simulated
4	0.0227754924952352	simulated
4	0.0250308061701776	simulated
4	0.496610377060268	simulated
4	0.242727968675945	simulated
4	0.531016223624678	simulated
4	0.0596824871878489	simulated
4	0.0604657851951118	simulated
4	0.0445729489332642	simulated
4	0.0574335632203181	simulated
4	0.351082129815576	simulated
4	0.109404754493636	simulated
4	0.274590705217402	simulated
4	0.320891309530035	simulated
4	0.149192172749596	simulated
4	0.391225130294536	simulated
4	0.115197850301719	simulated
4	0.165399299040135	simulated
4	0.167288950268145	simulated
4	0.242000020946309	simulated
4	0.149192172749596	simulated
4	0.347311113617516	simulated
4	0.0227754924952352	simulated
4	0.595321253098429	simulated
4	0.0581805549286109	simulated
4	0.38841096930567	simulated
4	0.0227754924952352	simulated
4	0.0445729489332642	simulated
4	0.0783659119907399	simulated
4	0.0688345776600574	simulated
4	0.143192032021404	simulated
4	0.109404754493636	simulated
4	0.0366362025708581	simulated
4	0.0819579985900519	simulated
5	0.215705453111894	simulated
5	0.299219798965861	simulated
5	0.421099758633602	simulated
5	0.383112433284694	simulated
5	0.372201145788385	simulated
5	0.406820950741606	simulated
5	0.120448362769872	simulated
5	0.883696890516632	simulated
5	0.314083078984106	simulated
5	0.401837384377467	simulated
5	0.618382002259806	simulated
5	0.538176549385658	simulated
5	0.231285706347187	simulated
5	0.376689322426649	simulated
5	0.073328883895912	simulated
5	0.401837384377467	simulated
5	0.415808956642433	simulated
5	0.231285706347187	simulated
5	0.314083078984106	simulated
5	0.285343320456177	simulated
5	0.234120049751324	simulated
5	0.722300786770788	simulated
5	0.66953680364463	simulated
5	0.592453928684629	simulated
5	0.667307766223379	simulated
5	0.231285706347187	simulated
5	0.246912236179449	simulated
5	0.566832335912045	simulated
5	0.418983754446103	simulated
5	0.231285706347187	simulated
5	0.599566769575612	simulated
5	0.246912236179449	simulated
5	0.140731903108065	simulated
5	0.271692899996587	simulated
5	0.648188646948327	simulated
5	0.441574130679374	simulated
5	0.517089127585798	simulated
5	0.231285706347187	simulated
5	0.537033286930354	simulated
5	0.285343320456177	simulated
5	0.577431573353062	simulated
5	0.170766865371964	simulated
5	0.170766865371964	simulated
5	0.19437506115941	simulated
5	0.563860900513582	simulated
5	0.111086868087487	simulated
5	0.225881744337372	simulated
5	0.0942849821380308	simulated
5	0.225881744337372	simulated
5	0.0942849821380308	simulated
5	0.870785640155353	simulated
5	0.231285706347187	simulated
5	0.435334816284454	simulated
5	0.354734195668199	simulated
5	0.457238998640211	simulated
5	0.265585007763157	simulated
5	0.536536442848028	simulated
5	0.19437506115941	simulated
5	0.599566769575612	simulated
5	0.231285706347187	simulated
5	0.49164323972459	simulated
5	0.294468455376109	simulated
5	0.294468455376109	simulated
5	0.285343320456177	simulated
5	0.294468455376109	simulated
5	0.785787257163354	simulated
5	0.111086868087487	simulated
5	0.985044255807893	simulated
5	0.499035646943048	simulated
5	0.170766865371964	simulated
5	0.435334816284454	simulated
5	0.231285706347187	simulated
5	0.418983754446103	simulated
5	0.382617556720306	simulated
5	0.206590988583299	simulated
5	0.231285706347187	simulated
5	0.271692899996587	simulated
5	0.231285706347187	simulated
5	0.231285706347187	simulated
5	0.599566769575612	simulated
5	0.294468455376109	simulated
5	0.421099758633602	simulated
5	0.914486973499102	simulated
5	0.370342934946557	simulated
5	0.357412862866276	simulated
5	0.0942849821380308	simulated
5	0.231285706347187	simulated
5	0.415808956642433	simulated
5	0.294468455376109	simulated
5	0.294468455376109	simulated
5	0.314083078984106	simulated
5	0.271692899996587	simulated
5	0.073328883895912	simulated
5	0.170766865371964	simulated
5	0.170766865371964	simulated
5	0.723553159232238	simulated
5	0.294468455376109	simulated
5	0.170766865371964	simulated
5	0.985044255807893	simulated
5	0.712479259550235	simulated
6	0.149714585869289	simulated
6	0.430923096923372	simulated
6	0.0545152531979752	simulated
6	0.111110726563916	simulated
6	0.100414210097959	simulated
6	0.909809819218267	simulated
6	0.33086742188909	simulated
6	0.149714585869289	simulated
6	0.308901977936554	simulated
6	0.112150419997882	simulated
6	0.0545152531979752	simulated
6	0.0531916578590497	simulated
6	0.149714585869289	simulated
6	0.28742166123116	simulated
6	0.0358094165111124	simulated
6	0.809724957900138	simulated
6	0.111110726563916	simulated
6	0.200418822060211	simulated
6	0.862672852626344	simulated
6	0.500651909739132	simulated
6	0.149714585869289	simulated
6	0.111110726563916	simulated
6	0.149714585869289	simulated
6	0.0550144043322158	simulated
6	0.111110726563916	simulated
6	0.809724957900138	simulated
6	0.100414210097959	simulated
6	0.149433421508207	simulated
6	0.111110726563916	simulated
6	0.149433421508207	simulated
6	0.0959634015353684	simulated
6	0.0513322515079524	simulated
6	0.265326746725814	simulated
6	0.343413761507028	simulated
6	0.265326746725814	simulated
6	0.308901977936554	simulated
6	0.149714585869289	simulated
6	0.131745187004227	simulated
6	0.149714585869289	simulated
6	0.131745187004227	simulated
6	0.149714585869289	simulated
6	0.862672852626344	simulated
6	0.644589787385981	simulated
6	0.0358094165111124	simulated
6	0.112150419997882	simulated
6	0.120236207028194	simulated
6	0.0358094165111124	simulated
6	0.149714585869289	simulated
6	0.694151963553569	simulated
6	0.154064353360354	simulated
6	0.112150419997882	simulated
6	0.149714585869289	simulated
6	0.257944866228172	simulated
6	0.469705468805227	simulated
6	0.115432515202359	simulated
6	0.306724672991885	simulated
6	0.0395886337735496	simulated
6	0.389971685654824	simulated
6	0.100414210097959	simulated
6	0.149714585869289	simulated
6	0.669256088298775	simulated
6	0.0315472189011724	simulated
6	0.111110726563916	simulated
6	0.0409707974793629	simulated
6	0.121537144923276	simulated
6	0.264875996002996	simulated
6	0.104693360298772	simulated
6	0.328968323414943	simulated
6	0.314335709607257	simulated
6	0.131745187004227	simulated
6	0.111110726563916	simulated
6	0.1840199301439	simulated
6	0.478191586189975	simulated
6	0.0822523475818509	simulated
6	0.121537144923276	simulated
6	0.0513322515079524	simulated
6	0.501943451433124	simulated
6	0.905979212085055	simulated
6	0.100414210097959	simulated
6	0.131745187004227	simulated
6	0.0358094165111124	simulated
6	0.182784503701402	simulated
6	0.33086742188909	simulated
6	0.182784503701402	simulated
6	0.33086742188909	simulated
6	0.131745187004227	simulated
6	0.33086742188909	simulated
6	0.682515663123311	simulated
6	0.182784503701402	simulated
6	0.0652375912367074	simulated
6	0.111110726563916	simulated
6	0.0358094165111124	simulated
6	0.112150419997882	simulated
6	0.770552460731118	simulated
6	0.183167674441815	simulated
6	0.257944866228172	simulated
6	0.149714585869289	simulated
6	0.478191586189975	simulated
6	0.200418822060211	simulated
6	0.308901977936554	simulated
7	0.283650159739757	simulated
7	0.204346303508236	simulated
7	0.467922524523738	simulated
7	0.120021764975656	simulated
7	0.265352882188467	simulated
7	0.285460393930745	simulated
7	0.198623634258603	simulated
7	0.277734651650345	simulated
7	0.252903655982521	simulated
7	0.277734651650345	simulated
7	0.467922524523738	simulated
7	0.372940383563461	simulated
7	0.277734651650345	simulated
7	0.167455574093401	simulated
7	0.283650159739757	simulated
7	0.557187664405376	simulated
7	0.269237417888328	simulated
7	0.158242063112855	simulated
7	0.247885890718896	simulated
7	0.25918658335916	simulated
7	0.283650159739757	simulated
7	0.0907091548529017	simulated
7	0.204346303508236	simulated
7	0.167455574093401	simulated
7	0.866704254914131	simulated
7	0.204346303508236	simulated
7	0.397579630152085	simulated
7	0.167455574093401	simulated
7	0.319264476765118	simulated
7	0.277734651650345	simulated
7	0.167455574093401	simulated
7	0.247885890718896	simulated
7	0.410404666631142	simulated
7	0.617461734417226	simulated
7	0.0907091548529017	simulated
7	0.277734651650345	simulated
7	0.498582243959122	simulated
7	0.794976645133279	simulated
7	0.440494620733525	simulated
7	0.128943117383004	simulated
7	0.396004605681809	simulated
7	0.909598984448736	simulated
7	0.199397807861615	simulated
7	0.267826732627506	simulated
7	0.0907091548529017	simulated
7	0.167455574093401	simulated
7	0.709207866851373	simulated
7	0.467922524523738	simulated
7	0.1139463166338	simulated
7	0.265352882188467	simulated
7	0.140057804954966	simulated
7	0.244089611972131	simulated
7	0.345866258650583	simulated
7	0.467922524523738	simulated
7	0.120021764975656	simulated
7	0.167455574093401	simulated
7	0.309792900746014	simulated
7	0.655017755142516	simulated
7	0.167455574093401	simulated
7	0.734123231488791	simulated
7	0.0907091548529017	simulated
7	0.283650159739757	simulated
7	0.24236906117315	simulated
7	0.167455574093401	simulated
7	0.0907091548529017	simulated
7	0.265352882188467	simulated
7	0.0907302823769388	simulated
7	0.277734651650345	simulated
7	0.167455574093401	simulated
7	0.467922524523738	simulated
7	0.0684850973654055	simulated
7	0.140057804954966	simulated
7	0.446024376657515	simulated
7	0.305460888101368	simulated
7	0.0949932678849978	simulated
7	0.265863122050604	simulated
7	0.275848175116515	simulated
7	0.204346303508236	simulated
7	0.277734651650345	simulated
7	0.265352882188467	simulated
7	0.167455574093401	simulated
7	0.204346303508236	simulated
7	0.167455574093401	simulated
7	0.0684850973654055	simulated
7	0.695376699208095	simulated
7	0.943004577338826	simulated
7	0.128943117383004	simulated
7	0.120021764975656	simulated
7	0.265352882188467	simulated
7	0.0567212189605863	simulated
7	0.167455574093401	simulated
7	0.0915715509522766	simulated
7	0.247885890718896	simulated
7	0.460557658527558	simulated
7	0.517920075949424	simulated
7	0.0990508782805954	simulated
7	0.16765890316795	simulated
7	0.265352882188467	simulated
7	0.265352882188467	simulated
7	0.0907091548529017	simulated
8	0.118996136208817	simulated
8	0.146124927085835	simulated
8	0.219106495200536	simulated
8	0.19724660106492	simulated
8	0.237618444468223	simulated
8	0.147495833606287	simulated
8	0.0962704755412165	simulated
8	0.436153934077496	simulated
8	0.231275215715953	simulated
8	0.819236571964318	simulated
8	0.276413615099238	simulated
8	0.349683874398829	simulated
8	0.19724660106492	simulated
8	0.436153934077496	simulated
8	0.237618444468223	simulated
8	0.222268874208304	simulated
8	0.299652981034566	simulated
8	0.262836775448816	simulated
8	0.19724660106492	simulated
8	0.19724660106492	simulated
8	0.19724660106492	simulated
8	0.161163910221926	simulated
8	0.219106495200536	simulated
8	0.19724660106492	simulated
8	0.110421275262817	simulated
8	0.296308191523539	simulated
8	0.146124927085835	simulated
8	0.533580632109626	simulated
8	0.681334285712682	simulated
8	0.115049970304905	simulated
8	0.237618444468223	simulated
8	0.19724660106492	simulated
8	0.863233217286975	simulated
8	0.146124927085835	simulated
8	0.19724660106492	simulated
8	0.311923449261126	simulated
8	0.264388868773439	simulated
8	0.19724660106492	simulated
8	0.311923449261126	simulated
8	0.311923449261126	simulated
8	0.243394492298938	simulated
8	0.349683874398829	simulated
8	0.497922527569587	simulated
8	0.146124927085835	simulated
8	0.795360971269243	simulated
8	0.296308191523539	simulated
8	0.681334285712682	simulated
8	0.84457794550932	simulated
8	0.19724660106492	simulated
8	0.411796816322627	simulated
8	0.423730530873984	simulated
8	0.19724660106492	simulated
8	0.364374412726897	simulated
8	0.110421275262817	simulated
8	0.311923449261126	simulated
8	0.2434778988184	simulated
8	0.147495833606287	simulated
8	0.2434778988184	simulated
8	0.146124927085835	simulated
8	0.2434778988184	simulated
8	0.115049970304905	simulated
8	0.423730530873984	simulated
8	0.146124927085835	simulated
8	0.45015255900755	simulated
8	0.19724660106492	simulated
8	0.217151113168563	simulated
8	0.359502777725284	simulated
8	0.225920786786412	simulated
8	0.33074348074803	simulated
8	0.519679812045525	simulated
8	0.19724660106492	simulated
8	0.411796816322627	simulated
8	0.2434778988184	simulated
8	0.299652981034566	simulated
8	0.226396920044033	simulated
8	0.816834440179031	simulated
8	0.19724660106492	simulated
8	0.670432250305239	simulated
8	0.84457794550932	simulated
8	0.19724660106492	simulated
8	0.477497236059321	simulated
8	0.266028340842822	simulated
8	0.242260772962155	simulated
8	0.459009282241684	simulated
8	0.929206240717286	simulated
8	0.161163910221926	simulated
8	0.263763341622215	simulated
8	0.331398602956712	simulated
8	0.226396920044033	simulated
8	0.311923449261126	simulated
8	0.2434778988184	simulated
8	0.311923449261126	simulated
8	0.146124927085835	simulated
8	0.19724660106492	simulated
8	0.411796816322627	simulated
8	0.115049970304905	simulated
8	0.390707177038877	simulated
8	0.342498096108681	simulated
8	0.311923449261126	simulated
8	0.48807803301875	simulated
9	0.264451751033024	simulated
9	0.141497663395054	simulated
9	0.0216403249836645	simulated
9	0.155476934335668	simulated
9	0.0574310492965151	simulated
9	0.37582268635954	simulated
9	0.0917578691063362	simulated
9	0.0539315070744669	simulated
9	0.0836377425022921	simulated
9	0.328509315651132	simulated
9	0.344387096086961	simulated
9	0.156901479343119	simulated
9	0.702357196703908	simulated
9	0.235842095924679	simulated
9	0.181824244264272	simulated
9	0.0574310492965151	simulated
9	0.10348137209922	simulated
9	0.183239616662461	simulated
9	0.0574310492965151	simulated
9	0.0305742529390359	simulated
9	0.346312612209017	simulated
9	0.10348137209922	simulated
9	0.272618236288527	simulated
9	0.0267562097795169	simulated
9	0.231342796535826	simulated
9	0.0488443930680531	simulated
9	0.126027204789152	simulated
9	0.0305742529390359	simulated
9	0.0588739288010117	simulated
9	0.0539315070744669	simulated
9	0.323268291171167	simulated
9	0.0488443930680531	simulated
9	0.334668484303351	simulated
9	0.320101647769681	simulated
9	0.130646832966653	simulated
9	0.0305742529390359	simulated
9	0.311994619307478	simulated
9	0.773006393764242	simulated
9	0.26775690993175	simulated
9	0.155476934335668	simulated
9	0.066806246604156	simulated
9	0.10348137209922	simulated
9	0.698349574908758	simulated
9	0.019925990037687	simulated
9	0.0216403249836645	simulated
9	0.108926858146044	simulated
9	0.0998797323212735	simulated
9	0.0574310492965151	simulated
9	0.0305742529390359	simulated
9	0.042556989633716	simulated
9	0.042556989633716	simulated
9	0.0389304604724431	simulated
9	0.0173227764055042	simulated
9	0.0265688649920195	simulated
9	0.0896906757417808	simulated
9	0.95121970975277	simulated
9	0.0530255572147787	simulated
9	0.10348137209922	simulated
9	0.885038409309238	simulated
9	0.923100113893016	simulated
9	0.0300199973603628	simulated
9	0.126956406943454	simulated
9	0.264451751033024	simulated
9	0.183239616662461	simulated
9	0.0302110607499271	simulated
9	0.428308437919435	simulated
9	0.773006393764242	simulated
9	0.0574310492965151	simulated
9	0.154998355134742	simulated
9	0.0216403249836645	simulated
9	0.0389304604724431	simulated
9	0.130113137565007	simulated
9	0.183239616662461	simulated
9	0.154998355134742	simulated
9	0.126956406943454	simulated
9	0.11109292149639	simulated
9	0.0574310492965151	simulated
9	0.126027204789152	simulated
9	0.344387096086961	simulated
9	0.0488443930680531	simulated
9	0.0574310492965151	simulated
9	0.0265688649920195	simulated
9	0.11109292149639	simulated
9	0.042556989633716	simulated
9	0.153407622989156	simulated
9	0.0173227764055042	simulated
9	0.191910877396186	simulated
9	0.26775690993175	simulated
9	0.5136143014653	simulated
9	0.231342796535826	simulated
9	0.346312612209017	simulated
9	0.0574310492965151	simulated
9	0.0173227764055042	simulated
9	0.019925990037687	simulated
9	0.428308437919435	simulated
9	0.406118721833862	simulated
9	0.019925990037687	simulated
9	0.0670649672742579	simulated
9	0.0339018149610477	simulated
9	0.129167876268651	simulated
10	0.0191057910401119	simulated
10	0.021043888034033	simulated
10	0.147510815010284	simulated
10	0.131416931700664	simulated
10	0.0191057910401119	simulated
10	0.0276052035463936	simulated
10	0.131428275205885	simulated
10	0.183917752804002	simulated
10	0.0403206240798548	simulated
10	0.0729944643536818	simulated
10	0.00216014451229589	simulated
10	0.0749068568452736	simulated
10	0.0729944643536818	simulated
10	0.0895801371342955	simulated
10	0.294959658804326	simulated
10	0.161165399238006	simulated
10	0.762109636483216	simulated
10	0.14854405963794	simulated
10	0.284541660868997	simulated
10	0.367339265708267	simulated
10	0.7457799759215	simulated
10	0.129065517585272	simulated
10	0.245716111614969	simulated
10	0.0351828266161745	simulated
10	0.109696879036747	simulated
10	0.285497608758505	simulated
10	0.158070274859935	simulated
10	0.240509737126289	simulated
10	0.14854405963794	simulated
10	0.740988782975692	simulated
10	0.414249045560524	simulated
10	0.062823930450346	simulated
10	0.00886674707239098	simulated
10	0.060433255336217	simulated
10	0.296958351257878	simulated
10	0.00886674707239098	simulated
10	0.294959658804326	simulated
10	0.0207075611735659	simulated
10	0.18688385661066	simulated
10	0.0207075611735659	simulated
10	0.0849057104956262	simulated
10	0.137533436164448	simulated
10	0.046344584978884	simulated
10	0.602834203263965	simulated
10	0.105901314619897	simulated
10	0.238561280414028	simulated
10	0.105901314619897	simulated
10	0.133386350434808	simulated
10	0.0301461380654229	simulated
10	0.103238826875364	simulated
10	0.00771135008606616	simulated
10	0.180338748023403	simulated
10	0.395139681008256	simulated
10	0.0579063644223816	simulated
10	0.0301461380654229	simulated
10	0.355133423498752	simulated
10	0.784063715700841	simulated
10	0.0895801371342955	simulated
10	0.0772621974661561	simulated
10	0.00886674707239098	simulated
10	0.0771984407522873	simulated
10	0.231355506695557	simulated
10	0.170064374878577	simulated
10	0.319346530307362	simulated
10	0.223519533589778	simulated
10	0.0771984407522873	simulated
10	0.00590617895429393	simulated
10	0.382007257278646	simulated
10	0.0403206240798548	simulated
10	0.284541660868997	simulated
10	0.450054648917703	simulated
10	0.535122922833513	simulated
10	0.398747842038724	simulated
10	0.0729944643536818	simulated
10	0.149913431541111	simulated
10	0.0276887894256954	simulated
10	0.223519533589778	simulated
10	0.180338748023403	simulated
10	0.0840354899980958	simulated
10	0.122320773621594	simulated
10	0.0207075611735659	simulated
10	0.0370128334582984	simulated
10	0.294959658804326	simulated
10	0.0233010415123479	simulated
10	0.223519533589778	simulated
10	0.0579063644223816	simulated
10	0.207906467562276	simulated
10	0.0840354899980958	simulated
10	0.17865847096356	simulated
10	0.0301461380654229	simulated
10	0.158070274859935	simulated
10	0.284541660868997	simulated
10	0.147510815010284	simulated
10	0.00590617895429393	simulated
10	0.297157653603457	simulated
10	0.062336024954794	simulated
10	0.0106642088085821	simulated
10	0.108777629498486	simulated
10	0.294959658804326	simulated
10	0.00590617895429393	simulated
1	0.000193359830380554	known
2	0.00153121449130278	known
3	0.00183696125265449	known
4	0.0227754924952352	known
5	0.111086868087487	known
6	0.0315472189011724	known
7	0.0252190537720583	known
8	0.00171503939590664	known
9	0.10348137209922	known
10	0.060433255336217	known
