## Supplementary material for "Predicting substrates for orphan Solute Carrier Proteins using multi-omics datasets": Code for plotting results: High expression cell line count.csv

ModelID	Number	PatientID	CellLineName	StrippedCellLineName	Age	SourceType	SangerModelID	RRID	DepmapModelType	GrowthPattern	MolecularSubtype	PrimaryOrMetastasis	SampleCollectionSite	Sex	SourceDetail	CatalogNumber	CCLEName	COSMICID	PublicComments	WTSIMasterCellID	OncotreeCode	OncotreeSubtype	OncotreePrimaryDisease	OncotreeLineage
ACH-000046	5	PT-zV8Sol	ACHN	ACHN	22	Commercial	SIDM00123	CVCL_1067	PRCC	Adherent		Metastatic	pleural_effusion	Male	ATCC		ACHN_KIDNEY	905950		371	PRCC	Papillary Renal Cell Carcinoma	Renal Cell Carcinoma	Kidney
ACH-000107	6	PT-vjRLEt	Capan-2	CAPAN2	56	Commercial	SIDM00943	CVCL_0026	PAAD	Unknown		Primary	pancreas	Male	ATCC		CAPAN2_PANCREAS	910915		703	PAAD	Pancreatic Adenocarcinoma	Pancreatic Adenocarcinoma	Pancreas
ACH-000108	5	PT-GEVVKA	KP-3	KP3	75	Commercial	SIDM00571	CVCL_3005	PAASC	Unknown		Metastatic	liver	Male	HSRRB		KP3_PANCREAS	1298219		155	PAASC	Adenosquamous Carcinoma of the Pancreas	Adenosquamous Carcinoma of the Pancreas	Pancreas
ACH-000117	5	PT-qkpbqp	EFM-192A	EFM192A	46	Commercial	SIDM01002	CVCL_1812	BRCA	Unknown	HER2_amp	Metastatic	pleural_effusion	Female	DSMZ		EFM192A_BREAST	1290798		1187	BRCA	Invasive Breast Carcinoma	Invasive Breast Carcinoma	Breast
ACH-000138	5	PT-1nbcaA	CFPAC-1	CFPAC1	26	Commercial	SIDM00130	CVCL_1119	PAAD	Adherent		Metastatic	liver	Male	ATCC		CFPAC1_PANCREAS	906821		572	PAAD	Pancreatic Adenocarcinoma	Pancreatic Adenocarcinoma	Pancreas
ACH-000159	5	PT-T2g8EU	OS-RC-2	OSRC2	52	Commercial	SIDM00239	CVCL_1626	CCRCC	Adherent		Primary	kidney	Male	RIKEN		OSRC2_KIDNEY	909250		1674	CCRCC	Renal Clear Cell Carcinoma	Renal Cell Carcinoma	Kidney
ACH-000182	7	PT-n4Jzz1	SNU-869	SNU869		Commercial	SIDM00159	CVCL_5101	AMPCA	Unknown			biliary_tract	Unknown	KCLB		SNU869_BILIARY_TRACT				AMPCA	Ampullary Carcinoma	Ampullary Carcinoma	Ampulla of Vater
ACH-000189	5	PT-yDBvIq	RCC10RGB	RCC10RGB		Commercial	SIDM00235	CVCL_1647	RCC	Adherent		Primary	kidney	Male	RIKEN		RCC10RGB_KIDNEY	909974		1640	RCC	Renal Cell Carcinoma	Renal Cell Carcinoma	Kidney
ACH-000191	5	PT-Lc6cyf	BHT-101	BHT101	63	Commercial	SIDM00987	CVCL_1085	THAP	Unknown		Metastatic	lymph_node	Female	DSMZ		BHT101_THYROID	906696		672	THAP	Anaplastic Thyroid Cancer	Anaplastic Thyroid Cancer	Thyroid
ACH-000296	6	PT-GezIUF	OUMS-23	OUMS23	37	Commercial	SIDM00036	CVCL_3088	COAD	Unknown		Metastatic	pericardial_effusion	Male	HSRRB		OUMS23_LARGE_INTESTINE				COAD	Colon Adenocarcinoma	Colorectal Adenocarcinoma	Bowel
ACH-000313	5	PT-Hd1kAu	KMRC-3	KMRC3		Commercial		CVCL_2985	CCRCC	Adherent		Primary	kidney	Male	HSRRB		KMRC3_KIDNEY				CCRCC	Renal Clear Cell Carcinoma	Renal Cell Carcinoma	Kidney
ACH-000397	6	PT-lpuBPT	TEN	TEN	74	Commercial		CVCL_E063	UCCC	Unknown		Primary	endometrium	Female	RIKEN		TEN_ENDOMETRIUM				UCCC	Uterine Clear Cell Carcinoma	Endometrial Carcinoma	Uterus
ACH-000414	5	PT-0Fp6tq	NCI-H1944	NCIH1944	62	Commercial	SIDM00762	CVCL_1508	LUAD	Adherent		Metastatic	soft_tissue	Female	ATCC		NCIH1944_LUNG	1240185		183	LUAD	Lung Adenocarcinoma	Non-Small Cell Lung Cancer	Lung
ACH-000457	5	PT-lO2Jn8	CAL-54	CAL54	75	Commercial	SIDM00932	CVCL_1111	RCC	Adherent		Metastatic	pleural_effusion	Male	DSMZ		CAL54_KIDNEY	910952		482	RCC	Renal Cell Carcinoma	Renal Cell Carcinoma	Kidney
ACH-000471	5	PT-6EhW80	Li-7	LI7	45	Commercial		CVCL_3840	HCC	Unknown			liver	Male	RIKEN		LI7_LIVER				HCC	Hepatocellular Carcinoma	Hepatocellular Carcinoma	Liver
ACH-000484	6	PT-BHz6vU	VMRC-RCW	VMRCRCW		Commercial	SIDM00318	CVCL_1790	RCC	Unknown		Primary	kidney	Male	RIKEN		VMRCRCW_KIDNEY	1240224		1459	RCC	Renal Cell Carcinoma	Renal Cell Carcinoma	Kidney
ACH-000502	7	PT-HGOuqa	TCC-PAN2	TCCPAN2	47	Commercial		CVCL_3178	PAAD	Unknown		Metastatic	ascites	Female	HSRRB		TCCPAN2_PANCREAS				PAAD	Pancreatic Adenocarcinoma	Pancreatic Adenocarcinoma	Pancreas
ACH-000527	6	PT-oYazft	OVISE	OVISE	40	Commercial	SIDM00564	CVCL_3116	CCOV	Adherent		Metastatic	bone	Female	HSRRB		OVISE_OVARY	1240198		358	CCOV	Clear Cell Ovarian Cancer	Ovarian Epithelial Tumor	Ovary/Fallopian Tube
ACH-000532	5	PT-663aNr	SNU-61	SNU61	48	Commercial	SIDM00194	CVCL_5078	READ	Unknown		Metastatic	liver	Male	KCLB		SNU61_LARGE_INTESTINE	1660035		151	READ	Rectal Adenocarcinoma	Colorectal Adenocarcinoma	Bowel
ACH-000589	5	PT-KKsvGZ	NCI-H1437	NCIH1437	60	Commercial	SIDM00734	CVCL_1472	LUAD	Adherent		Metastatic	pleural_effusion	Male	ATCC		NCIH1437_LUNG	687794		800	LUAD	Lung Adenocarcinoma	Non-Small Cell Lung Cancer	Lung
ACH-000620	5	PT-JMO4rY	JHH-1	JHH1	50	Commercial	SIDM00618	CVCL_2785	HCC	Adherent		Primary	liver	Male	HSRRB		JHH1_LIVER	1298151	DepMap stock of JHH-1 does not have mouse contamination.	89	HCC	Hepatocellular Carcinoma	Hepatocellular Carcinoma	Liver
ACH-000643	5	PT-wBDiHn	HDQ-P1	HDQP1	50	Commercial	SIDM01062	CVCL_2067	IDC	Unknown	basal_A	Primary	breast	Female	DSMZ		HDQP1_BREAST	1290922		743	IDC	Breast Invasive Ductal Carcinoma	Invasive Breast Carcinoma	Breast
ACH-000674	5	PT-1QXwef	NUGC-4	NUGC4	35	Commercial	SIDM00570	CVCL_3082	DSTAD	Adherent		Metastatic	lymph_node	Female	RIKEN		NUGC4_STOMACH	1298357		941	DSTAD	Diffuse Type Stomach Adenocarcinoma	Esophagogastric Adenocarcinoma	Esophagus/Stomach
ACH-000704	5	PT-9pirK7	OAW42	OAW42	46		SIDM00480	CVCL_1615	SOC	Adherent		Metastatic	ascites	Female	ECACC		OAW42_OVARY	910548		782	SOC	Serous Ovarian Cancer	Ovarian Epithelial Tumor	Ovary/Fallopian Tube
ACH-000719	6	PT-bnZfQQ	RMG-I	RMGI	34	Commercial	SIDM00352	CVCL_1662	CCOV	Adherent		Metastatic	ascites	Female	HSRRB		RMGI_OVARY	909699		1162	CCOV	Clear Cell Ovarian Cancer	Ovarian Epithelial Tumor	Ovary/Fallopian Tube
ACH-000781	5	PT-CKs1VS	NCI-H2023	NCIH2023	26	Commercial	SIDM00753	CVCL_1515	LUAD	Adherent		Metastatic	lymph_node	Male	ATCC		NCIH2023_LUNG	1240187		1266	LUAD	Lung Adenocarcinoma	Non-Small Cell Lung Cancer	Lung
ACH-000895	5	PT-LoHukX	CL-34	CL34		Commercial	SIDM00945	CVCL_1980	COAD	Unknown	MSI	Primary	Colon	Female	DSMZ		CL34_LARGE_INTESTINE	1290771		1005	COAD	Colon Adenocarcinoma	Colorectal Adenocarcinoma	Bowel
ACH-000990	5	PT-7DaBfX	HEC-108	HEC108		Commercial		CVCL_2923	UCEC	Adherent		Primary	endometrium	Female	HSRRB		HEC108_ENDOMETRIUM				UCEC	Endometrial Carcinoma	Endometrial Carcinoma	Uterus
