## Supplementary material for "Predicting substrates for orphan Solute Carrier Proteins using multi-omics datasets": Code for plotting results: Low expression cell line count.csv

ModelID	Number	PatientID	CellLineName	StrippedCellLineName	Age	SourceType	SangerModelID	RRID	DepmapModelType	GrowthPattern	MolecularSubtype	PrimaryOrMetastasis	SampleCollectionSite	Sex	SourceDetail	CatalogNumber	CCLEName	COSMICID	PublicComments	WTSIMasterCellID	OncotreeCode	OncotreeSubtype	OncotreePrimaryDisease	OncotreeLineage
ACH-000082	5	PT-noCCE4	G-292, clone A141B1	G292CLONEA141B1	9	Commercial	SIDM00858	CVCL_2909	OS	Unknown		Primary	bone	Female	ATCC		G292CLONEA141B1_BONE	1290807		661	OS	Osteosarcoma	Osteosarcoma	Bone
ACH-000169	5	PT-TG4t9c	RD	RD	7	Commercial	SIDM00847	CVCL_1649	ERMS	Adherent		Primary	soft_tissue	Female	ATCC		RD_SOFT_TISSUE	909264		1763	ERMS	Embryonal Rhabdomyosarcoma	Rhabdomyosarcoma	Soft Tissue
ACH-000243	5	PT-dLpuzD	DAN-G	DANG	68	Commercial	SIDM00950	CVCL_0243	PAAD	Unknown			pancreas	Female	DSMZ		DANG_PANCREAS	1290797		871	PAAD	Pancreatic Adenocarcinoma	Pancreatic Adenocarcinoma	Pancreas
ACH-000318	5	PT-8hgOdH	TE-10	TE10	58	Commercial	SIDM00349	CVCL_1760	ESCC	Adherent		Primary	oesophagus	Male	RIKEN		TE10_OESOPHAGUS	753622		1561	ESCC	Esophageal Squamous Cell Carcinoma	Esophageal Squamous Cell Carcinoma	Esophagus/Stomach
ACH-000361	5	PT-sPLV6L	SK-HEP-1	SKHEP1	52	Commercial	SIDM01110	CVCL_0525	HCC	Adherent		Metastatic	ascites	Male	ATCC		SKHEP1_LIVER	909719		874	HCC	Hepatocellular Carcinoma	Hepatocellular Carcinoma	Liver
ACH-000375	6	PT-U7nXm3	G-402	G402	0	Commercial	SIDM00855	CVCL_1221	RCC	Adherent		Primary	kidney	Female	ATCC		G402_SOFT_TISSUE	907298		1089	RCC	Renal Cell Carcinoma	Renal Cell Carcinoma	Kidney
ACH-000572	5	PT-GdtXdl	G-361	G361	31	Commercial	SIDM00857	CVCL_1220	MEL	Adherent		Primary	skin	Male	ATCC		G361_SKIN	906865		1173	MEL	Melanoma	Melanoma	Skin
ACH-000657	5	PT-ug3gCf	A2780	A2780			SIDM00210	CVCL_0134	EOV	Adherent		Primary	ovary	Female	ECACC		A2780_OVARY	906804		1245	EOV	Endometrioid Ovarian Cancer	Ovarian Epithelial Tumor	Ovary/Fallopian Tube
ACH-000688	6	PT-iVAxAa	OV7	OV7	78		SIDM00474	CVCL_2675	MXOV	Adherent		Primary	ovary	Female	ECACC		OV7_OVARY	1480360		1985	MXOV	Mixed Ovarian Carcinoma	Ovarian Epithelial Tumor	Ovary/Fallopian Tube
ACH-000750	6	PT-jI6Xhs	LOX IMVI	LOXIMVI	58		SIDM00149	CVCL_1381	MEL	Adherent		Metastatic	lymph_node	Male	NCI/DCTD		LOXIMVI_SKIN	905974		401	MEL	Melanoma	Melanoma	Skin
ACH-000753	7	PT-Jv3gwf	JMSU-1	JMSU1	75	Commercial		CVCL_2081	BLCA	Unknown		Metastatic	ascites	Male	DSMZ		JMSU1_URINARY_TRACT				BLCA	Bladder Urothelial Carcinoma	Bladder Urothelial Carcinoma	Bladder/Urinary Tract
ACH-000947	5	PT-MsM9mi	OVK18	OVK18	49	Commercial	SIDM00238	CVCL_3770	EOV	Unknown		Metastatic	ascites	Female	RIKEN		OVK18_OVARY	1480371		200	EOV	Endometrioid Ovarian Cancer	Ovarian Epithelial Tumor	Ovary/Fallopian Tube
ACH-001239	5	PT-JAyPtz	WM-266-4	WM2664	55	Commercial	SIDM00979	CVCL_2765	MEL	Unknown		Metastatic	skin	Female	ATCC		WM2664_SKIN				MEL	Melanoma	Melanoma	Skin
ACH-001306	5	PT-Dn9adW	8305C	8305C	67	Commercial	SIDM00997	CVCL_1053	THAP			Primary	thyroid	Female	DSMZ		8305C_THYROID	906795		433	THAP	Anaplastic Thyroid Cancer	Anaplastic Thyroid Cancer	Thyroid
ACH-001307	5	PT-1llqWx	8505C	8505C	78	Commercial	SIDM00996	CVCL_1054	THAP			Primary	thyroid	Female	HSRRB		8505C_THYROID	924102		868	THAP	Anaplastic Thyroid Cancer	Anaplastic Thyroid Cancer	Thyroid
